# Intracellular Cytomatrix, Immobilized Biocatalysis, Matrix Micromechanics and The Warburg Effect: Entanglement of Two Age-Old Mysteries of the Normal and Malignant Cell

**DOI:** 10.1101/2023.04.07.535779

**Authors:** Tattym E. Shaiken, Mohamad Siam, Joel M. Sederstrom, Padmini Narayanan

## Abstract

For decades cancer studies have focused on molecular genetics while the role of the cytoplasm has remained obscure. Separation of the viscous fluid cytosol and elastic-solid cytomatrix has offered an opportunity to solve an age-old mystery in biochemistry; how millions of complex chemical reactions can occur simultaneously within the cell cytoplasm. The cytomatrix contains structural proteins, ribosomes, and metabolome enzymes responsible for unique biosynthetic pathways that involve immobilized biocatalysis. Immobilizing these catalytic complexes overcomes the spatial limitations for biochemical processes and allows integration of the intracellular and extracellular matrices and receptors with nuclear processes. Together, the cytosol and cytomatrix produce an interconnected synergistic network that maintains the operational flexibility of healthy cells as well as the survival of malignant cells. The cytomatrix is also responsible for cellular micromechanics and cytoplasmic motion. The combination of mechanical and biocatalytic processes triggered by extracellular signals and gene mutations in malignant cells requires additional energy. Cancer cells, consequently, utilize aerobic glycolysis, the Warburg effect, to meet the energy demands of the matrix mechanics that arise in response to imbalanced signaling and excessive biocatalytic activity. Clinical cancer is a rare event despite a high frequency of mutations, as clinical cancer is limited by the requirement for alterations that result in a high energy production state. Without these transformations, potential cancers can only survive in the quiescent state or will be eliminated. Survival of cancer cells indicates that the cancer cells were able to synchronize energy output for matrix mechanics supplying sufficient energy for tumor growth. Thus, the Warburg effect connects genetic aberrations and intracellular matrix mechanics with the ability to provide the energy supply required for the unprecedented complexity of tumor growth.
