## Supplemental Table 1 for "Intracellular Cytomatrix, Immobilized Biocatalysis, Matrix Micromechanics and The Warburg Effect: Entanglement of Two Age-Old Mysteries of the Normal and Malignant Cell"

### Sheet: Str
		Table S1. Mass-spectrometry proteome, related to Figure 1A and 1B.
GeneID	TaxonID	GeneSymbol	GeneDescription	iBAQ_MED_CMX1	iBAQ_MED_CMX2
302	9606	ANXA2	annexin A2	2341.63	2146.13		Selected group	members
70	9606	ACTC1	actin, alpha, cardiac muscle 1	2112.21	1395.25		actin/actin binding	51
60	9606	ACTB	actin, beta	2078.04	1756.23		transmembrane proteins	51
3856	9606	KRT8	keratin 8, type II	2028.75	1815.49		domains (LEM, CDGSH etc)	40
3875	9606	KRT18	keratin 18, type I	1241.39	1191.13		assembly/recycling factors	35
71	9606	ACTG1	actin gamma 1	1208.96	908.793		WD/ankyrin/armadillo repeat	28
203068	9606	TUBB	tubulin, beta class I	754.604	695.66		nucleoporins	23
3880	9606	KRT19	keratin 19, type I	727.745	736.625		keratin/keratin associated	21
5216	9606	PFN1	profilin 1	684.482	483.392		myosin/tropomyosin/myoferlin	18
84833	9606	USMG5	up-regulated during skeletal muscle growth 5 homolog (mouse)	669.7	469.611		ER membrane proteins	14
9168	9606	TMSB10	thymosin beta 10	502.964	692.986		LIM/SH3/PDZ	14
347733	9606	TUBB2B	tubulin, beta 2B class IIb	494.78	479.222		tubulin/tubulin folding	13
7277	9606	TUBA4A	tubulin, alpha 4a	449.71	596.995		catenin/cadherin	13
4072	9606	EPCAM	epithelial cell adhesion molecule	384.786	280.982		mitotic spindle/centrosomal/kinetochore	12
1072	9606	CFL1	cofilin 1 (non-muscle)	362.354	345.245		Golgi/golgin	12
1495	9606	CTNNA1	catenin (cadherin-associated protein), alpha 1, 102kDa	308.593	297.112		desmosome/tight junction/periplakin	10
708	9606	C1QBP	complement component 1, q subcomponent binding protein	295.935	214.821		pleckstrin homology	10
79026	9606	AHNAK	AHNAK nucleoprotein	295.929	321.861		annexin	10
10970	9606	CKAP4	cytoskeleton-associated protein 4	249.796	168.608		adhesion molecule	9
10989	9606	IMMT	inner membrane protein, mitochondrial	248.104	229.047		microtubule-associated	9
3958	9606	LGALS3	lectin, galactoside-binding, soluble, 3	245.565	139.83		integrin	8
84790	9606	TUBA1C	tubulin, alpha 1c	230.174	591.808		plectin/plakophilin/plakoglobin/plexin	7
1500	9606	CTNND1	catenin (cadherin-associated protein), delta 1	211.835	173.408		fibrillarin/fibronectin/filamin	7
65108	9606	MARCKSL1	MARCKS-like 1	201.648	188.755		kinesin/dynein/dynamin	7
1499	9606	CTNNB1	catenin (cadherin-associated protein), beta 1, 88kDa	186.701	146.557		radixin/cofilin/zyxin/drebrin	7
999	9606	CDH1	cadherin 1, type 1	185.489	138.068		lectin	5
23788	9606	MTCH2	mitochondrial carrier 2	179.828	158.936		major/minor histocompatibility (MHC)	5
50809	9606	HP1BP3	heterochromatin protein 1, binding protein 3	168.575	163.195		perilipin/coatomer complex	5
10383	9606	TUBB4B	tubulin, beta 4B class IVb	155.751	186.379		septin	5
347688	9606	TUBB8	tubulin, beta 8 class VIII	154.975	71.5895		podocalyxin/claudin	5
8815	9606	BANF1	barrier to autointegration factor 1	138.503	118.147		profilin/cofilin	4
7114	9606	TMSB4X	thymosin beta 4, X-linked	135.8	145.219		spectrin/adducin	4
4926	9606	NUMA1	nuclear mitotic apparatus protein 1	131.663	139.63		calponin/centrin	4
10961	9606	ERP29	endoplasmic reticulum protein 29	123.182	130.036		cytoskeleton associated	3
55210	9606	ATAD3A	ATPase family, AAA domain containing 3A	120.226	104.887		torsin/gelsolin	3
3866	9606	KRT15	keratin 15, type I	118.79	122.387		high mobility group	3
682	9606	BSG	basigin (Ok blood group)	112.966	80.6709		surfeit	3
3998	9606	LMAN1	lectin, mannose-binding, 1	110.958	48.9561		syndecan	3
2010	9606	EMD	emerin	110.703	90.4882		plastin	3
11160	9606	ERLIN2	ER lipid raft associated 2	108.767	81.1198		linker-associated protein	3
5411	9606	PNN	pinin, desmosome associated protein	107.363	115.18		thymosin	2
81	9606	ACTN4	actinin, alpha 4	107.034	101.4		stathmin	2
10762	9606	NUP50	nucleoporin 50kDa	106.367	112.687		SUN1/2	2
57506	9606	MAVS	mitochondrial antiviral signaling protein	104.772	91.6615		transgelin/desmoglein	2
4236	9606	MFAP1	microfibrillar-associated protein 1	103.422	78.6902		caveolin/utrophin	2
3853	9606	KRT6A	keratin 6A, type II	97.7017	84.4151		flotillin	2
286887	9606	KRT6C	keratin 6C, type II	97.7017	84.4151		emerin	1
9688	9606	NUP93	nucleoporin 93kDa	94.7949	81.3177		occludin, tight junction enzyme	1
3925	9606	STMN1	stathmin 1	93.1581	136.472		ezrin	1
55327	9606	LIN7C	lin-7 homolog C (C. elegans)	91.712	68.9644		major vault protein	1
129401	9606	NUP35	nucleoporin 35kDa	90.0098	96.567		vinculin	1
7170	9606	TPM3	tropomyosin 3	80.1294	96.3284		planar cell polarity protein	1
90871	9606	TMEM261	transmembrane protein 261	79.7833	78.523
23603	9606	CORO1C	coronin, actin binding protein, 1C	73.646	41.9466		total	505
86	9606	ACTL6A	actin-like 6A	72.5825	79.3689
3728	9606	JUP	junction plakoglobin	71.5551	71.774
55858	9606	TMEM165	transmembrane protein 165	70.9769	45.2181
23636	9606	NUP62	nucleoporin 62kDa	70.6591	47.4994
493856	9606	CISD2	CDGSH iron sulfur domain 2	70.5417	44.5036
23225	9606	NUP210	nucleoporin 210kDa	67.938	51.4993
55161	9606	TMEM33	transmembrane protein 33	65.1068	53.1958
84896	9606	ATAD1	ATPase family, AAA domain containing 1	63.48	55.4937
8467	9606	SMARCA5	SWI/SNF related, matrix associated, actin dependent regulator of chromatin, subfamily a, member 5	63.289	63.8588
23592	9606	LEMD3	LEM domain containing 3	61.1429	47.1689
55847	9606	CISD1	CDGSH iron sulfur domain 1	60.6993	32.2369
345651	9606	ACTBL2	actin, beta-like 2	60.6785	27.5793
51155	9606	HN1	hematological and neurological expressed 1	60.6023	65.9593
26092	9606	TOR1AIP1	torsin A interacting protein 1	58.9273	51.4851
9221	9606	NOLC1	nucleolar and coiled-body phosphoprotein 1	58.5921	70.1668
7175	9606	TPR	translocated promoter region, nuclear basket protein	56.6656	55.1447
8407	9606	TAGLN2	transgelin 2	54.348	46.4994
3860	9606	KRT13	keratin 13, type I	53.1241	78.3391
79366	9606	HMGN5	high mobility group nucleosome binding domain 5	52.8041	40.4292
9972	9606	NUP153	nucleoporin 153kDa	51.6503	44.5287
2037	9606	EPB41L2	erythrocyte membrane protein band 4.1-like 2	51.6054	42.1016
829	9606	CAPZA1	capping protein (actin filament) muscle Z-line, alpha 1	50.6324	46.0395
1829	9606	DSG2	desmoglein 2	49.7848	42.0831
3927	9606	LASP1	LIM and SH3 protein 1	49.7622	35.9871
163590	9606	TOR1AIP2	torsin A interacting protein 2	48.6303	47.3248
57122	9606	NUP107	nucleoporin 107kDa	48.2187	36.1628
54499	9606	TMCO1	transmembrane and coiled-coil domains 1	47.9884	35.0675
7430	9606	EZR	ezrin	47.6772	48.9977
55177	9606	RMDN3	regulator of microtubule dynamics 3	46.6357	39.345
2091	9606	FBL	fibrillarin	46.2822	47.8795
8773	9606	SNAP23	synaptosomal-associated protein, 23kDa	45.7868	41.5421
22974	9606	TPX2	TPX2, microtubule-associated	45.391	42.9845
3383	9606	ICAM1	intercellular adhesion molecule 1	43.8696	30.6417
374882	9606	TMEM205	transmembrane protein 205	43.6111	36.4264
10093	9606	ARPC4	actin related protein 2/3 complex, subunit 4, 20kDa	43.1059	30.2502
100506658	9606	OCLN	occludin	42.8725	35.8484
4637	9606	MYL6	myosin, light chain 6, alkali, smooth muscle and non-muscle	42.8441	46.5239
10613	9606	ERLIN1	ER lipid raft associated 1	42.8261	36.0479
55746	9606	NUP133	nucleoporin 133kDa	42.7921	33.3504
301	9606	ANXA1	annexin A1	42.7703	36.8319
9631	9606	NUP155	nucleoporin 155kDa	42.5283	49.8701
389203	9606	SMIM20	small integral membrane protein 20	42.4374	26.2913
8021	9606	NUP214	nucleoporin 214kDa	41.555	44.6687
22919	9606	MAPRE1	microtubule-associated protein, RP/EB family, member 1	41.5475	48.1466
7171	9606	TPM4	tropomyosin 4	41.5276	45.5618
3107	9606	HLA-C	major histocompatibility complex, class I, C	41.1131	20.8944
6711	9606	SPTBN1	spectrin, beta, non-erythrocytic 1	40.7057	32.4577
53371	9606	NUP54	nucleoporin 54kDa	39.7601	34.3712
55339	9606	WDR33	WD repeat domain 33	39.7363	44.7569
4627	9606	MYH9	myosin, heavy chain 9, non-muscle	39.6064	31.4903
6709	9606	SPTAN1	spectrin, alpha, non-erythrocytic 1	38.8582	32.8397
83858	9606	ATAD3B	ATPase family, AAA domain containing 3B	38.5837	49.9251
10097	9606	ACTR2	ARP2 actin-related protein 2 homolog (yeast)	38.5428	24.0148
81502	9606	HM13	histocompatibility (minor) 13	37.9898	48.2696
26003	9606	GORASP2	golgi reassembly stacking protein 2, 55kDa	37.2748	36.6189
2017	9606	CTTN	cortactin	37.2618	33.6422
3848	9606	KRT1	keratin 1, type II	37.2006	78.0334
57142	9606	RTN4	reticulon 4	37.0334	34.8371
306	9606	ANXA3	annexin A3	36.5331	22.8705
56990	9606	CDC42SE2	CDC42 small effector 2	36.4453	24.125
9694	9606	EMC2	ER membrane protein complex subunit 2	36.0562	26.1801
9818	9606	NUP58	nucleoporin 58kDa	35.3584	23.0412
832	9606	CAPZB	capping protein (actin filament) muscle Z-line, beta	35.3135	45.9987
3054	9606	HCFC1	host cell factor C1	35.1678	42.4435
83787	9606	ARMC10	armadillo repeat containing 10	35.0758	39.7135
90861	9606	HN1L	hematological and neurological expressed 1-like	34.8642	35.3588
3688	9606	ITGB1	integrin, beta 1 (fibronectin receptor, beta polypeptide, antigen CD29 includes MDF2, MSK12)	34.8339	22.5141
3106	9606	HLA-B	major histocompatibility complex, class I, B	34.116	17.3191
55082	9606	ARGLU1	arginine and glutamate rich 1	34.0565	21.1649
23165	9606	NUP205	nucleoporin 205kDa	33.267	20.5594
84617	9606	TUBB6	tubulin, beta 6 class V	32.1432	23.2663
9948	9606	WDR1	WD repeat domain 1	32.1292	17.3491
51406	9606	NOL7	nucleolar protein 7, 27kDa	31.7841	25.0867
79023	9606	NUP37	nucleoporin 37kDa	31.5673	24.7209
23279	9606	NUP160	nucleoporin 160kDa	31.3091	21.2054
6902	9606	TBCA	tubulin folding cofactor A	31.0782	45.3944
5318	9606	PKP2	plakophilin 2	30.9407	24.2754
4134	9606	MAP4	microtubule-associated protein 4	30.1447	35.998
10360	9606	NPM3	nucleophosmin/nucleoplasmin 3	30.0637	21.2998
2316	9606	FLNA	filamin A, alpha	29.9833	23.7807
11091	9606	WDR5	WD repeat domain 5	28.683	32.444
79902	9606	NUP85	nucleoporin 85kDa	28.222	23.5437
6834	9606	SURF1	surfeit 1	28.0796	20.7179
3852	9606	KRT5	keratin 5, type II	27.8	61.765
51474	9606	LIMA1	LIM domain and actin binding 1	27.704	20.4628
10226	9606	PLIN3	perilipin 3	27.3596	27.5229
6836	9606	SURF4	surfeit 4	27.2887	17.918
103910	9606	MYL12B	myosin, light chain 12B, regulatory	27.2827	20.1861
348995	9606	NUP43	nucleoporin 43kDa	27.1264	17.4558
80086	9606	TUBA4B	tubulin, alpha 4b	26.9021	24.7857
51280	9606	GOLM1	golgi membrane protein 1	26.7578	21.1841
10487	9606	CAP1	CAP, adenylate cyclase-associated protein 1 (yeast)	26.751	29.769
56889	9606	TM9SF3	transmembrane 9 superfamily member 3	26.6467	12.0817
126353	9606	MISP	mitotic spindle positioning	26.3094	20.7218
3673	9606	ITGA2	integrin, alpha 2 (CD49B, alpha 2 subunit of VLA-2 receptor)	26.2768	19.7305
7414	9606	VCL	vinculin	25.9539	32.6363
120	9606	ADD3	adducin 3 (gamma)	25.8997	27.1862
10627	9606	MYL12A	myosin, light chain 12A, regulatory, non-sarcomeric	24.5544	18.1674
6382	9606	SDC1	syndecan 1	24.4727	20.5667
10096	9606	ACTR3	ARP3 actin-related protein 3 homolog (yeast)	24.2862	20.1354
3857	9606	KRT9	keratin 9, type I	24.1614	48.6186
308	9606	ANXA5	annexin A5	24.0853	23.0015
4735	9606	2021-09-02	septin 2	23.1118	21.3299
81929	9606	SEH1L	SEH1-like nucleoporin	22.7759	20.7156
51535	9606	PPHLN1	periphilin 1	22.708	18.0715
8208	9606	CHAF1B	chromatin assembly factor 1, subunit B (p60)	22.6743	19.0513
25813	9606	SAMM50	SAMM50 sorting and assembly machinery component	22.4648	14.3607
55706	9606	NDC1	NDC1 transmembrane nucleoporin	22.3058	14.9308
311	9606	ANXA11	annexin A11	22.1528	20.3814
23513	9606	SCRIB	scribbled planar cell polarity protein	22.1215	20.9251
23071	9606	ERP44	endoplasmic reticulum protein 44	22.0858	18.4699
84365	9606	NIFK	nucleolar protein interacting with the FHA domain of MKI67	21.9066	17.3855
200185	9606	KRTCAP2	keratinocyte associated protein 2	21.8343	24.5747
80335	9606	WDR82	WD repeat domain 82	21.529	17.2352
6856	9606	SYPL1	synaptophysin-like 1	21.3591	10.996
7082	9606	TJP1	tight junction protein 1	21.2106	17.6633
5049	9606	PAFAH1B2	platelet-activating factor acetylhydrolase 1b, catalytic subunit 2 (30kDa)	20.4928	13.0113
9777	9606	TM9SF4	transmembrane 9 superfamily protein member 4	20.4487	16.0076
23353	9606	SUN1	Sad1 and UNC84 domain containing 1	20.2782	21.76
114569	9606	MAL2	mal, T-cell differentiation protein 2 (gene/pseudogene)	20.2421	38.5724
118	9606	ADD1	adducin 1 (alpha)	20.102	16.2645
84928	9606	TMEM209	transmembrane protein 209	20.0162	25.116
11187	9606	PKP3	plakophilin 3	19.9612	16.727
10363	9606	HMG20A	high mobility group 20A	19.8638	11.3657
8826	9606	IQGAP1	IQ motif containing GTPase activating protein 1	19.0525	16.6548
3858	9606	KRT10	keratin 10, type I	18.9868	66.2752
10092	9606	ARPC5	actin related protein 2/3 complex, subunit 5, 16kDa	18.6899	12.1293
9124	9606	PDLIM1	PDZ and LIM domain 1	18.6708	21.6505
85013	9606	TMEM128	transmembrane protein 128	18.3705	13.7592
55037	9606	PTCD3	pentatricopeptide repeat domain 3	18.3376	17.1269
23406	9606	COTL1	coactosin-like F-actin binding protein 1	18.0882	12.4194
84233	9606	TMEM126A	transmembrane protein 126A	18.0103	44.992
23244	9606	PDS5A	PDS5 cohesin associated factor A	17.9843	20.3581
79666	9606	PLEKHF2	pleckstrin homology domain containing, family F (with FYVE domain) member 2	17.8314	17.3753
55156	9606	ARMC1	armadillo repeat containing 1	17.665	10.0334
10801	9606	2021-09-09	septin 9	17.2978	21.2783
26509	9606	MYOF	myoferlin	17.1232	14.5977
87	9606	ACTN1	actinin, alpha 1	17.1143	16.1987
9883	9606	POM121	POM121 transmembrane nucleoporin	17.1098	16.1023
23047	9606	PDS5B	PDS5 cohesin associated factor B	16.9516	15.9285
3105	9606	HLA-A	major histocompatibility complex, class I, A	16.8204	19.1121
57175	9606	CORO1B	coronin, actin binding protein, 1B	16.7113	9.77759
221496	9606	LEMD2	LEM domain containing 2	16.6963	14.9384
51024	9606	FIS1	fission, mitochondrial 1	16.6482	12.9721
10094	9606	ARPC3	actin related protein 2/3 complex, subunit 3, 21kDa	16.6367	11.6913
654483	9606	BOLA2B	bolA family member 2B	16.484	15.8603
23654	9606	PLXNB2	plexin B2	16.4528	11.6518
7168	9606	TPM1	tropomyosin 1 (alpha)	16.3661	14.3231
79188	9606	TMEM43	transmembrane protein 43	16.2923	15.3726
29105	9606	CFAP20	cilia and flagella associated protein 20	16.2832	17.877
23705	9606	CADM1	cell adhesion molecule 1	15.9171	12.5764
83460	9606	EMC6	ER membrane protein complex subunit 6	15.868	7.5278
11151	9606	CORO1A	coronin, actin binding protein, 1A	15.6209	15.7138
9375	9606	TM9SF2	transmembrane 9 superfamily member 2	15.4646	11.9196
3959	9606	LGALS3BP	lectin, galactoside-binding, soluble, 3 binding protein	15.032	12.1984
11075	9606	STMN2	stathmin 2	15.0096	7.42903
51203	9606	NUSAP1	nucleolar and spindle associated protein 1	14.9921	19.6679
4642	9606	MYO1D	myosin ID	14.8205	13.97
56851	9606	EMC7	ER membrane protein complex subunit 7	14.7954	14.4636
440574	9606	MINOS1	mitochondrial inner membrane organizing system 1	14.66	6.78022
2801	9606	GOLGA2	golgin A2	14.568	9.96661
55004	9606	LAMTOR1	late endosomal/lysosomal adaptor, MAPK and MTOR activator 1	14.5598	8.83893
55752	9606	2021-09-11	septin 11	14.5404	13.4319
55486	9606	PARL	presenilin associated, rhomboid-like	14.4904	7.94231
81887	9606	LAS1L	LAS1-like, ribosome biogenesis factor	14.4644	14.0186
29127	9606	RACGAP1	Rac GTPase activating protein 1	14.415	12.6166
989	9606	2021-09-07	septin 7	14.399	12.8485
7429	9606	VIL1	villin 1	14.2967	12.4587
2317	9606	FLNB	filamin B, beta	14.2811	11.9903
23065	9606	EMC1	ER membrane protein complex subunit 1	13.7689	11.3076
152100	9606	CMC1	C-x(9)-C motif containing 1	13.7488	13.1031
57418	9606	WDR18	WD repeat domain 18	13.6453	10.2018
2035	9606	EPB41	erythrocyte membrane protein band 4.1	13.418	12.2255
10095	9606	ARPC1B	actin related protein 2/3 complex, subunit 1B, 41kDa	13.3915	10.2754
10328	9606	EMC8	ER membrane protein complex subunit 8	13.2579	6.67514
54332	9606	GDAP1	ganglioside induced differentiation associated protein 1	13.1407	9.19588
25777	9606	SUN2	Sad1 and UNC84 domain containing 2	13.1273	10.0045
11270	9606	NRM	nurim (nuclear envelope membrane protein)	12.934	7.28608
80349	9606	WDR61	WD repeat domain 61	12.6947	4.39537
3956	9606	LGALS1	lectin, galactoside-binding, soluble, 1	12.6393	10.1246
5962	9606	RDX	radixin	12.5039	8.06248
10036	9606	CHAF1A	chromatin assembly factor 1, subunit A (p150)	12.4681	11.8738
90550	9606	MCU	mitochondrial calcium uniporter	12.4337	10.6181
55831	9606	EMC3	ER membrane protein complex subunit 3	12.3424	7.55654
11252	9606	PACSIN2	protein kinase C and casein kinase substrate in neurons 2	12.2367	10.0016
1434	9606	CSE1L	CSE1 chromosome segregation 1-like (yeast)	12.1829	10.1521
92399	9606	MRRF	mitochondrial ribosome recycling factor	12.161	12.6122
64866	9606	CDCP1	CUB domain containing protein 1	12.1453	11.1561
55149	9606	MTPAP	mitochondrial poly(A) polymerase	12.091	9.56605
51234	9606	EMC4	ER membrane protein complex subunit 4	12.084	8.51666
4641	9606	MYO1C	myosin IC	12.0534	10.0067
29766	9606	TMOD3	tropomodulin 3 (ubiquitous)	12.0174	9.81228
7095	9606	SEC62	SEC62 homolog, preprotein translocation factor	12.0172	9.07044
1266	9606	CNN3	calponin 3, acidic	11.9335	10.9221
5339	9606	PLEC	plectin	11.8666	9.64529
57698	9606	SHTN1	shootin 1	11.6082	11.2633
1073	9606	CFL2	cofilin 2 (muscle)	11.3873	8.64861
10910	9606	SUGT1	SGT1 homolog, MIS12 kinetochore complex assembly cochaperone	11.0898	7.16342
10160	9606	FARP1	FERM, RhoGEF (ARHGEF) and pleckstrin domain protein 1 (chondrocyte-derived)	10.97	10.2438
4430	9606	MYO1B	myosin IB	10.8718	9.41017
5357	9606	PLS1	plastin 1	10.6805	6.32063
1059	9606	CENPB	centromere protein B, 80kDa	10.6748	8.02076
6838	9606	SURF6	surfeit 6	10.5419	6.83887
9527	9606	GOSR1	golgi SNAP receptor complex member 1	10.4567	8.70907
26586	9606	CKAP2	cytoskeleton associated protein 2	10.3828	11.9933
3655	9606	ITGA6	integrin, alpha 6	10.3812	7.8711
3691	9606	ITGB4	integrin, beta 4	10.3397	7.27008
1785	9606	DNM2	dynamin 2	10.2185	6.44386
51566	9606	ARMCX3	armadillo repeat containing, X-linked 3	10.2159	9.17048
2734	9606	GLG1	golgi glycoprotein 1	10.2032	7.01103
90522	9606	YIF1B	Yip1 interacting factor homolog B (S. cerevisiae)	10.1848	4.56827
51522	9606	TMEM14C	transmembrane protein 14C	10.1388	11.5514
7791	9606	ZYX	zyxin	10.1221	11.8271
4059	9606	BCAM	basal cell adhesion molecule (Lutheran blood group)	10.055	7.69093
2934	9606	GSN	gelsolin	10.014	7.12488
5493	9606	PPL	periplakin	10.0099	6.8431
28988	9606	DBNL	drebrin-like	9.96872	7.13272
345630	9606	FBLL1	fibrillarin-like 1	9.93339	12.6245
56108	9606	PCDHGA7	protocadherin gamma subfamily A, 7	9.93025	0.706349
440026	9606	TMEM41B	transmembrane protein 41B	9.59201	9.48089
201931	9606	TMEM192	transmembrane protein 192	9.58007	7.17243
5050	9606	PAFAH1B3	platelet-activating factor acetylhydrolase 1b, catalytic subunit 3 (29kDa)	9.4597	15.8617
23511	9606	NUP188	nucleoporin 188kDa	9.3995	7.2971
1465	9606	CSRP1	cysteine and glycine-rich protein 1	9.38118	9.43252
100101267	9606	POM121C	POM121 transmembrane nucleoporin C	9.33814	9.63132
4580	9606	MTX1	metaxin 1	9.33703	7.10313
9419	9606	CRIPT	cysteine-rich PDZ-binding protein	9.3348	8.53408
64423	9606	INF2	inverted formin, FH2 and WH2 domain containing	9.16025	6.49213
1824	9606	DSC2	desmocollin 2	9.10775	14.6009
9019	9606	MPZL1	myelin protein zero-like 1	9.08446	5.5173
83473	9606	KATNAL2	katanin p60 subunit A-like 2	9.04535	16.1778
307	9606	ANXA4	annexin A4	9.0045	6.17015
7169	9606	TPM2	tropomyosin 2 (beta)	8.98106	7.81701
51154	9606	MRTO4	MRT4 homolog, ribosome maturation factor	8.95742	5.54907
340061	9606	TMEM173	transmembrane protein 173	8.67316	9.51428
214	9606	ALCAM	activated leukocyte cell adhesion molecule	8.62816	7.41127
6786	9606	STIM1	stromal interaction molecule 1	8.56881	6.07812
10755	9606	GIPC1	GIPC PDZ domain containing family, member 1	8.42257	10.0595
7094	9606	TLN1	talin 1	8.42171	7.46539
11097	9606	NUPL2	nucleoporin like 2	8.30153	11.3617
56942	9606	CMC2	C-x(9)-C motif containing 2	8.1416	7.85319
1366	9606	CLDN7	claudin 7	7.90882	12.1282
25874	9606	MPC2	mitochondrial pyruvate carrier 2	7.86073	10.2812
6903	9606	TBCC	tubulin folding cofactor C	7.77093	1.14114
1781	9606	DYNC1I2	dynein, cytoplasmic 1, intermediate chain 2	7.6233	9.09921
9414	9606	TJP2	tight junction protein 2	7.57941	5.79289
79707	9606	NOL9	nucleolar protein 9	7.57314	10.05
8502	9606	PKP4	plakophilin 4	7.55321	4.4959
6645	9606	SNTB2	syntrophin, beta 2 (dystrophin-associated protein A1, 59kDa, basic component 2)	7.54545	5.72792
10540	9606	DCTN2	dynactin 2 (p50)	7.38531	4.73423
153339	9606	TMEM167A	transmembrane protein 167A	7.37779	5.26883
54477	9606	PLEKHA5	pleckstrin homology domain containing, family A member 5	7.3607	5.6727
6643	9606	SNX2	sorting nexin 2	7.34172	7.46123
7408	9606	VASP	vasodilator-stimulated phosphoprotein	7.31476	6.14229
2804	9606	GOLGB1	golgin B1	7.30342	5.94175
10458	9606	BAIAP2	BAI1-associated protein 2	7.26974	8.46505
10938	9606	EHD1	EH-domain containing 1	7.16649	3.33458
25929	9606	GEMIN5	gem (nuclear organelle) associated protein 5	7.10237	6.50489
10163	9606	WASF2	WAS protein family, member 2	7.02948	4.59319
1209	9606	CLPTM1	cleft lip and palate associated transmembrane protein 1	6.96454	7.41496
51125	9606	GOLGA7	golgin A7	6.95104	4.54115
309	9606	ANXA6	annexin A6	6.85412	5.17152
136319	9606	MTPN	myotrophin	6.84608	17.7202
9276	9606	COPB2	coatomer protein complex, subunit beta 2 (beta prime)	6.83217	7.74185
1365	9606	CLDN3	claudin 3	6.80824	8.99564
7108	9606	TM7SF2	transmembrane 7 superfamily member 2	6.78356	6.24267
64757	9606	2021-03-01	mitochondrial amidoxime reducing component 1	6.72021	8.31828
10121	9606	ACTR1A	ARP1 actin-related protein 1 homolog A, centractin alpha (yeast)	6.66948	3.89295
7262	9606	PHLDA2	pleckstrin homology-like domain, family A, member 2	6.66786	4.94249
5048	9606	PAFAH1B1	platelet-activating factor acetylhydrolase 1b, regulatory subunit 1 (45kDa)	6.66504	8.79182
10412	9606	NSA2	NSA2 ribosome biogenesis homolog	6.64412	8.58653
4026	9606	LPP	LIM domain containing preferred translocation partner in lipoma	6.64211	7.05595
80775	9606	TMEM177	transmembrane protein 177	6.58805	2.59238
5217	9606	PFN2	profilin 2	6.55047	3.65476
10313	9606	RTN3	reticulon 3	6.54465	6.10789
10207	9606	INADL	InaD-like (Drosophila)	6.48872	4.10737
23481	9606	PES1	pescadillo ribosomal biogenesis factor 1	6.42627	8.61715
84769	9606	MPV17L2	MPV17 mitochondrial membrane protein-like 2	6.41124	4.02308
54968	9606	TMEM70	transmembrane protein 70	6.38989	4.66741
9552	9606	SPAG7	sperm associated antigen 7	6.35246	4.12228
27333	9606	GOLIM4	golgi integral membrane protein 4	6.26902	4.63361
55863	9606	TMEM126B	transmembrane protein 126B	6.25661	2.62565
6641	9606	SNTB1	syntrophin, beta 1 (dystrophin-associated protein A1, 59kDa, basic component 1)	6.21018	3.92432
8996	9606	NOL3	nucleolar protein 3 (apoptosis repressor with CARD domain)	6.17867	3.89401
11034	9606	DSTN	destrin (actin depolymerizing factor)	6.14282	2.22471
1155	9606	TBCB	tubulin folding cofactor B	6.11485	5.98354
10211	9606	FLOT1	flotillin 1	6.08674	5.50738
51537	9606	MTFP1	mitochondrial fission process 1	6.08239	3.80562
830	9606	CAPZA2	capping protein (actin filament) muscle Z-line, alpha 2	6.06264	6.64331
10548	9606	TM9SF1	transmembrane 9 superfamily member 1	5.99723	1.94327
3849	9606	KRT2	keratin 2, type II	5.94022	31.3974
8834	9606	TMEM11	transmembrane protein 11	5.93335	4.8754
81873	9606	ARPC5L	actin related protein 2/3 complex, subunit 5-like	5.86458	3.68943
65062	9606	TMEM237	transmembrane protein 237	5.75892	3.44535
10589	9606	DRAP1	DR1-associated protein 1 (negative cofactor 2 alpha)	5.66541	9.26105
9260	9606	PDLIM7	PDZ and LIM domain 7 (enigma)	5.55537	10.9471
65083	9606	NOL6	nucleolar protein 6 (RNA-associated)	5.49242	4.5515
8504	9606	PEX3	peroxisomal biogenesis factor 3	5.47536	2.11587
3694	9606	ITGB6	integrin, beta 6	5.466	0.974656
1605	9606	DAG1	dystroglycan 1 (dystrophin-associated glycoprotein 1)	5.45181	4.072
2195	9606	FAT1	FAT atypical cadherin 1	5.4357	4.07105
288	9606	ANK3	ankyrin 3, node of Ranvier (ankyrin G)	5.3726	3.61576
351	9606	APP	amyloid beta (A4) precursor protein	5.37172	6.06747
51248	9606	PDZD11	PDZ domain containing 11	5.32783	1.06597
54867	9606	TMEM214	transmembrane protein 214	5.32406	5.2366
80179	9606	MYO19	myosin XIX	5.3051	3.82682
2319	9606	FLOT2	flotillin 2	5.2976	3.53841
439921	9606	MXRA7	matrix-remodelling associated 7	5.27477	2.96414
55219	9606	TMEM57	transmembrane protein 57	5.26899	3.92787
23787	9606	MTCH1	mitochondrial carrier 1	5.22234	3.37924
64787	9606	EPS8L2	EPS8-like 2	5.16482	5.10067
8161	9606	COIL	coilin	5.15454	6.58236
81555	9606	YIPF5	Yip1 domain family, member 5	5.12411	6.43134
10361	9606	NPM2	nucleophosmin/nucleoplasmin 2	5.03555	5.99881
310	9606	ANXA7	annexin A7	4.99283	3.91171
11316	9606	COPE	coatomer protein complex, subunit epsilon	4.97795	2.29892
23360	9606	FNBP4	formin binding protein 4	4.93434	3.9619
3964	9606	LGALS8	lectin, galactoside-binding, soluble, 8	4.8594	1.2131
29763	9606	PACSIN3	protein kinase C and casein kinase substrate in neurons 3	4.8086	4.70234
1001	9606	CDH3	cadherin 3, type 1, P-cadherin (placental)	4.79638	4.333
4155	9606	MBP	myelin basic protein	4.7805	3.12163
54996	9606	2021-03-02	mitochondrial amidoxime reducing component 2	4.76317	2.52832
22820	9606	COPG1	coatomer protein complex, subunit gamma 1	4.71937	3.2967
54108	9606	CHRAC1	chromatin accessibility complex 1	4.67686	10.9958
1778	9606	DYNC1H1	dynein, cytoplasmic 1, heavy chain 1	4.65189	3.09799
9055	9606	PRC1	protein regulator of cytokinesis 1	4.64024	4.00435
3916	9606	LAMP1	lysosomal-associated membrane protein 1	4.63688	4.20868
55754	9606	TMEM30A	transmembrane protein 30A	4.63113	3.9468
10109	9606	ARPC2	actin related protein 2/3 complex, subunit 2, 34kDa	4.62837	4.18033
5420	9606	PODXL	podocalyxin-like	4.59617	3.549
421	9606	ARVCF	armadillo repeat gene deleted in velocardiofacial syndrome	4.57666	4.39941
56650	9606	CLDND1	claudin domain containing 1	4.57514	1.28864
1069	9606	CETN2	centrin, EF-hand protein, 2	4.5134	2.67952
55153	9606	SDAD1	SDA1 domain containing 1	4.50832	4.77517
1063	9606	CENPF	centromere protein F, 350/400kDa	4.49179	4.38139
160418	9606	TMTC3	transmembrane and tetratricopeptide repeat containing 3	4.46766	3.56011
55971	9606	BAIAP2L1	BAI1-associated protein 2-like 1	4.41904	4.25156
126306	9606	JSRP1	junctional sarcoplasmic reticulum protein 1	4.36352	4.95812
10529	9606	NEBL	nebulette	4.32874	0.566482
6386	9606	SDCBP	syndecan binding protein (syntenin)	4.27746	4.78849
5756	9606	TWF1	twinfilin actin binding protein 1	4.1757	2.65087
2036	9606	EPB41L1	erythrocyte membrane protein band 4.1-like 1	4.17224	4.36533
1265	9606	CNN2	calponin 2	4.13737	3.83955
746	9606	TMEM258	transmembrane protein 258	4.13332	4.42463
23078	9606	VWA8	von Willebrand factor A domain containing 8	4.07508	3.74973
3861	9606	KRT14	keratin 14, type I	4.05122	36.0577
27436	9606	EML4	echinoderm microtubule associated protein like 4	4.04255	2.05699
84272	9606	YIPF4	Yip1 domain family, member 4	4.01355	1.05806
55425	9606	GPALPP1	GPALPP motifs containing 1	3.98457	3.64449
79784	9606	MYH14	myosin, heavy chain 14, non-muscle	3.96676	3.05423
57050	9606	UTP3	UTP3, small subunit (SSU) processome component, homolog (S. cerevisiae)	3.93718	1.75376
79980	9606	DSN1	DSN1 homolog, MIS12 kinetochore complex component	3.93321	2.13193
1912	9606	PHC2	polyhomeotic homolog 2 (Drosophila)	3.9268	4.33474
22818	9606	COPZ1	coatomer protein complex, subunit zeta 1	3.9243	4.99839
4008	9606	LMO7	LIM domain 7	3.90338	4.93315
26128	9606	KIF1BP	KIF1 binding protein	3.90038	3.18361
10897	9606	YIF1A	Yip1 interacting factor homolog A (S. cerevisiae)	3.84371	3.83891
112840	9606	WDR89	WD repeat domain 89	3.80691	1.43919
9855	9606	FARP2	FERM, RhoGEF and pleckstrin domain protein 2	3.77918	4.14625
30844	9606	EHD4	EH-domain containing 4	3.75726	5.3753
57222	9606	ERGIC1	endoplasmic reticulum-golgi intermediate compartment 1	3.74757	2.16973
7402	9606	UTRN	utrophin	3.71922	4.44842
56947	9606	MFF	mitochondrial fission factor	3.68951	2.83322
372	9606	ARCN1	archain 1	3.65286	3.31195
57599	9606	WDR48	WD repeat domain 48	3.62581	3.22681
8649	9606	LAMTOR3	late endosomal/lysosomal adaptor, MAPK and MTOR activator 3	3.57161	1.09323
857	9606	CAV1	caveolin 1, caveolae protein, 22kDa	3.54224	1.80853
23670	9606	TMEM2	transmembrane protein 2	3.53428	3.20473
79064	9606	TMEM223	transmembrane protein 223	3.53375	3.6406
85445	9606	CNTNAP4	contactin associated protein-like 4	3.52956	4.3811
3685	9606	ITGAV	integrin, alpha V	3.50848	1.47657
6385	9606	SDC4	syndecan 4	3.49291	2.77463
254863	9606	TMEM256	transmembrane protein 256	3.47472	4.98127
79084	9606	WDR77	WD repeat domain 77	3.45287	3.35634
55092	9606	TMEM51	transmembrane protein 51	3.44818	3.74543
22908	9606	SACM1L	SAC1 suppressor of actin mutations 1-like (yeast)	3.44368	4.56207
55299	9606	BRIX1	BRX1, biogenesis of ribosomes	3.43521	2.31239
27346	9606	TMEM97	transmembrane protein 97	3.43389	1.41516
6712	9606	SPTBN2	spectrin, beta, non-erythrocytic 2	3.42869	1.96979
64114	9606	TMBIM1	transmembrane BAX inhibitor motif containing 1	3.42793	3.41213
3868	9606	KRT16	keratin 16, type I	3.42663	34.8386
2817	9606	GPC1	glypican 1	3.4134	2.31952
11047	9606	ADRM1	adhesion regulating molecule 1	3.39991	3.64389
88	9606	ACTN2	actinin, alpha 2	3.39637	5.55115
56181	9606	MTFR1L	mitochondrial fission regulator 1-like	3.38002	0.172864
1627	9606	DBN1	drebrin 1	3.37121	4.09004
57669	9606	EPB41L5	erythrocyte membrane protein band 4.1 like 5	3.36321	2.25694
1496	9606	CTNNA2	catenin (cadherin-associated protein), alpha 2	3.35999	1.95094
54749	9606	EPDR1	ependymin related 1	3.34901	1.74651
23160	9606	WDR43	WD repeat domain 43	3.33942	3.68964
312	9606	ANXA13	annexin A13	3.33866	3.19436
8799	9606	PEX11B	peroxisomal biogenesis factor 11 beta	3.26351	2.84012
100130958	9606	SYCE1L	synaptonemal complex central element protein 1-like	3.23058	4.47358
6744	9606	SSFA2	sperm specific antigen 2	3.22852	2.93571
9053	9606	MAP7	microtubule-associated protein 7	3.2275	2.67607
55813	9606	UTP6	UTP6, small subunit (SSU) processome component, homolog (yeast)	3.21924	2.1992
3983	9606	ABLIM1	actin binding LIM protein 1	3.20002	3.30708
284361	9606	EMC10	ER membrane protein complex subunit 10	3.13595	0.700494
10174	9606	SORBS3	sorbin and SH3 domain containing 3	3.12671	1.65364
9997	9606	SCO2	SCO2 cytochrome c oxidase assembly protein	3.10898	4.98111
10618	9606	TGOLN2	trans-golgi network protein 2	3.09472	2.83278
54853	9606	WDR55	WD repeat domain 55	3.09247	1.72617
10615	9606	SPAG5	sperm associated antigen 5	3.07567	3.5512
23277	9606	CLUH	clustered mitochondria (cluA/CLU1) homolog	3.0599	2.4514
25936	9606	NSL1	NSL1, MIS12 kinetochore complex component	3.05966	3.85605
144100	9606	PLEKHA7	pleckstrin homology domain containing, family A member 7	3.02687	2.46396
23731	9606	TMEM245	transmembrane protein 245	3.00653	0.634242
51031	9606	GLOD4	glyoxalase domain containing 4	2.9852	5.88063
54521	9606	WDR44	WD repeat domain 44	2.9678	0.0574531
199953	9606	TMEM201	transmembrane protein 201	2.93787	1.53909
27340	9606	UTP20	UTP20, small subunit (SSU) processome component, homolog (yeast)	2.89693	2.5135
91862	9606	MARVELD3	MARVEL domain containing 3	2.89491	2.73256
23141	9606	ANKLE2	ankyrin repeat and LEM domain containing 2	2.8914	1.70261
134430	9606	WDR36	WD repeat domain 36	2.89094	1.96201
23557	9606	SNAPIN	SNAP-associated protein	2.86876	3.69179
55759	9606	WDR12	WD repeat domain 12	2.86077	2.95071
64431	9606	ACTR6	ARP6 actin-related protein 6 homolog (yeast)	2.85674	2.23128
286451	9606	YIPF6	Yip1 domain family, member 6	2.82509	1.23313
9454	9606	HOMER3	homer scaffolding protein 3	2.78027	3.28682
6867	9606	TACC1	transforming, acidic coiled-coil containing protein 1	2.73174	2.82603
3690	9606	ITGB3	integrin, beta 3 (platelet glycoprotein IIIa, antigen CD61)	2.7153	0.381024
389541	9606	LAMTOR4	late endosomal/lysosomal adaptor, MAPK and MTOR activator 4	2.69711	5.28013
8416	9606	ANXA9	annexin A9	2.68187	1.53481
26030	9606	PLEKHG3	pleckstrin homology domain containing, family G (with RhoGef domain) member 3	2.67433	1.96487
25926	9606	NOL11	nucleolar protein 11	2.64341	1.83756
51614	9606	ERGIC3	ERGIC and golgi 3	2.59238	1.94914
26037	9606	SIPA1L1	signal-induced proliferation-associated 1 like 1	2.58553	1.33677
6624	9606	FSCN1	fascin actin-bundling protein 1	2.58307	1.13815
29028	9606	ATAD2	ATPase family, AAA domain containing 2	2.57406	3.36556
29058	9606	TMEM230	transmembrane protein 230	2.5406	2.99767
81556	9606	VWA9	von Willebrand factor A domain containing 9	2.52546	3.30503
10381	9606	TUBB3	tubulin, beta 3 class III	2.51836	1.8337
55829	9606	VIMP	VCP-interacting membrane selenoprotein	2.51643	1.56516
3092	9606	HIP1	huntingtin interacting protein 1	2.50621	1.89954
56667	9606	MUC13	mucin 13, cell surface associated	2.44798	4.29191
84962	9606	AJUBA	ajuba LIM protein	2.44204	2.17931
55742	9606	PARVA	parvin, alpha	2.39093	1.58675
1832	9606	DSP	desmoplakin	2.35711	2.83178
54958	9606	TMEM160	transmembrane protein 160	2.35388	2.79591
3898	9606	LAD1	ladinin 1	2.34425	2.48272
84249	9606	PSD2	pleckstrin and Sec7 domain containing 2	2.34131	0.876039
6642	9606	SNX1	sorting nexin 1	2.33892	2.7547
25923	9606	ATL3	atlastin GTPase 3	2.32813	1.31069
84065	9606	TMEM222	transmembrane protein 222	2.3198	0.0450386
25963	9606	TMEM87A	transmembrane protein 87A	2.29505	1.41695
79915	9606	ATAD5	ATPase family, AAA domain containing 5	2.28256	1.74264
9456	9606	HOMER1	homer scaffolding protein 1	2.24778	2.14816
55151	9606	TMEM38B	transmembrane protein 38B	2.22876	1.59263
22874	9606	PLEKHA6	pleckstrin homology domain containing, family A member 6	2.1835	1.86718
90407	9606	TMEM41A	transmembrane protein 41A	2.17499	0.422735
91689	9606	SMDT1	single-pass membrane protein with aspartate-rich tail 1	2.16364	0.627076
28956	9606	LAMTOR2	late endosomal/lysosomal adaptor, MAPK and MTOR activator 2	2.16008	3.5795
2314	9606	FLII	flightless I actin binding protein	2.15804	1.74274
23195	9606	MDN1	midasin AAA ATPase 1	2.14295	2.01039
55100	9606	WDR70	WD repeat domain 70	2.13482	1.85266
79968	9606	WDR76	WD repeat domain 76	2.13145	1.69267
54918	9606	CMTM6	CKLF-like MARVEL transmembrane domain containing 6	2.10202	1.29324
92667	9606	MGME1	mitochondrial genome maintenance exonuclease 1	2.07772	2.36412
113444	9606	SMIM12	small integral membrane protein 12	2.07623	1.88435
1759	9606	DNM1	dynamin 1	2.07432	1.15596
3912	9606	LAMB1	laminin, beta 1	2.02042	1.76178
3920	9606	LAMP2	lysosomal-associated membrane protein 2	1.99591	1.38787
11070	9606	TMEM115	transmembrane protein 115	1.97136	1.89082
4646	9606	MYO6	myosin VI	1.95216	1.76284
81618	9606	ITM2C	integral membrane protein 2C	1.95092	3.21593
51361	9606	HOOK1	hook microtubule-tethering protein 1	1.94374	2.18736
55740	9606	ENAH	enabled homolog (Drosophila)	1.92551	1.96104
6840	9606	SVIL	supervillin	1.92013	1.32117
56704	9606	JPH1	junctophilin 1	1.91166	2.54207
334	9606	APLP2	amyloid beta (A4) precursor-like protein 2	1.89508	0.976441
26973	9606	CHORDC1	cysteine and histidine-rich domain (CHORD) containing 1	1.88011	3.17663
23176	9606	2021-09-08	septin 8	1.86722	1.73281
8091	9606	HMGA2	high mobility group AT-hook 2	1.85644	2.26815
2239	9606	GPC4	glypican 4	1.85395	1.34696
4628	9606	MYH10	myosin, heavy chain 10, non-muscle	1.84307	1.16029
64434	9606	NOM1	nucleolar protein with MIF4G domain 1	1.83077	1.23149
6993	9606	DYNLT1	dynein, light chain, Tctex-type 1	1.80093	2.80649
10611	9606	PDLIM5	PDZ and LIM domain 5	1.79151	3.12813
3886	9606	KRT35	keratin 35, type I	1.78907	74.4988
23191	9606	CYFIP1	cytoplasmic FMR1 interacting protein 1	1.7801	2.44787
22862	9606	FNDC3A	fibronectin type III domain containing 3A	1.76681	1.67254
80097	9606	MZT2B	mitotic spindle organizing protein 2B	1.76501	0.732755
9875	9606	URB1	URB1 ribosome biogenesis 1 homolog (S. cerevisiae)	1.74587	1.20657
54664	9606	TMEM106B	transmembrane protein 106B	1.74043	0.541667
55201	9606	MAP1S	microtubule-associated protein 1S	1.73995	0.842403
23479	9606	ISCU	iron-sulfur cluster assembly enzyme	1.72497	0.834937
10885	9606	WDR3	WD repeat domain 3	1.72176	1.56757
3851	9606	KRT4	keratin 4, type II	1.71101	31.8991
92521	9606	SPECC1	sperm antigen with calponin homology and coiled-coil domains 1	1.68281	1.74228
51115	9606	RMDN1	regulator of microtubule dynamics 1	1.68051	0.772864
374395	9606	TMEM179B	transmembrane protein 179B	1.6258	1.25293
8853	9606	ASAP2	ArfGAP with SH3 domain, ankyrin repeat and PH domain 2	1.62087	1.16077
5358	9606	PLS3	plastin 3	1.60774	1.76366
9793	9606	CKAP5	cytoskeleton associated protein 5	1.60374	1.75836
93973	9606	ACTR8	ARP8 actin-related protein 8 homolog (yeast)	1.60002	1.13537
54443	9606	ANLN	anillin actin binding protein	1.59794	2.32406
147179	9606	WIPF2	WAS/WASL interacting protein family, member 2	1.59669	0.312021
55023	9606	PHIP	pleckstrin homology domain interacting protein	1.59387	2.08561
79003	9606	MIS12	MIS12 kinetochore complex component	1.59321	0.674751
1639	9606	DCTN1	dynactin 1	1.5746	1.20828
79913	9606	ACTR5	ARP5 actin-related protein 5 homolog (yeast)	1.57127	1.94251
11344	9606	TWF2	twinfilin actin binding protein 2	1.55378	1.26156
4645	9606	MYO5B	myosin VB	1.55014	2.57593
25844	9606	YIPF3	Yip1 domain family, member 3	1.5468	0.374128
282991	9606	BLOC1S2	biogenesis of lysosomal organelles complex-1, subunit 2	1.54518	0.674293
2125	9606	EVPL	envoplakin	1.52468	1.13195
79585	9606	CORO7	coronin 7	1.51924	0.507176
440957	9606	SMIM4	small integral membrane protein 4	1.5151	0.196719
27020	9606	NPTN	neuroplastin	1.49936	0.0695046
653784	9606	MZT2A	mitotic spindle organizing protein 2A	1.49665	0.621342
79574	9606	EPS8L3	EPS8-like 3	1.49106	1.18058
9961	9606	MVP	major vault protein	1.48329	1.59872
114793	9606	FMNL2	formin-like 2	1.47358	0.84886
157378	9606	TMEM65	transmembrane protein 65	1.46628	0.848437
9816	9606	URB2	URB2 ribosome biogenesis 2 homolog (S. cerevisiae)	1.46608	4.50067
51164	9606	DCTN4	dynactin 4 (p62)	1.45503	1.02319
150468	9606	CKAP2L	cytoskeleton associated protein 2-like	1.44067	2.19652
140688	9606	NOL4L	nucleolar protein 4-like	1.42904	2.63062
7461	9606	CLIP2	CAP-GLY domain containing linker protein 2	1.42153	1.48795
9391	9606	CIAO1	cytosolic iron-sulfur assembly component 1	1.40728	2.91869
63933	9606	MCUR1	mitochondrial calcium uniporter regulator 1	1.39674	1.27533
1838	9606	DTNB	dystrobrevin, beta	1.3933	1.81589
54663	9606	WDR74	WD repeat domain 74	1.38727	1.99669
200205	9606	IBA57	IBA57 homolog, iron-sulfur cluster assembly	1.36828	1.14003
51249	9606	TMEM69	transmembrane protein 69	1.36787	1.41344
7871	9606	SLMAP	sarcolemma associated protein	1.32515	0.619839
274	9606	BIN1	bridging integrator 1	1.32072	1.76477
9075	9606	CLDN2	claudin 2	1.32027	1.12976
8506	9606	CNTNAP1	contactin associated protein 1	1.31779	1.17183
144501	9606	KRT80	keratin 80, type II	1.29258	0.00515531
22994	9606	CEP131	centrosomal protein 131kDa	1.27876	1.36604
55243	9606	KIRREL	kin of IRRE like (Drosophila)	1.26425	0.777066
64236	9606	PDLIM2	PDZ and LIM domain 2 (mystique)	1.25885	1.4936
23122	9606	CLASP2	cytoplasmic linker associated protein 2	1.25334	0.850829
23526	9606	HMHA1	histocompatibility (minor) HA-1	1.22763	1.33364
374454	9606	KRT77	keratin 77, type II	1.22635	45.7817
23136	9606	EPB41L3	erythrocyte membrane protein band 4.1-like 3	1.21957	1.1743
145508	9606	CEP128	centrosomal protein 128kDa	1.21578	1.05809
23306	9606	NEMP1	nuclear envelope integral membrane protein 1	1.21358	0.838383
27134	9606	TJP3	tight junction protein 3	1.17009	1.62249
147007	9606	TMEM199	transmembrane protein 199	1.16344	1.73349
78987	9606	CRELD1	cysteine-rich with EGF-like domains 1	1.14419	0.594712
23332	9606	CLASP1	cytoplasmic linker associated protein 1	1.13239	0.751283
57037	9606	ANKMY2	ankyrin repeat and MYND domain containing 2	1.12778	0.490969
64083	9606	GOLPH3	golgi phosphoprotein 3 (coat-protein)	1.12663	1.34118
8689	9606	KRT36	keratin 36, type I	1.12478	36.232
56288	9606	PARD3	par-3 family cell polarity regulator	1.11878	0.945337
57150	9606	SMIM8	small integral membrane protein 8	1.11484	1.0838
9183	9606	ZW10	zw10 kinetochore protein	1.10819	0.837227
200634	9606	KRTCAP3	keratinocyte associated protein 3	1.09638	1.37326
51096	9606	UTP18	UTP18 small subunit (SSU) processome component homolog (yeast)	1.08095	0.851646
57325	9606	CSRP2BP	CSRP2 binding protein	1.06469	1.90544
55700	9606	MAP7D1	MAP7 domain containing 1	1.06017	0.996151
10059	9606	DNM1L	dynamin 1-like	1.0417	1.02956
84128	9606	WDR75	WD repeat domain 75	1.03377	0.834954
9787	9606	DLGAP5	discs, large (Drosophila) homolog-associated protein 5	1.02257	0.598165
3693	9606	ITGB5	integrin, beta 5	0.995539	1.42497
4354	9606	MPP1	membrane protein, palmitoylated 1, 55kDa	0.976795	0.31578
