## Supplemental Table 2 for "Intracellular Cytomatrix, Immobilized Biocatalysis, Matrix Micromechanics and The Warburg Effect: Entanglement of Two Age-Old Mysteries of the Normal and Malignant Cell"

### Sheet: Sheet1
		Table S2. Mass-spectrometry proteome, related to Figure 1C and 1D.
GeneID	TaxonID	GeneSymbol	GeneDescription	iBAQ_MED_CMX1	iBAQ_MED_CMX2
7112	9606	TMPO	thymopoietin	1923.98	1772.44		Selected group	members		Group Ranking	1
5245	9606	PHB	prohibitin	1066.07	782.079		Receptors	78		Receptors	78
3609	9606	ILF3	interleukin enhancer binding factor 3, 90kDa	643.811	704.319		progesterone receptor	2		diverse factors	55
445582	9606	POTEE	POTE ankyrin domain family, member E	508.38	318.699		G protein binding/exchange	27		Ca signaling	29
3608	9606	ILF2	interleukin enhancer binding factor 2	464.172	385.894		apoptosis, programmed death	16		coiled-coil domain signaling	28
2782	9606	GNB1	guanine nucleotide binding protein (G protein), beta polypeptide 1	277.77	200.101		cell cycle/division	22		G protein binding/exchange	27
25994	9606	HIGD1A	HIG1 hypoxia inducible domain family, member 1A	258.795	264.649		Ras signaling	9		interacting proteins	24
10857	9606	PGRMC1	progesterone receptor membrane component 1	193.351	141.226		signaling/signal sequence	21		cell cycle/division	22
9774	9606	BCLAF1	BCL2-associated transcription factor 1	191.999	194.824		Rho/GTPase signaling	20		Growth factors/receptors	22
9967	9606	THRAP3	thyroid hormone receptor associated protein 3	190.267	182.273		Regulators	18		guanine nucleotide binding	22
3954	9606	LETM1	leucine zipper-EF-hand containing transmembrane protein 1	180.339	122.391		modulators	7		GTPase	22
5757	9606	PTMA	prothymosin, alpha	169.017	243.591		hypoxia inducible	4		signaling/signal sequence	21
8539	9606	API5	apoptosis inhibitor 5	160.809	134.615		Growth factors/receptors	22		Rho/GTPase signaling	20
6748	9606	SSR4	signal sequence receptor, delta	146.973	92.3719		Ca signaling	29		Regulators	18
2773	9606	GNAI3	guanine nucleotide binding protein (G protein), alpha inhibiting activity polypeptide 3	146.17	80.2305		death domain/receptor	7		Inhibitors	18
1476	9606	CSTB	cystatin B (stefin B)	142.104	148.254		antigen/Ab reactive	4		apoptosis, programmed death	16
3930	9606	LBR	lamin B receptor	139.49	153.966		interleukin/interferon, recept	3		CD molecule	15
988	9606	CDC5L	cell division cycle 5-like	137.165	115.792		leucine rich repeat	7		Ras signaling	9
2783	9606	GNB2	guanine nucleotide binding protein (G protein), beta polypeptide 2	136.207	121.432		mitotic/checkpoint	6		nuclear receptor family	9
22985	9606	ACIN1	apoptotic chromatin condensation inducer 1	135.621	149.63		Inhibitors	18		motif containing	9
54927	9606	CHCHD3	coiled-coil-helix-coiled-coil-helix domain containing 3	135.449	114.983		diverse factors	55		COP9 signalosome	8
140576	9606	S100A16	S100 calcium binding protein A16	128.66	147.614		guanine nucleotide binding	22		modulators	7
54940	9606	OCIAD1	OCIA domain containing 1	122.744	83.3682		thyroid hormone receptor	5		death domain/receptor	7
1622	9606	DBI	diazepam binding inhibitor (GABA receptor modulator, acyl-CoA binding protein)	120.863	80.7691		transmembrane protein	5		leucine rich repeat	7
9184	9606	BUB3	BUB3 mitotic checkpoint protein	117.641	102.019		coiled-coil domain signaling	28		Anaphase complex	7
10849	9606	CD3EAP	CD3e molecule, epsilon associated protein	110.226	133.861		Anaphase complex	7		chemo/cytokine/kinectin	7
1104	9606	RCC1	regulator of chromosome condensation 1	108.27	93.3625		Fas associated	4		EPH receptor	7
7447	9606	VSNL1	visinin-like 1	106.047	85.8312		cAMP responsive	2		mitotic/checkpoint	6
10131	9606	TRAP1	TNF receptor-associated protein 1	104.385	106.583		chemo/cytokine/kinectin	7		thyroid hormone receptor	5
396	9606	ARHGDIA	Rho GDP dissociation inhibitor (GDI) alpha	101.668	192.409		CD molecule	15		transmembrane protein	5
140823	9606	ROMO1	reactive oxygen species modulator 1	98.8332	52.9745		catenin beta	1		hypoxia inducible	4
50848	9606	F11R	F11 receptor	96.0914	59.2001		kinesin receptor	1		antigen/Ab reactive	4
6745	9606	SSR1	signal sequence receptor, alpha	94.4052	124.613		stratifin	1		Fas associated	4
55379	9606	LRRC59	leucine rich repeat containing 59	94.2513	81.2394		FGF signaling	2		ERBb receptor famili	4
51142	9606	CHCHD2	coiled-coil-helix-coiled-coil-helix domain containing 2	87.1292	85.6562		urotensin	1		interleukin/interferon, recept	3
983	9606	CDK1	cyclin-dependent kinase 1	83.9401	55.5774		copine	3		copine	3
6747	9606	SSR3	signal sequence receptor, gamma (translocon-associated protein gamma)	81.956	67.5376		GDP dissociation inhibitor (GDI)	3		GDP dissociation inhibitor (GDI)	3
55749	9606	CCAR1	cell division cycle and apoptosis regulator 1	78.3801	68.9458		MYB binding protein	2		phosphoproteins	3
998	9606	CDC42	cell division cycle 42	75.5717	69.3763		nuclear receptor family	9		progesterone receptor	2
2771	9606	GNAI2	guanine nucleotide binding protein (G protein), alpha inhibiting activity polypeptide 2	75.4656	71.9526		ERBb receptor famili	4		cAMP responsive	2
10424	9606	PGRMC2	progesterone receptor membrane component 2	74.0562	43.1654		COP9 signalosome	8		FGF signaling	2
1525	9606	CXADR	coxsackie virus and adenovirus receptor	73.877	75.2081		differentiation markers	2		MYB binding protein	2
57402	9606	S100A14	S100 calcium binding protein A14	73.7762	60.9826		motif containing	9		differentiation markers	2
27101	9606	CACYBP	calcyclin binding protein	69.862	63.758		interacting proteins	24		Myc binding	2
11079	9606	RER1	retention in endoplasmic reticulum sorting receptor 1	64.8531	42.2929		phosphoproteins	3		arrestin	2
10672	9606	GNA13	guanine nucleotide binding protein (G protein), alpha 13	61.164	41.8531		mannose-6-phosphate receptor	1		estrogen related receptor	2
3068	9606	HDGF	hepatoma-derived growth factor	60.8395	67.0817		Myc binding	2		catenin beta	1
2778	9606	GNAS	GNAS complex locus	58.3497	50.0631		adhesion receptor	1		kinesin receptor	1
4288	9606	MKI67	marker of proliferation Ki-67	57.238	59.2786		arrestin	2		stratifin	1
23197	9606	FAF2	Fas associated factor family member 2	56.7321	32.6823		GTPase	22		urotensin	1
10523	9606	CHERP	calcium homeostasis endoplasmic reticulum protein	53.5874	56.7932		estrogen related receptor	2		mannose-6-phosphate receptor	1
57003	9606	CCDC47	coiled-coil domain containing 47	52.1059	36.0018		EPH receptor	7		adhesion receptor	1
57805	9606	CCAR2	cell cycle and apoptosis regulator 2	49.9769	50.5694		Total	580
1385	9606	CREB1	cAMP responsive element binding protein 1	48.9878	54.2178
7873	9606	MANF	mesencephalic astrocyte-derived neurotrophic factor	48.3648	58.3724
4076	9606	CAPRIN1	cell cycle associated protein 1	47.441	42.3182
961	9606	CD47	CD47 molecule	46.3035	25.5882
1153	9606	CIRBP	cold inducible RNA binding protein	46.1403	30.2396
3895	9606	KTN1	kinectin 1 (kinesin receptor)	46.0641	37.4692
5356	9606	PLRG1	pleiotropic regulator 1	45.7024	36.4935
151903	9606	CCDC12	coiled-coil domain containing 12	45.2951	42.0706
2767	9606	GNA11	guanine nucleotide binding protein (G protein), alpha 11 (Gq class)	44.0615	37.253
90480	9606	GADD45GIP1	growth arrest and DNA-damage-inducible, gamma interacting protein 1	43.9109	26.7231
11140	9606	CDC37	cell division cycle 37	42.9036	49.2992
132299	9606	OCIAD2	OCIA domain containing 2	42.5866	39.4793
10399	9606	GNB2L1	guanine nucleotide binding protein (G protein), beta polypeptide 2-like 1	42.4752	48.2605
10146	9606	G3BP1	GTPase activating protein (SH3 domain) binding protein 1	41.706	32.3477
56259	9606	CTNNBL1	catenin, beta like 1	41.6605	21.2318
928	9606	CD9	CD9 molecule	41.5635	25.8214
84303	9606	CHCHD6	coiled-coil-helix-coiled-coil-helix domain containing 6	40.0951	35.7124
6500	9606	SKP1	S-phase kinase-associated protein 1	39.3143	51.0214
89941	9606	RHOT2	ras homolog family member T2	39.2568	36.265
9131	9606	AIFM1	apoptosis-inducing factor, mitochondrion-associated, 1	38.1442	36.8158
3550	9606	IK	IK cytokine, down-regulator of HLA II	37.1826	43.1593
1108	9606	CHD4	chromodomain helicase DNA binding protein 4	36.7344	30.3854
10410	9606	IFITM3	interferon induced transmembrane protein 3	36.6506	29.9867
79577	9606	CDC73	cell division cycle 73	36.084	21.7687
966	9606	CD59	CD59 molecule, complement regulatory protein	35.7772	35.8916
2776	9606	GNAQ	guanine nucleotide binding protein (G protein), q polypeptide	35.5264	24.1234
2810	9606	SFN	stratifin	35.3177	74.3567
10330	9606	CNPY2	canopy FGF signaling regulator 2	34.5898	26.2374
10911	9606	UTS2	urotensin 2	34.1747	46.6856
7818	9606	DAP3	death associated protein 3	32.5869	17.8683
23786	9606	BCL2L13	BCL2-like 13 (apoptosis facilitator)	31.6371	15.1922
8895	9606	CPNE3	copine III	31.5298	19.6956
55970	9606	GNG12	guanine nucleotide binding protein (G protein), gamma 12	30.3446	40.642
10016	9606	PDCD6	programmed cell death 6	29.8472	12.3019
11083	9606	DIDO1	death inducer-obliterator 1	29.5621	29.4916
27069	9606	GHITM	growth hormone inducible transmembrane protein	29.4808	32.1143
93621	9606	MRFAP1	Morf4 family associated protein 1	29.0224	28.7346
2665	9606	GDI2	GDP dissociation inhibitor 2	27.9597	22.067
10514	9606	MYBBP1A	MYB binding protein (P160) 1a	27.9034	34.7367
23126	9606	POGZ	pogo transposable element with ZNF domain	26.9202	25.7362
10726	9606	NUDC	nudC nuclear distribution protein	25.9706	25.291
9141	9606	PDCD5	programmed cell death 5	25.1075	24.8488
80279	9606	CDK5RAP3	CDK5 regulatory subunit associated protein 3	25.1041	16.1109
192286	9606	HIGD2A	HIG1 hypoxia inducible domain family, member 2A	24.726	8.42052
4267	9606	CD99	CD99 molecule	24.005	30.4916
23589	9606	CARHSP1	calcium regulated heat stable protein 1, 24kDa	23.821	17.3064
10421	9606	CD2BP2	CD2 (cytoplasmic tail) binding protein 2	22.7795	30.6053
29097	9606	CNIH4	cornichon family AMPA receptor auxiliary protein 4	21.5652	12.0099
51362	9606	CDC40	cell division cycle 40	21.553	19.0921
10015	9606	PDCD6IP	programmed cell death 6 interacting protein	20.9676	17.6116
10643	9606	IGF2BP3	insulin-like growth factor 2 mRNA binding protein 3	20.7408	15.9395
3934	9606	LCN2	lipocalin 2	20.4679	14.9952
55246	9606	CCDC25	coiled-coil domain containing 25	20.3436	15.7092
57826	9606	RAP2C	RAP2C, member of RAS oncogene family	19.9894	27.4027
84717	9606	HDGFRP2	hepatoma-derived growth factor-related protein 2	19.7262	24.6413
55914	9606	ERBB2IP	erbb2 interacting protein	19.5844	13.8817
55914	9606	ERBB2IP	erbb2 interacting protein	19.5844	13.8817
79080	9606	CCDC86	coiled-coil domain containing 86	19.3739	13.6494
8833	9606	GMPS	guanine monophosphate synthase	18.8488	15.145
1969	9606	EPHA2	EPH receptor A2	18.2934	14.2715
10920	9606	COPS8	COP9 signalosome subunit 8	17.8424	23.5321
57092	9606	PCNP	PEST proteolytic signal containing nuclear protein	17.5809	19.0885
10525	9606	HYOU1	hypoxia up-regulated 1	17.2902	13.125
4085	9606	MAD2L1	MAD2 mitotic arrest deficient-like 1 (yeast)	17.1992	24.6425
83743	9606	GRWD1	glutamate-rich WD repeat containing 1	16.6397	12.1562
4733	9606	DRG1	developmentally regulated GTP binding protein 1	16.5992	16.988
23394	9606	ADNP	activity-dependent neuroprotector homeobox	16.4956	12.8075
283489	9606	CHAMP1	chromosome alignment maintaining phosphoprotein 1	16.3792	19.647
55227	9606	LRRC1	leucine rich repeat containing 1	15.9252	13.9048
55646	9606	LYAR	Ly1 antibody reactive	15.7723	13.4385
51295	9606	ECSIT	ECSIT signalling integrator	15.5424	13.3412
2885	9606	GRB2	growth factor receptor-bound protein 2	15.3157	10.3443
891	9606	CCNB1	cyclin B1	15.1731	15.703
10581	9606	IFITM2	interferon induced transmembrane protein 2	15.0495	1.99308
10614	9606	HEXIM1	hexamethylene bis-acetamide inducible 1	14.7817	17.3444
9908	9606	G3BP2	GTPase activating protein (SH3 domain) binding protein 2	14.6672	14.3359
91663	9606	MYADM	myeloid-associated differentiation marker	14.6392	14.9494
123016	9606	TTC8	tetratricopeptide repeat domain 8	14.6355	11.3407
51599	9606	LSR	lipolysis stimulated lipoprotein receptor	14.4027	16.6338
996	9606	CDC27	cell division cycle 27	13.7907	18.4305
83596	9606	BCL2L12	BCL2-like 12 (proline rich)	13.7066	2.15133
637	9606	BID	BH3 interacting domain death agonist	13.4168	12.2216
79718	9606	TBL1XR1	transducin (beta)-like 1 X-linked receptor 1	12.7409	6.78175
90624	9606	LYRM7	LYR motif containing 7	12.5724	13.0425
200081	9606	TXLNA	taxilin alpha	12.4733	9.76778
9320	9606	TRIP12	thyroid hormone receptor interactor 12	12.3509	9.73403
56926	9606	NCLN	nicalin	12.2337	8.38166
10644	9606	IGF2BP2	insulin-like growth factor 2 mRNA binding protein 2	12.2186	8.96726
339230	9606	CCDC137	coiled-coil domain containing 137	12.0355	10.6371
84864	9606	MINA	MYC induced nuclear antigen	11.8671	17.7277
3710	9606	ITPR3	inositol 1,4,5-trisphosphate receptor, type 3	11.8156	9.59378
157313	9606	CDCA2	cell division cycle associated 2	11.7301	10.4053
975	9606	CD81	CD81 molecule	11.0122	10.5393
57470	9606	LRRC47	leucine rich repeat containing 47	10.9774	8.24708
83461	9606	CDCA3	cell division cycle associated 3	10.6843	11.001
55143	9606	CDCA8	cell division cycle associated 8	10.4587	11.9733
4074	9606	M6PR	mannose-6-phosphate receptor (cation dependent)	10.4508	4.94074
79180	9606	EFHD2	EF-hand domain family, member D2	10.2613	8.66752
7905	9606	REEP5	receptor accessory protein 5	10.1592	7.42478
50813	9606	COPS7A	COP9 signalosome subunit 7A	10.1255	9.88997
967	9606	CD63	CD63 molecule	9.82916	8.02787
79714	9606	CCDC51	coiled-coil domain containing 51	9.81492	6.11549
5819	9606	PVRL2	poliovirus receptor-related 2 (herpesvirus entry mediator B)	9.78333	8.54299
54881	9606	TEX10	testis expressed 10	9.68125	10.7417
6734	9606	SRPR	signal recognition particle receptor (docking protein)	9.57403	10.0921
26354	9606	GNL3	guanine nucleotide binding protein-like 3 (nucleolar)	9.56704	8.2116
83442	9606	SH3BGRL3	SH3 domain binding glutamate-rich protein like 3	9.56114	7.21118
5817	9606	PVR	poliovirus receptor	9.38486	4.52188
51390	9606	AIG1	androgen-induced 1	9.31994	2.0712
113130	9606	CDCA5	cell division cycle associated 5	9.30034	9.05692
55602	9606	CDKN2AIP	CDKN2A interacting protein	9.27677	6.72036
131474	9606	CHCHD4	coiled-coil-helix-coiled-coil-helix domain containing 4	9.27368	9.3871
4179	9606	CD46	CD46 molecule, complement regulatory protein	9.1158	4.7563
55536	9606	CDCA7L	cell division cycle associated 7-like	8.62174	4.88118
10980	9606	COPS6	COP9 signalosome subunit 6	8.61906	6.87831
54737	9606	MPHOSPH8	M-phase phosphoprotein 8	8.46506	8.7476
950	9606	SCARB2	scavenger receptor class B, member 2	8.39299	7.06316
3619	9606	INCENP	inner centromere protein antigens 135/155kDa	8.3141	10.0967
57707	9606	TLDC1	TBC/LysM-associated domain containing 1	8.25755	5.33074
121457	9606	IKBIP	IKBKB interacting protein	8.07318	10.6976
51434	9606	ANAPC7	anaphase promoting complex subunit 7	8.05838	12.5787
8508	9606	NIPSNAP1	nipsnap homolog 1 (C. elegans)	8.02382	6.47622
79170	9606	PRR15L	proline rich 15-like	7.95875	20.4801
6455	9606	SH3GL1	SH3-domain GRB2-like 1	7.84581	5.39522
578	9606	BAK1	BCL2-antagonist/killer 1	7.68602	8.50423
50810	9606	HDGFRP3	hepatoma-derived growth factor, related protein 3	7.66052	5.98624
2921	9606	CXCL3	chemokine (C-X-C motif) ligand 3	7.63397	6.67841
8573	9606	CASK	calcium/calmodulin-dependent serine protein kinase (MAGUK family)	7.57967	4.67666
2764	9606	GMFB	glia maturation factor, beta	7.53534	5.9697
662	9606	BNIP1	BCL2/adenovirus E1B 19kDa interacting protein 1	7.46576	0.986824
57018	9606	CCNL1	cyclin L1	7.26733	10.0916
2664	9606	GDI1	GDP dissociation inhibitor 1	7.20627	6.82242
26292	9606	MYCBP	MYC binding protein	7.17818	7.63636
976	9606	ADGRE5	adhesion G protein-coupled receptor E5	7.14757	5.40372
26505	9606	CNNM3	cyclin and CBS domain divalent metal cation transport mediator 3	7.1387	4.00172
2935	9606	GSPT1	G1 to S phase transition 1	7.06767	5.37048
1956	9606	EGFR	epidermal growth factor receptor	7.0087	7.79974
26093	9606	CCDC9	coiled-coil domain containing 9	6.93011	8.8149
3516	9606	RBPJ	recombination signal binding protein for immunoglobulin kappa J region	6.7868	5.64641
203111	9606	ERICH5	glutamate-rich 5	6.59235	5.80059
1106	9606	CHD2	chromodomain helicase DNA binding protein 2	6.56924	5.972
57620	9606	STIM2	stromal interaction molecule 2	6.52834	6.99109
8881	9606	CDC16	cell division cycle 16	6.49758	7.2483
91748	9606	ELMSAN1	ELM2 and Myb/SANT-like domain containing 1	6.44413	6.35093
10134	9606	BCAP31	B-cell receptor-associated protein 31	6.37274	6.6926
2770	9606	GNAI1	guanine nucleotide binding protein (G protein), alpha inhibiting activity polypeptide 1	6.25805	3.30223
1105	9606	CHD1	chromodomain helicase DNA binding protein 1	6.06827	9.2581
2873	9606	GPS1	G protein pathway suppressor 1	6.05841	3.93653
29080	9606	CCDC59	coiled-coil domain containing 59	6.03593	6.37274
1390	9606	CREM	cAMP responsive element modulator	5.95278	16.4878
131076	9606	CCDC58	coiled-coil domain containing 58	5.91991	7.375
27237	9606	ARHGEF16	Rho guanine nucleotide exchange factor (GEF) 16	5.82509	4.95972
11261	9606	CHP1	calcineurin-like EF-hand protein 1	5.68287	4.87116
9318	9606	COPS2	COP9 signalosome subunit 2	5.60436	5.07771
79886	9606	CAAP1	caspase activity and apoptosis inhibitor 1	5.5657	6.91382
581	9606	BAX	BCL2-associated X protein	5.54468	8.52681
8812	9606	CCNK	cyclin K	5.51712	16.4409
8099	9606	CDK2AP1	cyclin-dependent kinase 2 associated protein 1	5.51133	13.8972
7475	9606	WNT6	wingless-type MMTV integration site family, member 6	5.46441	1.45137
114823	9606	LENG8	leukocyte receptor cluster (LRC) member 8	5.45016	2.78729
2787	9606	GNG5	guanine nucleotide binding protein (G protein), gamma 5	5.38052	2.14451
255252	9606	LRRC57	leucine rich repeat containing 57	5.33485	4.75195
55288	9606	RHOT1	ras homolog family member T1	5.33145	3.28502
3482	9606	IGF2R	insulin-like growth factor 2 receptor	5.32726	4.52621
55922	9606	NKRF	NFKB repressing factor	5.12466	5.49827
408	9606	ARRB1	arrestin, beta 1	5.07749	4.19488
965	9606	CD58	CD58 molecule	5.02401	4.71781
79879	9606	CCDC134	coiled-coil domain containing 134	5.00148	8.53884
8533	9606	COPS3	COP9 signalosome subunit 3	4.97437	6.25619
64853	9606	AIDA	axin interactor, dorsalization associated	4.96554	10.5672
25792	9606	CIZ1	CDKN1A interacting zinc finger protein 1	4.9251	6.13595
79576	9606	NKAP	NFKB activating protein	4.85767	2.44249
23677	9606	SH3BP4	SH3-domain binding protein 4	4.83843	4.9058
51150	9606	SDF4	stromal cell derived factor 4	4.76351	3.01501
4043	9606	LRPAP1	low density lipoprotein receptor-related protein associated protein 1	4.7362	6.69063
56005	9606	MYDGF	myeloid-derived growth factor	4.60727	4.28036
246184	9606	CDC26	cell division cycle 26	4.5977	11.7301
10200	9606	MPHOSPH6	M-phase phosphoprotein 6	4.52291	2.21247
124808	9606	CCDC43	coiled-coil domain containing 43	4.45685	2.79076
84273	9606	NOA1	nitric oxide associated 1	4.39982	3.39228
115098	9606	CCDC124	coiled-coil domain containing 124	4.39386	2.0612
8225	9606	GTPBP6	GTP binding protein 6 (putative)	4.34702	4.68416
10987	9606	COPS5	COP9 signalosome subunit 5	4.27269	5.38933
11186	9606	RASSF1	Ras association (RalGDS/AF-6) domain family member 1	4.20584	3.03859
4820	9606	NKTR	natural killer cell triggering receptor	4.17127	0.760647
11345	9606	GABARAPL2	GABA(A) receptor-associated protein like 2	4.12284	2.9312
8697	9606	CDC23	cell division cycle 23	4.10541	3.71666
11235	9606	PDCD10	programmed cell death 10	3.94995	4.71918
10393	9606	ANAPC10	anaphase promoting complex subunit 10	3.90175	5.65976
9166	9606	EBAG9	estrogen receptor binding site associated, antigen, 9	3.88772	3.87529
56616	9606	DIABLO	diablo, IAP-binding mitochondrial protein	3.84666	3.10919
55013	9606	CCDC109B	coiled-coil domain containing 109B	3.82006	1.83481
9134	9606	CCNE2	cyclin E2	3.80204	4.44561
57019	9606	CIAPIN1	cytokine induced apoptosis inhibitor 1	3.79879	3.14878
904	9606	CCNT1	cyclin T1	3.78039	11.0639
3709	9606	ITPR2	inositol 1,4,5-trisphosphate receptor, type 2	3.74061	4.32719
355	9606	FAS	Fas cell surface death receptor	3.72631	1.53655
23560	9606	GTPBP4	GTP binding protein 4	3.71868	3.10418
392	9606	ARHGAP1	Rho GTPase activating protein 1	3.68285	2.63896
6242	9606	RTKN	rhotekin	3.67624	5.69856
9146	9606	HGS	hepatocyte growth factor-regulated tyrosine kinase substrate	3.64148	3.41869
6001	9606	RGS10	regulator of G-protein signaling 10	3.64102	3.27872
8650	9606	NUMB	numb homolog (Drosophila)	3.63232	4.03659
51138	9606	COPS4	COP9 signalosome subunit 4	3.61582	5.44735
9824	9606	ARHGAP11A	Rho GTPase activating protein 11A	3.57297	3.6443
7205	9606	TRIP6	thyroid hormone receptor interactor 6	3.38947	4.17553
119504	9606	ANAPC16	anaphase promoting complex subunit 16	3.37743	5.33838
55697	9606	VAC14	Vac14 homolog (S. cerevisiae)	3.37002	3.89769
3459	9606	IFNGR1	interferon gamma receptor 1	3.34917	2.75093
124583	9606	CANT1	calcium activated nucleotidase 1	3.34122	1.46138
55787	9606	TXLNG	taxilin gamma	3.21519	2.377
374383	9606	NCR3LG1	natural killer cell cytotoxicity receptor 3 ligand 1	3.20489	2.32402
9532	9606	BAG2	BCL2-associated athanogene 2	3.18621	2.25442
81669	9606	CCNL2	cyclin L2	3.13636	7.01623
1616	9606	DAXX	death-domain associated protein	3.13112	3.67179
93081	9606	TEX30	testis expressed 30	3.10207	4.58586
29086	9606	BABAM1	BRISC and BRCA1 A complex member 1	3.09392	2.90438
84458	9606	LCOR	ligand dependent nuclear receptor corepressor	3.08226	3.33541
598	9606	BCL2L1	BCL2-like 1	3.08103	3.42526
4973	9606	OLR1	oxidized low density lipoprotein (lectin-like) receptor 1	3.04046	2.26403
374354	9606	NHLRC2	NHL repeat containing 2	3.01348	2.71709
8036	9606	SHOC2	SHOC2 leucine-rich repeat scaffold protein	2.95572	3.50202
23708	9606	GSPT2	G1 to S phase transition 2	2.8974	2.48839
81442	9606	OR6N2	olfactory receptor, family 6, subfamily N, member 2	2.88506	1.76128
79671	9606	NLRX1	NLR family member X1	2.83803	1.58733
54509	9606	RHOF	ras homolog family member F (in filopodia)	2.81499	3.15379
57085	9606	AGTRAP	angiotensin II receptor-associated protein	2.81401	2.02293
57446	9606	NDRG3	NDRG family member 3	2.79081	3.12703
948	9606	CD36	CD36 molecule (thrombospondin receptor)	2.77816	1.4315
134492	9606	NUDCD2	NudC domain containing 2	2.74089	8.98705
85865	9606	GTPBP10	GTP-binding protein 10 (putative)	2.72849	1.9644
6009	9606	RHEB	Ras homolog enriched in brain	2.68958	2.21179
7009	9606	TMBIM6	transmembrane BAX inhibitor motif containing 6	2.66224	3.89051
60492	9606	CCDC90B	coiled-coil domain containing 90B	2.60864	0.973456
2274	9606	FHL2	four and a half LIM domains 2	2.54266	2.21901
949	9606	SCARB1	scavenger receptor class B, member 1	2.48919	5.4657
84883	9606	AIFM2	apoptosis-inducing factor, mitochondrion-associated, 2	2.47954	1.79707
29966	9606	STRN3	striatin, calmodulin binding protein 3	2.47236	2.38441
221184	9606	CPNE2	copine II	2.46393	3.58872
54902	9606	TTC19	tetratricopeptide repeat domain 19	2.4411	1.40115
54901	9606	CDKAL1	CDK5 regulatory subunit associated protein 1-like 1	2.43269	1.51507
54997	9606	TESC	tescalcin	2.4066	3.27484
7917	9606	BAG6	BCL2-associated athanogene 6	2.37961	2.20217
3430	9606	IFI35	interferon-induced protein 35	2.37361	2.62317
11054	9606	OGFR	opioid growth factor receptor	2.34105	1.75287
9567	9606	GTPBP1	GTP binding protein 1	2.33866	3.27544
81050	9606	OR5AC2	olfactory receptor, family 5, subfamily AC, member 2	2.29158	1.36922
2045	9606	EPHA7	EPH receptor A7	2.26261	3.12682
64708	9606	COPS7B	COP9 signalosome subunit 7B	2.25362	1.77912
60491	9606	NIF3L1	NIF3 NGG1 interacting factor 3-like 1	2.24538	0.751728
29945	9606	ANAPC4	anaphase promoting complex subunit 4	2.2375	1.97834
84958	9606	SYTL1	synaptotagmin-like 1	2.22906	0.903816
9587	9606	MAD2L1BP	MAD2L1 binding protein	2.221	0.170094
65991	9606	FUNDC2	FUN14 domain containing 2	2.19478	1.33963
572	9606	BAD	BCL2-associated agonist of cell death	2.17852	3.3
201161	9606	CENPV	centromere protein V	2.17234	1.62692
57128	9606	LYRM4	LYR motif containing 4	2.17202	3.81922
64682	9606	ANAPC1	anaphase promoting complex subunit 1	2.17089	1.38875
8030	9606	CCDC6	coiled-coil domain containing 6	2.12796	1.31026
8027	9606	STAM	signal transducing adaptor molecule (SH3 domain and ITAM motif) 1	2.10683	2.92629
1947	9606	EFNB1	ephrin-B1	2.0937	2.42712
54475	9606	NLE1	notchless homolog 1 (Drosophila)	2.06205	3.2147
22984	9606	PDCD11	programmed cell death 11	1.97667	1.31474
55631	9606	LRRC40	leucine rich repeat containing 40	1.97272	1.77446
10437	9606	IFI30	interferon, gamma-inducible protein 30	1.94899	0.86978
3661	9606	IRF3	interferon regulatory factor 3	1.94855	1.78619
23607	9606	CD2AP	CD2-associated protein	1.93709	3.57426
29889	9606	GNL2	guanine nucleotide binding protein-like 2 (nucleolar)	1.93697	1.28885
119679	9606	OR52J3	olfactory receptor, family 52, subfamily J, member 3	1.91462	0.180116
59285	9606	CACNG6	calcium channel, voltage-dependent, gamma subunit 6	1.89596	1.24723
5108	9606	PCM1	pericentriolar material 1	1.8787	1.92125
2054	9606	STX2	syntaxin 2	1.86149	0.594272
9319	9606	TRIP13	thyroid hormone receptor interactor 13	1.85482	1.02234
3622	9606	ING2	inhibitor of growth family, member 2	1.84953	1.04972
10544	9606	PROCR	protein C receptor, endothelial	1.84919	1.64028
890	9606	CCNA2	cyclin A2	1.84588	2.09428
2671	9606	GFER	growth factor, augmenter of liver regeneration	1.83208	1.91585
1894	9606	ECT2	epithelial cell transforming 2	1.80918	1.73266
55313	9606	CPPED1	calcineurin-like phosphoesterase domain containing 1	1.77434	1.11381
54552	9606	GNL3L	guanine nucleotide binding protein-like 3 (nucleolar)-like	1.76315	0.907973
51433	9606	ANAPC5	anaphase promoting complex subunit 5	1.76099	0.985149
990	9606	CDC6	cell division cycle 6	1.75108	1.32983
51074	9606	APIP	APAF1 interacting protein	1.74862	0.765499
94056	9606	SYAP1	synapse associated protein 1	1.739	1.85274
768211	9606	RELL1	RELT-like 1	1.70767	4.8896
51100	9606	SH3GLB1	SH3-domain GRB2-like endophilin B1	1.69281	0.993082
1729	9606	DIAPH1	diaphanous-related formin 1	1.67328	1.2865
26578	9606	OSTF1	osteoclast stimulating factor 1	1.66817	1.34045
152137	9606	CCDC50	coiled-coil domain containing 50	1.65991	0.570865
136647	9606	MPLKIP	M-phase specific PLK1 interacting protein	1.63971	3.16943
701	9606	BUB1B	BUB1 mitotic checkpoint serine/threonine kinase B	1.63024	0.308608
10519	9606	CIB1	calcium and integrin binding 1 (calmyrin)	1.61682	0.888711
25966	9606	C2CD2	C2 calcium-dependent domain containing 2	1.6149	2.25957
3949	9606	LDLR	low density lipoprotein receptor	1.59062	1.31922
54939	9606	COMMD4	COMM domain containing 4	1.5502	1.0094
11135	9606	CDC42EP1	CDC42 effector protein (Rho GTPase binding) 1	1.54385	1.96117
2059	9606	EPS8	epidermal growth factor receptor pathway substrate 8	1.54121	1.42058
6272	9606	SORT1	sortilin 1	1.53806	0.183916
9181	9606	ARHGEF2	Rho/Rac guanine nucleotide exchange factor (GEF) 2	1.52633	0.720541
9518	9606	GDF15	growth differentiation factor 15	1.48599	0.889341
8690	9606	JRKL	JRK-like	1.47591	1.17777
28987	9606	NOB1	NIN1/RPN12 binding protein 1 homolog	1.46686	1.76147
51512	9606	GTSE1	G-2 and S-phase expressed 1	1.46064	1.73456
2794	9606	GNL1	guanine nucleotide binding protein-like 1	1.43962	1.11596
1604	9606	CD55	CD55 molecule, decay accelerating factor for complement (Cromer blood group)	1.42488	1.50907
219771	9606	CCNY	cyclin Y	1.42196	2.12147
56904	9606	SH3GLB2	SH3-domain GRB2-like endophilin B2	1.4215	1.81518
2896	9606	GRN	granulin	1.38179	0.380688
10695	9606	CNPY3	canopy FGF signaling regulator 3	1.34567	1.13077
58191	9606	CXCL16	chemokine (C-X-C motif) ligand 16	1.33896	0.240651
553115	9606	PEF1	penta-EF-hand domain containing 1	1.33066	0.296706
29882	9606	ANAPC2	anaphase promoting complex subunit 2	1.32493	1.58644
9618	9606	TRAF4	TNF receptor-associated factor 4	1.3173	0.310316
9771	9606	RAPGEF5	Rap guanine nucleotide exchange factor (GEF) 5	1.31401	0.146522
84901	9606	NFATC2IP	nuclear factor of activated T-cells, cytoplasmic, calcineurin-dependent 2 interacting protein	1.31191	4.27271
54971	9606	BANP	BTG3 associated nuclear protein	1.29401	1.96678
23192	9606	ATG4B	autophagy related 4B, cysteine peptidase	1.23984	0.562063
283617	9606	OR4K3	olfactory receptor, family 4, subfamily K, member 3 (gene/pseudogene)	1.23119	0.862808
54875	9606	CNTLN	centlein, centrosomal protein	1.22543	0.251784
338657	9606	CCDC84	coiled-coil domain containing 84	1.22531	1.13017
8872	9606	CDC123	cell division cycle 123	1.22325	1.852
84306	9606	PDCD2L	programmed cell death 2-like	1.21339	3.50342
991	9606	CDC20	cell division cycle 20	1.21205	2.13079
80305	9606	TRABD	TraB domain containing	1.21079	1.10121
23779	9606	ARHGAP8	Rho GTPase activating protein 8	1.20021	1.66761
83879	9606	CDCA7	cell division cycle associated 7	1.19295	1.19212
160897	9606	GPR180	G protein-coupled receptor 180	1.189	1.5114
9529	9606	BAG5	BCL2-associated athanogene 5	1.18267	1.81709
26130	9606	GAPVD1	GTPase activating protein and VPS9 domains 1	1.18155	1.73247
10081	9606	PDCD7	programmed cell death 7	1.17833	0.822096
11064	9606	CNTRL	centriolin	1.16647	0.108517
64422	9606	ATG3	autophagy related 3	1.15681	1.97134
54676	9606	GTPBP2	GTP binding protein 2	1.14949	0.952531
409	9606	ARRB2	arrestin, beta 2	1.12869	0.513111
126298	9606	IRGQ	immunity-related GTPase family, Q	1.12687	1.27627
79658	9606	ARHGAP10	Rho GTPase activating protein 10	1.1128	0.189266
29937	9606	NENF	neudesin neurotrophic factor	1.11256	0.758957
7040	9606	TGFB1	transforming growth factor, beta 1	1.10927	0.636632
23413	9606	NCS1	neuronal calcium sensor 1	1.08907	0.869851
7181	9606	NR2C1	nuclear receptor subfamily 2, group C, member 1	1.07565	0.949355
57585	9606	CRAMP1	cramped chromatin regulator homolog 1	1.07431	0.580452
6451	9606	SH3BGRL	SH3 domain binding glutamate-rich protein like	1.06576	0.426654
23515	9606	MORC3	MORC family CW-type zinc finger 3	1.05548	0.56309
94059	9606	LENG9	leukocyte receptor cluster (LRC) member 9	1.03799	1.41117
9474	9606	ATG5	autophagy related 5	1.03701	0.624688
26504	9606	CNNM4	cyclin and CBS domain divalent metal cation transport mediator 4	1.03531	0.223125
57479	9606	PRR12	proline rich 12	1.03395	1.20005
55280	9606	CWF19L1	CWF19-like 1, cell cycle control (S. pombe)	1.0338	1.42638
9133	9606	CCNB2	cyclin B2	1.03372	2.13033
261726	9606	TIPRL	TOR signaling pathway regulator	1.02131	4.25322
9531	9606	BAG3	BCL2-associated athanogene 3	1.00924	0.839896
2050	9606	EPHB4	EPH receptor B4	1.00824	1.41631
54880	9606	BCOR	BCL6 corepressor	1.00518	0.711978
9577	9606	BRE	brain and reproductive organ-expressed (TNFRSF1A modulator)	0.998631	0.774719
55702	9606	CCDC94	coiled-coil domain containing 94	0.988749	2.5004
54820	9606	NDE1	nudE neurodevelopment protein 1	0.987397	0.305019
254427	9606	PROSER2	proline and serine rich 2	0.982425	1.16767
83698	9606	CALN1	calneuron 1	0.958952	1.32605
929	9606	CD14	CD14 molecule	0.91928	1.41908
8518	9606	IKBKAP	inhibitor of kappa light polypeptide gene enhancer in B-cells, kinase complex-associated protein	0.8966	0.60575
6257	9606	RXRB	retinoid X receptor, beta	0.890979	0.655932
1027	9606	CDKN1B	cyclin-dependent kinase inhibitor 1B (p27, Kip1)	0.890059	0.665814
9475	9606	ROCK2	Rho-associated, coiled-coil containing protein kinase 2	0.887605	0.935725
115948	9606	CCDC151	coiled-coil domain containing 151	0.877392	0.25432
133957	9606	CCDC127	coiled-coil domain containing 127	0.876783	0.493145
9854	9606	C2CD2L	C2CD2-like	0.861901	0.174989
23385	9606	NCSTN	nicastrin	0.842796	2.02185
151613	9606	TTC14	tetratricopeptide repeat domain 14	0.83779	0.58824
80381	9606	CD276	CD276 molecule	0.837298	0.614917
4756	9606	NEO1	neogenin 1	0.832778	0.501136
84955	9606	NUDCD1	NudC domain containing 1	0.829529	1.02823
3433	9606	IFIT2	interferon-induced protein with tetratricopeptide repeats 2	0.822697	0.133996
1490	9606	CTGF	connective tissue growth factor	0.818621	0.584296
741	9606	ZNHIT2	zinc finger, HIT-type containing 2	0.807971	0.805043
705	9606	BYSL	bystin-like	0.805406	0.807857
22880	9606	MORC2	MORC family CW-type zinc finger 2	0.803295	0.869437
11243	9606	PMF1	polyamine-modulated factor 1	0.801065	2.6117
63035	9606	BCORL1	BCL6 corepressor-like 1	0.78929	0.473945
59307	9606	SIGIRR	single immunoglobulin and toll-interleukin 1 receptor (TIR) domain	0.787677	0.291406
9049	9606	AIP	aryl hydrocarbon receptor interacting protein	0.774292	0.241628
23365	9606	ARHGEF12	Rho guanine nucleotide exchange factor (GEF) 12	0.754995	0.568678
10254	9606	STAM2	signal transducing adaptor molecule (SH3 domain and ITAM motif) 2	0.754723	0.674309
10011	9606	SRA1	steroid receptor RNA activator 1	0.751793	0.834532
8904	9606	CPNE1	copine I	0.746606	0.284133
359948	9606	IRF2BP2	interferon regulatory factor 2 binding protein 2	0.746057	1.41093
2041	9606	EPHA1	EPH receptor A1	0.737852	0.468589
29888	9606	STRN4	striatin, calmodulin binding protein 4	0.692609	1.14008
51719	9606	CAB39	calcium binding protein 39	0.683046	1.1292
9138	9606	ARHGEF1	Rho guanine nucleotide exchange factor (GEF) 1	0.659485	0.773609
23580	9606	CDC42EP4	CDC42 effector protein (Rho GTPase binding) 4	0.658182	1.6753
10669	9606	CGREF1	cell growth regulator with EF-hand domain 1	0.656284	0.199728
3660	9606	IRF2	interferon regulatory factor 2	0.653168	0.754784
57662	9606	CAMSAP3	calmodulin regulated spectrin-associated protein family, member 3	0.649886	0.525384
54472	9606	TOLLIP	toll interacting protein	0.646555	1.54185
121551	9606	BTBD11	BTB (POZ) domain containing 11	0.619746	0.0995016
54206	9606	ERRFI1	ERBB receptor feedback inhibitor 1	0.61405	0.139013
54206	9606	ERRFI1	ERBB receptor feedback inhibitor 1	0.61405	0.139013
7289	9606	TULP3	tubby like protein 3	0.61177	0.313005
29099	9606	COMMD9	COMM domain containing 9	0.596059	0.13933
55003	9606	PAK1IP1	PAK1 interacting protein 1	0.594878	0.230182
80346	9606	REEP4	receptor accessory protein 4	0.594167	0.133166
1111	9606	CHEK1	checkpoint kinase 1	0.587783	0.930107
11212	9606	PROSC	proline synthetase co-transcribed homolog (bacterial)	0.583104	0.844283
8874	9606	ARHGEF7	Rho guanine nucleotide exchange factor (GEF) 7	0.559817	0.430786
283431	9606	GAS2L3	growth arrest-specific 2 like 3	0.5522	0.742333
8379	9606	MAD1L1	MAD1 mitotic arrest deficient-like 1 (yeast)	0.551351	0.767995
23523	9606	CABIN1	calcineurin binding protein 1	0.54529	1.03417
2101	9606	ESRRA	estrogen-related receptor alpha	0.543724	0.490893
26205	9606	GMEB2	glucocorticoid modulatory element binding protein 2	0.534772	0.0621121
55114	9606	ARHGAP17	Rho GTPase activating protein 17	0.534666	0.569674
26145	9606	IRF2BP1	interferon regulatory factor 2 binding protein 1	0.532953	0.617232
51292	9606	GMPR2	guanosine monophosphate reductase 2	0.521391	0.649777
23263	9606	MCF2L	MCF.2 cell line derived transforming sequence-like	0.51663	0.0502573
9213	9606	XPR1	xenotropic and polytropic retrovirus receptor 1	0.514391	0.172007
54870	9606	QRICH1	glutamine-rich 1	0.512419	0.598037
977	9606	CD151	CD151 molecule (Raph blood group)	0.512275	1.17724
4486	9606	MST1R	macrophage stimulating 1 receptor	0.502276	0.180077
5738	9606	PTGFRN	prostaglandin F2 receptor inhibitor	0.500399	0.317064
63967	9606	CLSPN	claspin	0.494476	0.525679
285590	9606	SH3PXD2B	SH3 and PX domains 2B	0.491176	0.870458
10489	9606	LRRC41	leucine rich repeat containing 41	0.488086	0.500994
57584	9606	ARHGAP21	Rho GTPase activating protein 21	0.485035	0.258293
2048	9606	EPHB2	EPH receptor B2	0.48054	1.29496
85440	9606	DOCK7	dedicator of cytokinesis 7	0.478555	0.447157
157922	9606	CAMSAP1	calmodulin regulated spectrin-associated protein 1	0.477642	0.394275
9986	9606	RCE1	Ras converting CAAX endopeptidase 1	0.476967	0.0892707
90324	9606	CCDC97	coiled-coil domain containing 97	0.465818	0.654256
317762	9606	CCDC85C	coiled-coil domain containing 85C	0.465342	0.329397
905	9606	CCNT2	cyclin T2	0.464988	0.368298
9530	9606	BAG4	BCL2-associated athanogene 4	0.460925	0.719405
58513	9606	EPS15L1	epidermal growth factor receptor pathway substrate 15-like 1	0.460033	0.979154
10010	9606	TANK	TRAF family member-associated NFKB activator	0.458613	0.307659
11339	9606	OIP5	Opa interacting protein 5	0.456594	0.693527
7813	9606	EVI5	ecotropic viral integration site 5	0.453935	0.201872
57224	9606	NHSL1	NHS-like 1	0.453898	0.183572
10435	9606	CDC42EP2	CDC42 effector protein (Rho GTPase binding) 2	0.453351	0.232111
1107	9606	CHD3	chromodomain helicase DNA binding protein 3	0.443005	1.51259
55791	9606	LRIF1	ligand dependent nuclear receptor interacting factor 1	0.428482	0.370113
79971	9606	WLS	wntless Wnt ligand secretion mediator	0.426749	0.327719
55761	9606	TTC17	tetratricopeptide repeat domain 17	0.425934	0.658662
9538	9606	EI24	etoposide induced 2.4	0.420963	1.23513
6374	9606	CXCL5	chemokine (C-X-C motif) ligand 5	0.420742	0.563056
51669	9606	SARAF	store-operated calcium entry-associated regulatory factor	0.415007	0.407025
1942	9606	EFNA1	ephrin-A1	0.411673	0.440809
57407	9606	NMRAL1	NmrA-like family domain containing 1	0.406241	0.317723
10241	9606	CALCOCO2	calcium binding and coiled-coil domain 2	0.398276	0.657388
84125	9606	LRRIQ1	leucine-rich repeats and IQ motif containing 1	0.394821	0.437472
7182	9606	NR2C2	nuclear receptor subfamily 2, group C, member 2	0.389763	1.2059
4240	9606	MFGE8	milk fat globule-EGF factor 8 protein	0.388293	0.405945
11124	9606	FAF1	Fas (TNFRSF6) associated factor 1	0.385228	2.6372
9322	9606	TRIP10	thyroid hormone receptor interactor 10	0.378526	1.08417
9847	9606	C2CD5	C2 calcium-dependent domain containing 5	0.374914	0.60857
55662	9606	HIF1AN	hypoxia inducible factor 1, alpha subunit inhibitor	0.374124	1.27177
