## Supplemental Table 3 for "Intracellular Cytomatrix, Immobilized Biocatalysis, Matrix Micromechanics and The Warburg Effect: Entanglement of Two Age-Old Mysteries of the Normal and Malignant Cell"

### Sheet: Sheet1
		Table S3. Mass-spectrometry proteome, related to Figure 2A.					Selected groups
GeneID	TaxonID	GeneSymbol	GeneDescription	iBAQ_MED_CMX1	iBAQ_MED_CMX2
5901	9606	RAN	RAN, member RAS oncogene family	629.752	694.949		Selected groups	members
30968	9606	STOML2	stomatin (EPB72)-like 2	450.572	317.941		Ras oncogene family	19
387	9606	RHOA	ras homolog family member A	306.666	113.227		tumor proteins	18
5879	9606	RAC1	ras-related C3 botulinum toxin substrate 1 (rho family, small GTP binding protein Rac1)	166.133	129.512		sarcoma	10
7913	9606	DEK	DEK proto-oncogene	152.686	139.892		melanoma family	5
5908	9606	RAP1B	RAP1B, member of RAS oncogene family	145.817	106.807		carcinoma	5
11315	9606	PARK7	parkinson protein 7	129.809	103.369		ral oncogene homolog	5
7178	9606	TPT1	tumor protein, translationally-controlled 1	127.499	121.493		Rb binding protein	5
4692	9606	NDN	necdin, melanoma antigen (MAGE) family member	119.09	8.59463		Src family	4
6418	9606	SET	SET nuclear proto-oncogene	116.375	90.3076		metastasis	4
4218	9606	RAB8A	RAB8A, member RAS oncogene family	101.586	136.453		cancer related	4
10286	9606	BCAS2	breast carcinoma amplified sequence 2	90.3416	45.3875		myeloid/lymphoid	4
5898	9606	RALA	v-ral simian leukemia viral oncogene homolog A (ras related)	88.6706	44.1978		Myc associated	3
5878	9606	RAB5C	RAB5C, member RAS oncogene family	72.0572	62.6977		Cbl proto-oncogene	3
55573	9606	CDV3	CDV3 homolog (mouse)	64.6847	100.28		SET nuclear proto-oncogene	2
9092	9606	SART1	squamous cell carcinoma antigen recognized by T cells 1	60.3215	58.4462		jun proto-oncogene	2
6767	9606	ST13	suppression of tumorigenicity 13 (colon carcinoma) (Hsp70 interacting protein)	60.1073	60.827		huntingtin	2
5928	9606	RBBP4	retinoblastoma binding protein 4	57.817	63.8845		BRCA	2
5906	9606	RAP1A	RAP1A, member of RAS oncogene family	55.5313	37.3412		abl interactor	2
7165	9606	TPD52L2	tumor protein D52-like 2	54.243	47.9721		glioblastoma/glioma	2
2197	9606	FAU	Finkel-Biskis-Reilly murine sarcoma virus (FBR-MuSV) ubiquitously expressed	50.5602	66.1591		erb-b2 RTK	2
4070	9606	TACSTD2	tumor-associated calcium signal transducer 2	45.2783	32.591		v-akt oncogene	2
10169	9606	SERF2	small EDRK-rich factor 2	45.1177	12.8103		FGFR1 oncogene partner	2
5931	9606	RBBP7	retinoblastoma binding protein 7	43.9451	44.3136		DEK proto-oncogene	1
391	9606	RHOG	ras homolog family member G	41.5465	33.1958		MGA, MAX dimerization protein	1
27044	9606	SND1	staphylococcal nuclease and tudor domain containing 1	40.4315	32.431			109
1603	9606	DAD1	defender against cell death 1	37.4653	41.1008
9589	9606	WTAP	Wilms tumor 1 associated protein	36.7529	36.3326
6949	9606	TCOF1	Treacher Collins-Franceschetti syndrome 1	36.5576	37.74
28985	9606	MCTS1	malignant T cell amplified sequence 1	35.9956	30.1136
6741	9606	SSB	Sjogren syndrome antigen B (autoantigen La)	34.3817	33.0518
1739	9606	DLG1	discs, large homolog 1 (Drosophila)	32.351	26.9486
7525	9606	YES1	YES proto-oncogene 1, Src family tyrosine kinase	32.0869	24.5356
3396	9606	ICT1	immature colon carcinoma transcript 1	28.7595	21.4442
22800	9606	RRAS2	related RAS viral (r-ras) oncogene homolog 2	28.4652	32.7797
4149	9606	MAX	MYC associated factor X	25.6494	18.174
4067	9606	LYN	LYN proto-oncogene, Src family tyrosine kinase	23.7637	20.0986
7158	9606	TP53BP1	tumor protein p53 binding protein 1	23.0785	27.1616
2483	9606	FRG1	FSHD region gene 1	22.4404	23.241
9112	9606	MTA1	metastasis associated 1	21.3181	19.4289
3265	9606	HRAS	Harvey rat sarcoma viral oncogene homolog	20.6587	13.3328
5546	9606	PRCC	papillary renal cell carcinoma (translocation-associated)	18.8771	16.3629
9219	9606	MTA2	metastasis associated 1 family, member 2	17.5279	22.5225
8086	9606	AAAS	achalasia, adrenocortical insufficiency, alacrimia	17.2911	19.3631
8073	9606	PTP4A2	protein tyrosine phosphatase type IVA, member 2	15.6438	9.65832
3727	9606	JUND	jun D proto-oncogene	15.1476	23.0255
8087	9606	FXR1	fragile X mental retardation, autosomal homolog 1	15.0664	10.4765
6714	9606	SRC	SRC proto-oncogene, non-receptor tyrosine kinase	14.7818	12.9311
3845	9606	KRAS	Kirsten rat sarcoma viral oncogene homolog	14.7481	27.9436
79872	9606	CBLL1	Cbl proto-oncogene-like 1, E3 ubiquitin protein ligase	14.6524	13.9079
79058	9606	ASPSCR1	alveolar soft part sarcoma chromosome region, candidate 1	13.0334	1.49883
6768	9606	ST14	suppression of tumorigenicity 14 (colon carcinoma)	12.7943	7.3049
58527	9606	ABRACL	ABRA C-terminal like	12.506	2.62467
3726	9606	JUNB	jun B proto-oncogene	12.089	16.5179
5371	9606	PML	promyelocytic leukemia	11.7443	10.3068
84298	9606	LLPH	LLP homolog, long-term synaptic facilitation (Aplysia)	11.271	10.3084
7163	9606	TPD52	tumor protein D52	10.3871	19.8281
10342	9606	TFG	TRK-fused gene	10.3462	17.2404
25764	9606	HYPK	huntingtin interacting protein K	10.292	3.9478
113201	9606	CASC4	cancer susceptibility candidate 4	10.2394	8.96984
4221	9606	MEN1	multiple endocrine neoplasia I	10.2342	11.2489
9275	9606	BCL7B	B-cell CLL/lymphoma 7B	10.0869	9.83215
3993	9606	LLGL2	lethal giant larvae homolog 2 (Drosophila)	10.0536	6.18831
6102	9606	RP2	retinitis pigmentosa 2 (X-linked recessive)	9.86828	7.16597
5930	9606	RBBP6	retinoblastoma binding protein 6	9.28576	14.2583
5899	9606	RALB	v-ral simian leukemia viral oncogene homolog B	9.1357	47.1936
84284	9606	NTPCR	nucleoside-triphosphatase, cancer-related	9.1235	7.32614
54982	9606	CLN6	ceroid-lipofuscinosis, neuronal 6, late infantile, variant	8.9612	0.911633
6237	9606	RRAS	related RAS viral (r-ras) oncogene homolog	8.92018	7.15032
23764	9606	MAFF	v-maf avian musculoaponeurotic fibrosarcoma oncogene homolog F	8.7458	18.2288
54904	9606	WHSC1L1	Wolf-Hirschhorn syndrome candidate 1-like 1	7.89554	8.17191
5074	9606	PAWR	PRKC, apoptosis, WT1, regulator	7.88655	9.27948
5929	9606	RBBP5	retinoblastoma binding protein 5	7.73949	4.71563
140707	9606	BRI3BP	BRI3 binding protein	7.33652	8.39181
4301	9606	MLLT4	myeloid/lymphoid or mixed-lineage leukemia; translocated to, 4	7.02413	7.98837
10577	9606	NPC2	Niemann-Pick disease, type C2	6.96314	4.57282
5754	9606	PTK7	protein tyrosine kinase 7 (inactive)	6.72993	4.43788
5880	9606	RAC2	ras-related C3 botulinum toxin substrate 2 (rho family, small GTP binding protein Rac2)	6.37581	6.96647
152007	9606	GLIPR2	GLI pathogenesis-related 2	6.28901	5.17842
56647	9606	BCCIP	BRCA2 and CDKN1A interacting protein	6.00688	6.6424
23474	9606	ETHE1	ethylmalonic encephalopathy 1	5.38019	5.44814
605	9606	BCL7A	B-cell CLL/lymphoma 7A	5.33903	4.82703
332	9606	BIRC5	baculoviral IAP repeat containing 5	5.22508	2.98792
51119	9606	SBDS	Shwachman-Bodian-Diamond syndrome	4.92118	5.28965
7507	9606	XPA	xeroderma pigmentosum, complementation group A	4.74306	6.17844
5912	9606	RAP2B	RAP2B, member of RAS oncogene family	4.5278	6.57446
1399	9606	CRKL	v-crk avian sarcoma virus CT10 oncogene homolog-like	4.51223	5.76823
9733	9606	SART3	squamous cell carcinoma antigen recognized by T cells 3	4.50645	5.53426
26136	9606	TES	testin LIM domain protein	4.45225	2.74166
1741	9606	DLG3	discs, large homolog 3 (Drosophila)	4.37437	4.21643
754	9606	PTTG1IP	pituitary tumor-transforming 1 interacting protein	4.23968	6.68425
2064	9606	ERBB2	erb-b2 receptor tyrosine kinase 2	4.17162	5.00684
6687	9606	SPG7	spastic paraplegia 7 (pure and complicated autosomal recessive)	4.12371	3.34421
1398	9606	CRK	v-crk avian sarcoma virus CT10 oncogene homolog	4.06563	3.43283
7803	9606	PTP4A1	protein tyrosine phosphatase type IVA, member 1	4.01538	4.30554
6239	9606	RREB1	ras responsive element binding protein 1	3.96646	4.13353
6464	9606	SHC1	SHC (Src homology 2 domain containing) transforming protein 1	3.70332	2.07044
55057	9606	AIM1L	absent in melanoma 1-like	3.66066	0.167733
27440	9606	CECR5	cat eye syndrome chromosome region, candidate 5	3.6088	2.33574
9537	9606	TP53I11	tumor protein p53 inducible protein 11	3.53623	4.74158
10006	9606	ABI1	abl-interactor 1	3.34023	1.75487
202	9606	AIM1	absent in melanoma 1	3.33171	2.68128
4150	9606	MAZ	MYC-associated zinc finger protein (purine-binding transcription factor)	3.30848	4.97821
6497	9606	SKI	SKI proto-oncogene	3.27294	3.94455
6251	9606	RSU1	Ras suppressor protein 1	3.12236	1.35495
4298	9606	MLLT1	myeloid/lymphoid or mixed-lineage leukemia; translocated to, 1	3.10292	1.14083
7251	9606	TSG101	tumor susceptibility 101	3.09807	2.06769
2631	9606	GBAS	glioblastoma amplified sequence	2.94716	3.73347
1523	9606	CUX1	cut-like homeobox 1	2.91061	4.80825
4976	9606	OPA1	optic atrophy 1 (autosomal dominant)	2.86069	2.63522
4097	9606	MAFG	v-maf avian musculoaponeurotic fibrosarcoma oncogene homolog G	2.85285	6.46051
8220	9606	DGCR14	DiGeorge syndrome critical region gene 14	2.83692	3.07765
23111	9606	SPG20	spastic paraplegia 20 (Troyer syndrome)	2.74942	3.61565
25855	9606	BRMS1	breast cancer metastasis suppressor 1	2.74171	2.39035
5747	9606	PTK2	protein tyrosine kinase 2	2.66352	2.22802
10916	9606	MAGED2	melanoma antigen family D2	2.58631	2.89492
9513	9606	FXR2	fragile X mental retardation, autosomal homolog 2	2.57729	2.54592
27042	9606	DIEXF	digestive organ expansion factor homolog (zebrafish)	2.48541	0.172876
9274	9606	BCL7C	B-cell CLL/lymphoma 7C	2.44103	9.84345
5881	9606	RAC3	ras-related C3 botulinum toxin substrate 3 (rho family, small GTP binding protein Rac3)	2.39631	1.1933
124641	9606	OVCA2	ovarian tumor suppressor candidate 2	2.34378	2.58276
7264	9606	TSTA3	tissue specific transplantation antigen P35B	2.30258	2.06252
79184	9606	BRCC3	BRCA1/BRCA2-containing complex, subunit 3	2.23177	1.82137
5925	9606	RB1	retinoblastoma 1	2.19392	2.48598
56180	9606	MOSPD1	motile sperm domain containing 1	2.19226	0.82071
114971	9606	PTPMT1	protein tyrosine phosphatase, mitochondrial 1	2.1909	2.46474
114049	9606	WBSCR22	Williams Beuren syndrome chromosome region 22	2.1797	3.13191
29997	9606	GLTSCR2	glioma tumor suppressor candidate region gene 2	2.01612	1.04103
5663	9606	PSEN1	presenilin 1	2.0139	1.05184
7466	9606	WFS1	Wolfram syndrome 1 (wolframin)	1.9429	1.54285
5910	9606	RAP1GDS1	RAP1, GTP-GDP dissociation stimulator 1	1.9234	1.32249
10152	9606	ABI2	abl-interactor 2	1.8962	4.55335
29844	9606	TFPT	TCF3 (E2A) fusion partner (in childhood Leukemia)	1.86738	3.11705
25953	9606	PNKD	paroxysmal nonkinesigenic dyskinesia	1.86269	3.18704
29	9606	ABR	active BCR-related	1.77071	1.30042
8028	9606	MLLT10	myeloid/lymphoid or mixed-lineage leukemia; translocated to, 10	1.75811	2.03696
7975	9606	MAFK	v-maf avian musculoaponeurotic fibrosarcoma oncogene homolog K	1.74411	2.21499
23246	9606	BOP1	block of proliferation 1	1.72476	2.09224
10724	9606	MGEA5	meningioma expressed antigen 5 (hyaluronidase)	1.68385	1.40352
28982	9606	FLVCR1	feline leukemia virus subgroup C cellular receptor 1	1.6214	4.60292
23269	9606	MGA	MGA, MAX dimerization protein	1.60106	1.81966
7164	9606	TPD52L1	tumor protein D52-like 1	1.51156	1.49451
5970	9606	RELA	v-rel avian reticuloendotheliosis viral oncogene homolog A	1.45763	1.2281
57504	9606	MTA3	metastasis associated 1 family, member 3	1.38214	1.98075
81554	9606	WBSCR16	Williams-Beuren syndrome chromosome region 16	1.36068	0.267744
7468	9606	WHSC1	Wolf-Hirschhorn syndrome candidate 1	1.34659	1.60872
11116	9606	FGFR1OP	FGFR1 oncogene partner	1.28643	1.30199
7508	9606	XPC	xeroderma pigmentosum, complementation group C	1.2628	1.65474
6760	9606	SS18	synovial sarcoma translocation, chromosome 18	1.24737	1.59332
546	9606	ATRX	alpha thalassemia/mental retardation syndrome X-linked	1.18651	2.09444
57213	9606	SPRYD7	SPRY domain containing 7	1.18177	1.97899
166785	9606	MMAA	methylmalonic aciduria (cobalamin deficiency) cblA type	1.14708	0.0316225
65057	9606	ACD	adrenocortical dysplasia homolog (mouse)	1.01322	0.434027
8500	9606	PPFIA1	protein tyrosine phosphatase, receptor type, f polypeptide (PTPRF), interacting protein (liprin), alpha 1	1.00382	1.47548
207	9606	AKT1	v-akt murine thymoma viral oncogene homolog 1	1.00157	0.133789
2444	9606	FRK	fyn-related Src family tyrosine kinase	0.959468	7.91471
25911	9606	DPCD	deleted in primary ciliary dyskinesia homolog (mouse)	0.933583	0.62785
81037	9606	CLPTM1L	CLPTM1-like	0.910731	0.430637
2177	9606	FANCD2	Fanconi anemia, complementation group D2	0.872283	0.671093
84939	9606	MUM1	melanoma associated antigen (mutated) 1	0.839421	1.56131
26060	9606	APPL1	adaptor protein, phosphotyrosine interaction, PH domain and leucine zipper containing 1	0.791279	0.667527
84916	9606	CIRH1A	cirrhosis, autosomal recessive 1A (cirhin)	0.789138	1.29888
6018	9606	RLF	rearranged L-myc fusion	0.764974	0.708514
4302	9606	MLLT6	myeloid/lymphoid or mixed-lineage leukemia; translocated to, 6	0.746689	0.651647
672	9606	BRCA1	breast cancer 1, early onset	0.734061	0.4365
8795	9606	TNFRSF10B	tumor necrosis factor receptor superfamily, member 10b	0.707177	0.554663
55215	9606	FANCI	Fanconi anemia, complementation group I	0.702142	1.06055
4863	9606	NPAT	nuclear protein, ataxia-telangiectasia locus	0.674129	0.309985
26039	9606	SS18L1	synovial sarcoma translocation gene on chromosome 18-like 1	0.661195	2.24769
2178	9606	FANCE	Fanconi anemia, complementation group E	0.582997	0.672425
9232	9606	PTTG1	pituitary tumor-transforming 1	0.577001	0.358227
8797	9606	TNFRSF10A	tumor necrosis factor receptor superfamily, member 10a	0.573099	0.384091
326625	9606	MMAB	methylmalonic aciduria (cobalamin deficiency) cblB type	0.568245	1.13217
5894	9606	RAF1	Raf-1 proto-oncogene, serine/threonine kinase	0.557665	1.2197
10078	9606	TSSC4	tumor suppressing subtransferable candidate 4	0.556434	1.29903
10956	9606	OS9	osteosarcoma amplified 9, endoplasmic reticulum lectin	0.528137	1.68077
5877	9606	RABIF	RAB interacting factor	0.517728	1.62784
