## Supplemental Table 5 for "Intracellular Cytomatrix, Immobilized Biocatalysis, Matrix Micromechanics and The Warburg Effect: Entanglement of Two Age-Old Mysteries of the Normal and Malignant Cell"

### Sheet: Sheet1
		Table S5. Mass-spectrometry proteome, related to Figure 2C and 2D.
GeneID	TaxonID	GeneSymbol	GeneDescription	iBAQ_MED_CMX1	iBAQ_MED_CMX2
4830	9606	NME1	NME/NM23 nucleoside diphosphate kinase 1	257.7	243.536		Selected kinase group	members	Selected phosphatase group	members
64710	9606	NUCKS1	nuclear casein kinase and cyclin-dependent kinase substrate 1	116.551	106.073		casein kinase	10	protein phosphatase	46
4082	9606	MARCKS	myristoylated alanine-rich protein kinase C substrate	87.8101	84.1354		mitogen-activated protein kinase/kinase	10	protein tyrosine phosphatase	15
204	9606	AK2	adenylate kinase 2	70.288	43.7499		protein kinase	9	acid phosphatase	4
7443	9606	VRK1	vaccinia related kinase 1	68.2582	43.4205		cyclin-dependent kinase	9	inositol polyphosphate phosphatase	3
10270	9606	AKAP8	A kinase (PRKA) anchor protein 8	65.7312	62.7846		cAMP/cGMP-depend protein kinase	4	dual specificity phosphatase	4
5589	9606	PRKCSH	protein kinase C substrate 80K-H	65.3662	77.2048		p21 activated kinase	3	phosphoserine phosphatase	1
5591	9606	PRKDC	protein kinase, DNA-activated, catalytic polypeptide	56.9392	52.3609		microtubule-regulating kinase	3	acylphosphatase	1
11171	9606	STRAP	serine/threonine kinase receptor associated protein	54.8433	58.234		adenylate kinase	3	deoxyuridine phosphatase	1
1457	9606	CSNK2A1	casein kinase 2, alpha 1 polypeptide	53.8744	32.2268		serine/threonine kinase	3	EYA transcriptional phosphatase	1
1460	9606	CSNK2B	casein kinase 2, beta polypeptide	36.8254	39.5654		nucleoside diphosphate kinase	2	inosine triphosphatase	1
5062	9606	PAK2	p21 protein (Cdc42/Rac)-activated kinase 2	17.2168	12.6313		guanylate kinase	2	CTD Pol II phosphatase	5
5594	9606	MAPK1	mitogen-activated protein kinase 1	14.2367	10.2803		PDZ binding kinase	1	dCTP pyrophosphatase	2
7444	9606	VRK2	vaccinia related kinase 2	12.8715	7.32516		adenosine kinase	1	integrin-linked phosphatase	1
5604	9606	MAP2K1	mitogen-activated protein kinase kinase 1	12.6922	7.65916		thymidylate kinase	1	phosphatase and actin regulator	2
1456	9606	CSNK1G3	casein kinase 1, gamma 3	12.4034	7.19444		aurora kinase	1	phosphatidic acid phosphatase	1
8165	9606	AKAP1	A kinase (PRKA) anchor protein 1	11.2163	7.63161		PI-5-phosphate 4-kinase	1	glycolysis regulatory phosphatase	1
1017	9606	CDK2	cyclin-dependent kinase 2	10.8834	7.65079		Janus kinase	1	total	89
1452	9606	CSNK1A1	casein kinase 1, alpha 1	9.98084	6.60041		G protein-coupled receptor kinase	1
5562	9606	PRKAA1	protein kinase, AMP-activated, alpha 1 catalytic subunit	9.59718	6.36605		dual-specificity kinase	1
5576	9606	PRKAR2A	protein kinase, cAMP-dependent, regulatory, type II, alpha	8.74078	5.14865		MOB kinase	1
1455	9606	CSNK1G2	casein kinase 1, gamma 2	8.40979	4.81123		Rio kinase	1
2011	9606	MARK2	MAP/microtubule affinity-regulating kinase 2	7.78967	7.63837		Total	69
4832	9606	NME3	NME/NM23 nucleoside diphosphate kinase 3	7.71068	7.09164
5595	9606	MAPK3	mitogen-activated protein kinase 3	7.68839	6.3597
51755	9606	CDK12	cyclin-dependent kinase 12	7.11638	6.31947
1459	9606	CSNK2A2	casein kinase 2, alpha prime polypeptide	7.11431	5.41907
6732	9606	SRPK1	SRSF protein kinase 1	6.63435	5.76228
1163	9606	CKS1B	CDC28 protein kinase regulatory subunit 1B	6.622	5.66344
728642	9606	CDK11A	cyclin-dependent kinase 11A	6.18721	17.1721
5347	9606	PLK1	polo-like kinase 1	5.65055	2.404
55872	9606	PBK	PDZ binding kinase	5.41234	5.32674
205	9606	AK4	adenylate kinase 4	5.24016	2.59749
55233	9606	MOB1A	MOB kinase activator 1A	5.03115	5.81946
8575	9606	PRKRA	protein kinase, interferon-inducible double stranded RNA dependent activator	4.80173	1.92285
26993	9606	AKAP8L	A kinase (PRKA) anchor protein 8-like	4.78184	3.33297
1025	9606	CDK9	cyclin-dependent kinase 9	4.76118	3.95072
5573	9606	PRKAR1A	protein kinase, cAMP-dependent, regulatory, type I, alpha	4.72331	3.97579
5566	9606	PRKACA	protein kinase, cAMP-dependent, catalytic, alpha	4.52219	0.487689
132	9606	ADK	adenosine kinase	4.45789	3.71149
8428	9606	STK24	serine/threonine kinase 24	3.96122	3.7423
5586	9606	PKN2	protein kinase N2	3.77635	3.73126
6733	9606	SRPK2	SRSF protein kinase 2	3.74113	1.06507
112858	9606	TP53RK	TP53 regulating kinase	3.182	1.57456
1841	9606	DTYMK	deoxythymidylate kinase (thymidylate kinase)	3.13234	2.28188
4140	9606	MARK3	MAP/microtubule affinity-regulating kinase 3	3.08539	2.32841
53944	9606	CSNK1G1	casein kinase 1, gamma 1	2.90975	0.438565
5605	9606	MAP2K2	mitogen-activated protein kinase kinase 2	2.82462	2.35088
51765	9606	STK26	serine/threonine protein kinase 26	2.75806	1.94073
1198	9606	CLK3	CDC-like kinase 3	2.71017	2.21854
9943	9606	OXSR1	oxidative stress responsive 1	2.63418	4.06455
1453	9606	CSNK1D	casein kinase 1, delta	2.55814	2.03896
4331	9606	MNAT1	MNAT CDK-activating kinase assembly factor 1	2.5466	4.90286
5571	9606	PRKAG1	protein kinase, AMP-activated, gamma 1 non-catalytic subunit	2.02213	1.35779
6790	9606	AURKA	aurora kinase A	1.88113	1.35626
5305	9606	PIP4K2A	phosphatidylinositol-5-phosphate 4-kinase, type II, alpha	1.87636	2.23899
5058	9606	PAK1	p21 protein (Cdc42/Rac)-activated kinase 1	1.86371	2.01715
5564	9606	PRKAB1	protein kinase, AMP-activated, beta 1 non-catalytic subunit	1.83593	0.804553
10985	9606	GCN1	GCN1 eIF2 alpha kinase activator homolog	1.82382	1.72642
5127	9606	CDK16	cyclin-dependent kinase 16	1.79818	0.463305
5603	9606	MAPK13	mitogen-activated protein kinase 13	1.77933	8.73487
9748	9606	SLK	STE20-like kinase	1.73629	0.88673
1432	9606	MAPK14	mitogen-activated protein kinase 14	1.66085	0.536233
10221	9606	TRIB1	tribbles pseudokinase 1	1.65521	2.16895
3716	9606	JAK1	Janus kinase 1	1.63238	1.20148
56924	9606	PAK6	p21 protein (Cdc42/Rac)-activated kinase 6	1.42541	0.713088
5297	9606	PI4KA	phosphatidylinositol 4-kinase, catalytic, alpha	1.34518	1.02024
8621	9606	CDK13	cyclin-dependent kinase 13	1.32884	1.23774
1022	9606	CDK7	cyclin-dependent kinase 7	1.13381	1.36693
5592	9606	PRKG1	protein kinase, cGMP-dependent, type I	1.10688	0.782413
57498	9606	KIDINS220	kinase D-interacting substrate, 220kDa	1.09668	0.695532
8227	9606	AKAP17A	A kinase (PRKA) anchor protein 17A	1.06205	1.57056
197259	9606	MLKL	mixed lineage kinase domain-like	1.02366	1.94159
9833	9606	MELK	maternal embryonic leucine zipper kinase	1.01143	1.17695
1454	9606	CSNK1E	casein kinase 1, epsilon	0.951761	0.329559
5584	9606	PRKCI	protein kinase C, iota	0.943252	0.0264582
3705	9606	ITPK1	inositol-tetrakisphosphate 1-kinase	0.925234	0.463925
5165	9606	PDK3	pyruvate dehydrogenase kinase, isozyme 3	0.912483	0.593751
1890	9606	TYMP	thymidine phosphorylase	0.747514	0.908515
4217	9606	MAP3K5	mitogen-activated protein kinase kinase kinase 5	0.746381	0.0264539
22868	9606	FASTKD2	FAST kinase domains 2	0.741865	1.24928
2870	9606	GRK6	G protein-coupled receptor kinase 6	0.740051	0.74968
9495	9606	AKAP5	A kinase (PRKA) anchor protein 5	0.702651	0.640729
1159	9606	CKMT1B	creatine kinase, mitochondrial 1B	0.681452	0.890248
9448	9606	MAP4K4	mitogen-activated protein kinase kinase kinase kinase 4	0.666321	0.566291
140901	9606	STK35	serine/threonine kinase 35	0.568426	0.21998
8550	9606	MAPKAPK5	mitogen-activated protein kinase-activated protein kinase 5	0.548991	0.0917083
1859	9606	DYRK1A	dual-specificity tyrosine-(Y)-phosphorylation regulated kinase 1A	0.531033	0.54824
55781	9606	RIOK2	RIO kinase 2	0.515626	0.324379
11183	9606	MAP4K5	mitogen-activated protein kinase kinase kinase kinase 5	0.484286	0.350474
9223	9606	MAGI1	membrane associated guanylate kinase, WW and PDZ domain containing 1	0.483573	2.25216
1020	9606	CDK5	cyclin-dependent kinase 5	0.476886	0.382062
9578	9606	CDC42BPB	CDC42 binding protein kinase beta (DMPK-like)	0.466953	0.441239
7867	9606	MAPKAPK3	mitogen-activated protein kinase-activated protein kinase 3	0.466948	0.615704
27347	9606	STK39	serine threonine kinase 39	0.461163	0.488286
260425	9606	MAGI3	membrane associated guanylate kinase, WW and PDZ domain containing 3	0.451899	0.858027
5565	9606	PRKAB2	protein kinase, AMP-activated, beta 2 non-catalytic subunit	0.446541	0.392824
6416	9606	MAP2K4	mitogen-activated protein kinase kinase 4	0.43884	1.04761
Phosphatases
51205	9606	ACP6	acid phosphatase 6, lysophosphatidic	0.491851	96.3587		protein phosphatase	46
97	9606	ACYP1	acylphosphatase 1, erythrocyte (common) type	3.15306	67.2362		protein tyrosine phosphatase	15
53	9606	ACP2	acid phosphatase 2, lysosomal	0.679641	67.1476		acid phosphatase	4
52	9606	ACP1	acid phosphatase 1, soluble	40.2477	65.7425		inositol polyphosphate phosphatase	3
1845	9606	DUSP3	dual specificity phosphatase 3	3.24427	39.7829		dual specificity phosphatase	4
1854	9606	DUT	deoxyuridine triphosphatase	28.1981	35.9963		phosphoserine phosphatase	1
2029	9606	ENSA	endosulfine alpha	17.8622	26.967		acylphosphatase	1
2140	9606	EYA3	EYA transcriptional coactivator and phosphatase 3	1.16558	26.8469		deoxyuridine	1
3632	9606	INPP5A	inositol polyphosphate-5-phosphatase A	0.839466	22.8923		EYA transcriptional	1
3633	9606	INPP5B	inositol polyphosphate-5-phosphatase B	0.0358088	22.4589		inosine triphosphatase	1
3636	9606	INPPL1	inositol polyphosphate phosphatase-like 1	0.114591	22.3885		CTD Pol II	5
3704	9606	ITPA	inosine triphosphatase (nucleoside triphosphate pyrophosphatase)	8.89098	21.9418		dCTP pyrophosphatase	2
4659	9606	PPP1R12A	protein phosphatase 1, regulatory subunit 12A	3.47278	21.0674		integrin-linked	1
5494	9606	PPM1A	protein phosphatase, Mg2+/Mn2+ dependent, 1A	0.671854	13.7927		phosphatase and actin regulator	2
5495	9606	PPM1B	protein phosphatase, Mg2+/Mn2+ dependent, 1B	1.16849	11.9369		phosphatidic acid	1
5496	9606	PPM1G	protein phosphatase, Mg2+/Mn2+ dependent, 1G	16.0096	7.23361		glycolysis regulatory	1
5499	9606	PPP1CA	protein phosphatase 1, catalytic subunit, alpha isozyme	111.369	7.152			89
5500	9606	PPP1CB	protein phosphatase 1, catalytic subunit, beta isozyme	85.2751	6.637
5501	9606	PPP1CC	protein phosphatase 1, catalytic subunit, gamma isozyme	24.1991	6.48461
5504	9606	PPP1R2	protein phosphatase 1, regulatory (inhibitor) subunit 2	1.68729	5.97802
5510	9606	PPP1R7	protein phosphatase 1, regulatory subunit 7	3.74989	5.95294
5511	9606	PPP1R8	protein phosphatase 1, regulatory subunit 8	76.3487	5.85243
5514	9606	PPP1R10	protein phosphatase 1, regulatory subunit 10	21.4675	5.56168
5515	9606	PPP2CA	protein phosphatase 2, catalytic subunit, alpha isozyme	26.9836	5.348
5518	9606	PPP2R1A	protein phosphatase 2, regulatory subunit A, alpha	32.6793	5.17395
5519	9606	PPP2R1B	protein phosphatase 2, regulatory subunit A, beta	3.52484	4.00339
5520	9606	PPP2R2A	protein phosphatase 2, regulatory subunit B, alpha	9.70981	3.9447
5524	9606	PPP2R4	protein phosphatase 2A activator, regulatory subunit 4	4.28889	3.73074
5525	9606	PPP2R5A	protein phosphatase 2, regulatory subunit B', alpha	1.00986	3.61331
5527	9606	PPP2R5C	protein phosphatase 2, regulatory subunit B', gamma	1.43442	3.03905
5528	9606	PPP2R5D	protein phosphatase 2, regulatory subunit B', delta	3.51516	2.9616
5529	9606	PPP2R5E	protein phosphatase 2, regulatory subunit B', epsilon isoform	1.71227	2.82226
5530	9606	PPP3CA	protein phosphatase 3, catalytic subunit, alpha isozyme	0.577368	2.74283
5531	9606	PPP4C	protein phosphatase 4, catalytic subunit	0.552513	2.73328
5532	9606	PPP3CB	protein phosphatase 3, catalytic subunit, beta isozyme	0.129517	2.30834
5533	9606	PPP3CC	protein phosphatase 3, catalytic subunit, gamma isozyme	0.229797	2.30412
5534	9606	PPP3R1	protein phosphatase 3, regulatory subunit B, alpha	1.59135	2.18747
5536	9606	PPP5C	protein phosphatase 5, catalytic subunit	1.49877	2.11674
5537	9606	PPP6C	protein phosphatase 6, catalytic subunit	4.40839	2.07081
5723	9606	PSPH	phosphoserine phosphatase	7.74052	1.89534
5728	9606	PTEN	phosphatase and tensin homolog	0.0255721	1.88169
5770	9606	PTPN1	protein tyrosine phosphatase, non-receptor type 1	26.6993	1.53308
5771	9606	PTPN2	protein tyrosine phosphatase, non-receptor type 2	1.66884	1.49844
5774	9606	PTPN3	protein tyrosine phosphatase, non-receptor type 3	0.0238599	1.48407
5777	9606	PTPN6	protein tyrosine phosphatase, non-receptor type 6	0.119445	1.46555
5780	9606	PTPN9	protein tyrosine phosphatase, non-receptor type 9	0.103979	1.2596
5781	9606	PTPN11	protein tyrosine phosphatase, non-receptor type 11	1.7647	1.21728
5782	9606	PTPN12	protein tyrosine phosphatase, non-receptor type 12	0.0619871	1.14052
5783	9606	PTPN13	protein tyrosine phosphatase, non-receptor type 13 (APO-1/CD95 (Fas)-associated phosphatase)	0.00297266	1.13657
5784	9606	PTPN14	protein tyrosine phosphatase, non-receptor type 14	0.0111638	1.13472
5792	9606	PTPRF	protein tyrosine phosphatase, receptor type, F	0.121969	1.1347
5793	9606	PTPRG	protein tyrosine phosphatase, receptor type, G	0.0499367	1.11691
5795	9606	PTPRJ	protein tyrosine phosphatase, receptor type, J	0.705837	1.02147
5796	9606	PTPRK	protein tyrosine phosphatase, receptor type, K	0.746721	1.00721
5801	9606	PTPRR	protein tyrosine phosphatase, receptor type, R	0.112087	0.959898
5802	9606	PTPRS	protein tyrosine phosphatase, receptor type, S	0.00917881	0.959534
6992	9606	PPP1R11	protein phosphatase 1, regulatory (inhibitor) subunit 11	0.843472	0.902314
10776	9606	ARPP19	cAMP-regulated phosphoprotein, 19kDa	26.3759	0.627785
9150	9606	CTDP1	CTD (carboxy-terminal domain, RNA polymerase II, polypeptide A) phosphatase, subunit 1	0.601353	0.626411
58190	9606	CTDSP1	CTD (carboxy-terminal domain, RNA polymerase II, polypeptide A) small phosphatase 1	2.10885	0.57057
51496	9606	CTDSPL2	CTD (carboxy-terminal domain, RNA polymerase II, polypeptide A) small phosphatase like 2	7.16541	0.541947
10217	9606	CTDSPL	CTD (carboxy-terminal domain, RNA polymerase II, polypeptide A) small phosphatase-like	1.93213	0.537045
255919	9606	CNEP1R1	CTD nuclear envelope phosphatase 1 regulatory subunit 1	0.843844	0.511213
79077	9606	DCTPP1	dCTP pyrophosphatase 1	4.22287	0.507095
8446	9606	DUSP11	dual specificity phosphatase 11 (RNA/RNP complex 1-interacting)	3.08624	0.383129
11266	9606	DUSP12	dual specificity phosphatase 12	2.63762	0.371786
80895	9606	ILKAP	integrin-linked kinase-associated serine/threonine phosphatase	3.5482	0.358082
192111	9606	PGAM5	PGAM family member 5, serine/threonine protein phosphatase, mitochondrial	86.3766	0.311833
9749	9606	PHACTR2	phosphatase and actin regulator 2	0.0237537	0.201788
65979	9606	PHACTR4	phosphatase and actin regulator 4	0.228775	0.1949
27143	9606	PALD1	phosphatase domain containing, paladin 1	1.60089	0.169279
403313	9606	PPAPDC2	phosphatidic acid phosphatase type 2 domain containing 2	0.387268	0.166308
26472	9606	PPP1R14B	protein phosphatase 1, regulatory (inhibitor) subunit 14B	29.7166	0.166104
81706	9606	PPP1R14C	protein phosphatase 1, regulatory (inhibitor) subunit 14C	0.0706176	0.149203
54776	9606	PPP1R12C	protein phosphatase 1, regulatory subunit 12C	0.28005	0.141721
10848	9606	PPP1R13L	protein phosphatase 1, regulatory subunit 13 like	1.91815	0.108693
23368	9606	PPP1R13B	protein phosphatase 1, regulatory subunit 13B	0.287845	0.0999447
84988	9606	PPP1R16A	protein phosphatase 1, regulatory subunit 16A	1.09236	0.0921867
129285	9606	PPP1R21	protein phosphatase 1, regulatory subunit 21	0.0371893	0.0729462
9858	9606	PPP1R26	protein phosphatase 1, regulatory subunit 26	0.0929075	0.0709334
221908	9606	PPP1R35	protein phosphatase 1, regulatory subunit 35	0.175719	0.061422
55607	9606	PPP1R9A	protein phosphatase 1, regulatory subunit 9A	3.72644	0.0598729
84687	9606	PPP1R9B	protein phosphatase 1, regulatory subunit 9B	6.55949	0.0534812
9989	9606	PPP4R1	protein phosphatase 4, regulatory subunit 1	0.0389094	0.0513889
151987	9606	PPP4R2	protein phosphatase 4, regulatory subunit 2	2.73327	0.0504443
55671	9606	PPP4R3A	protein phosphatase 4, regulatory subunit 3A	1.06642	0.0472935
22870	9606	PPP6R1	protein phosphatase 6, regulatory subunit 1	0.611161	0.0449161
9701	9606	PPP6R2	protein phosphatase 6, regulatory subunit 2	0.153427	0.0387834
55291	9606	PPP6R3	protein phosphatase 6, regulatory subunit 3	0.980361	0.0376849
51400	9606	PPME1	protein phosphatase methylesterase 1	1.33314	0.0357082
29101	9606	SSU72	SSU72 homolog, RNA polymerase II CTD phosphatase	5.78368	0.0245086
57103	9606	TIGAR	TP53 induced glycolysis regulatory phosphatase	4.14682	0.00170797
