## Supplemental Table 6 for "Intracellular Cytomatrix, Immobilized Biocatalysis, Matrix Micromechanics and The Warburg Effect: Entanglement of Two Age-Old Mysteries of the Normal and Malignant Cell"

### Sheet: Sheet1
		Table S6. Mass-spectrometry proteome, related to Figure 2E.
GeneID	TaxonID	GeneSymbol	GeneDescription	iBAQ_MED_CMX1	iBAQ_MED_CMX2
1650	9606	DDOST	dolichyl-diphosphooligosaccharide--protein glycosyltransferase subunit (non-catalytic)	87.0523	55.2444		Selected group	members
4282	9606	MIF	macrophage migration inhibitory factor (glycosylation-inhibiting factor)	81.8615	73.988		N-acetylglucosaminyltransferase	7
58505	9606	OSTC	oligosaccharyltransferase complex subunit (non-catalytic)	74.6697	48.144		PI-glycan anchor biosynthesis	7
9761	9606	MLEC	malectin	54.0472	32.9298		glucosyltransferase	6
3703	9606	STT3A	STT3A, subunit of the oligosaccharyltransferase complex (catalytic)	40.8927	27.0728		mannosidase	5
5355	9606	PLP2	proteolipid protein 2 (colonic epithelium-enriched)	40.1159	55.8405		N-acetylgalactosaminyltransferase	4
2224	9606	FDPS	farnesyl diphosphate synthase	29.4436	27.0469		glycosyltransferase	3
5538	9606	PPT1	palmitoyl-protein thioesterase 1	26.379	14.7055		oligosaccharyltransferase	3
5110	9606	PCMT1	protein-L-isoaspartate (D-aspartate) O-methyltransferase	23.2654	28.6199		galactosyltransferase	3
201595	9606	STT3B	STT3B, subunit of the oligosaccharyltransferase complex (catalytic)	23.185	14.5789		farnesyltransferase	3
51809	9606	GALNT7	polypeptide N-acetylgalactosaminyltransferase 7	16.9361	13.0889		procollagen-lysine, oxoGlu-dioxygenase	3
4836	9606	NMT1	N-myristoyltransferase 1	15.692	11.3479		methyltransferase	2
8813	9606	DPM1	dolichyl-phosphate mannosyltransferase polypeptide 1, catalytic subunit	14.8269	13.9416		mannosyltransferase	2
143098	9606	MPP7	membrane protein, palmitoylated 7 (MAGUK p55 subfamily member 7)	14.5778	7.88371		Rab geranylgeranyltransferase	2
23760	9606	PITPNB	phosphatidylinositol transfer protein, beta	13.9385	10.7264		synthase	2
6892	9606	TAPBP	TAP binding protein (tapasin)	12.616	9.05057		glucosidase	2
79709	9606	COLGALT1	collagen beta(1-O)galactosyltransferase 1	9.15067	6.55028		N-myristoyltransferase	1
79796	9606	ALG9	ALG9, alpha-1,2-mannosyltransferase	8.85326	7.06898		N-acetylglucosamine (GlcNAc) transferase	1
2222	9606	FDFT1	farnesyl-diphosphate farnesyltransferase 1	8.5038	5.11611		palmitoyltransferase	1
64398	9606	MPP5	membrane protein, palmitoylated 5 (MAGUK p55 subfamily member 5)	8.49086	4.42126		protein prenyltransferase	1
7841	9606	MOGS	mannosyl-oligosaccharide glucosidase	7.98167	5.03157		prenylcysteine oxidase	1
8473	9606	OGT	O-linked N-acetylglucosamine (GlcNAc) transferase	7.2617	7.69871		polysaccharide biosynthesis	1
8985	9606	PLOD3	procollagen-lysine, 2-oxoglutarate 5-dioxygenase 3	7.08188	6.06614		fucosidase	1
29880	9606	ALG5	ALG5, dolichyl-phosphate beta-glucosyltransferase	6.65542	6.58275		dolichyldiphosphatase	1
25814	9606	ATXN10	ataxin 10	6.62228	7.5428		palmitoyl-protein thioesterase	1
51678	9606	MPP6	membrane protein, palmitoylated 6 (MAGUK p55 subfamily member 6)	6.33677	6.54409		total	63
4247	9606	MGAT2	mannosyl (alpha-1,6-)-glycoprotein beta-1,2-N-acetylglucosaminyltransferase	5.6603	2.02578
117159	9606	DCD	dermcidin	5.07764	4.86738
23753	9606	SDF2L1	stromal cell-derived factor 2-like 1	4.96494	7.70362
5351	9606	PLOD1	procollagen-lysine, 2-oxoglutarate 5-dioxygenase 1	4.54046	2.09935
9526	9606	MPDU1	mannose-P-dolichol utilization defect 1	4.48945	4.86739
51604	9606	PIGT	phosphatidylinositol glycan anchor biosynthesis, class T	4.37174	3.58941
51260	9606	PBDC1	polysaccharide biosynthesis domain containing 1	4.3616	4.91011
197	9606	AHSG	alpha-2-HS-glycoprotein	4.27514	4.53579
94005	9606	PIGS	phosphatidylinositol glycan anchor biosynthesis, class S	4.19103	3.8644
10558	9606	SPTLC1	serine palmitoyltransferase, long chain base subunit 1	3.47459	2.36261
23463	9606	ICMT	isoprenylcysteine carboxyl methyltransferase	3.31046	2.51511
6388	9606	SDF2	stromal cell-derived factor 2	3.10435	2.1894
5660	9606	PSAP	prosaposin	3.03716	4.99097
4124	9606	MAN2A1	mannosidase, alpha, class 2A, member 1	3.03322	2.15054
10026	9606	PIGK	phosphatidylinositol glycan anchor biosynthesis, class K	3.02553	0.831971
56886	9606	UGGT1	UDP-glucose glycoprotein glucosyltransferase 1	2.66072	2.28231
375743	9606	PTAR1	protein prenyltransferase alpha subunit repeat containing 1	2.47416	0.755609
9403	9606	2021-09-15	15 kDa selenoprotein	2.17334	0.632484
84720	9606	PIGO	phosphatidylinositol glycan anchor biosynthesis, class O	1.90268	1.42233
10491	9606	CRTAP	cartilage associated protein	1.82772	2.46729
11120	9606	BTN2A1	butyrophilin, subfamily 2, member A1	1.66103	1.15029
10331	9606	B3GNT3	UDP-GlcNAc:betaGal beta-1,3-N-acetylglucosaminyltransferase 3	1.60963	0.514345
11253	9606	MAN1B1	mannosidase, alpha, class 1B, member 1	1.58104	0.858921
60496	9606	AASDHPPT	aminoadipate-semialdehyde dehydrogenase-phosphopantetheinyl transferase	1.45929	1.03015
2799	9606	GNS	glucosamine (N-acetyl)-6-sulfatase	1.43191	2.02146
56983	9606	POGLUT1	protein O-glucosyltransferase 1	1.34684	0.906052
51449	9606	PCYOX1	prenylcysteine oxidase 1	1.29401	1.46327
5875	9606	RABGGTA	Rab geranylgeranyltransferase, alpha subunit	1.19989	0.847516
2339	9606	FNTA	farnesyltransferase, CAAX box, alpha	1.11718	0.973654
1	9606	A1BG	alpha-1-B glycoprotein	1.06674	0.897437
4245	9606	MGAT1	mannosyl (alpha-1,3-)-glycoprotein beta-1,2-N-acetylglucosaminyltransferase	1.04562	0.667617
55644	9606	OSGEP	O-sialoglycoprotein endopeptidase	1.00949	0.6415
29071	9606	C1GALT1C1	C1GALT1-specific chaperone 1	0.999193	0.546767
84892	9606	POMGNT2	protein O-linked mannose N-acetylglucosaminyltransferase 2 (beta 1,4-)	0.993238	0.600732
54344	9606	DPM3	dolichyl-phosphate mannosyltransferase polypeptide 3	0.99027	1.71523
10223	9606	GPA33	glycoprotein A33 (transmembrane)	0.856468	1.02725
11227	9606	GALNT5	polypeptide N-acetylgalactosaminyltransferase 5	0.820903	0.516039
148362	9606	BROX	BRO1 domain and CAAX motif containing	0.757698	1.08124
79695	9606	GALNT12	polypeptide N-acetylgalactosaminyltransferase 12	0.742647	1.02835
84197	9606	POMK	protein-O-mannose kinase	0.704828	0.786553
4249	9606	MGAT5	mannosyl (alpha-1,6-)-glycoprotein beta-1,6-N-acetyl-glucosaminyltransferase	0.652045	0.266689
80146	9606	UXS1	UDP-glucuronate decarboxylase 1	0.649577	1.19144
23333	9606	DPY19L1	dpy-19-like 1 (C. elegans)	0.606157	1.01857
146664	9606	MGAT5B	mannosyl (alpha-1,6-)-glycoprotein beta-1,6-N-acetyl-glucosaminyltransferase, isozyme B	0.596073	0.313798
144245	9606	ALG10B	ALG10B, alpha-1,2-glucosyltransferase	0.506705	0.276382
91869	9606	RFT1	RFT1 homolog	0.504209	0.232781
5352	9606	PLOD2	procollagen-lysine, 2-oxoglutarate 5-dioxygenase 2	0.498768	0.553243
10905	9606	MAN1A2	mannosidase, alpha, class 1A, member 2	0.490061	0.927458
5277	9606	PIGA	phosphatidylinositol glycan anchor biosynthesis, class A	0.474619	0.226276
128869	9606	PIGU	phosphatidylinositol glycan anchor biosynthesis, class U	0.466849	0.123855
4121	9606	MAN1A1	mannosidase, alpha, class 1A, member 1	0.450409	0.120622
54872	9606	PIGG	phosphatidylinositol glycan anchor biosynthesis, class G	0.444423	0.127345
23509	9606	POFUT1	protein O-fucosyltransferase 1	0.4409	0.381578
9334	9606	B4GALT5	UDP-Gal:betaGlcNAc beta 1,4- galactosyltransferase, polypeptide 5	0.412886	0.0949442
11226	9606	GALNT6	polypeptide N-acetylgalactosaminyltransferase 6	0.398029	0.109772
2530	9606	FUT8	fucosyltransferase 8 (alpha (1,6) fucosyltransferase)	0.396048	0.775395
84920	9606	ALG10	ALG10, alpha-1,2-glucosyltransferase	0.381865	0.208288
56913	9606	C1GALT1	core 1 synthase, glycoprotein-N-acetylgalactosamine 3-beta-galactosyltransferase 1	0.373375	0.335259
29929	9606	ALG6	ALG6, alpha-1,3-glucosyltransferase	0.369103	0.083882
9469	9606	CHST3	carbohydrate (chondroitin 6) sulfotransferase 3	0.348697	0.139875
2132	9606	EXT2	exostosin glycosyltransferase 2	0.335537	0.210214
64840	9606	PORCN	porcupine homolog (Drosophila)	0.31272	0.156262
55824	9606	PAG1	phosphoprotein membrane anchor with glycosphingolipid microdomains 1	0.286439	0.663583
2342	9606	FNTB	farnesyltransferase, CAAX box, beta	0.273632	0.208049
5876	9606	RABGGTB	Rab geranylgeranyltransferase, beta subunit	0.252679	1.00152
55624	9606	POMGNT1	protein O-linked mannose N-acetylglucosaminyltransferase 1 (beta 1,2-)	0.249377	0.567939
2526	9606	FUT4	fucosyltransferase 4 (alpha (1,3) fucosyltransferase, myeloid-specific)	0.220704	0.0282174
57171	9606	DOLPP1	dolichyldiphosphatase 1	0.191425	1.14787
9091	9606	PIGQ	phosphatidylinositol glycan anchor biosynthesis, class Q	0.175424	0.162815
4125	9606	MAN2B1	mannosidase, alpha, class 2B, member 1	0.162833	0.035309
56052	9606	ALG1	ALG1, chitobiosyldiphosphodolichol beta-mannosyltransferase	0.161115	0.154828
79868	9606	ALG13	ALG13, UDP-N-acetylglucosaminyltransferase subunit	0.153228	0.558117
147991	9606	DPY19L3	dpy-19-like 3 (C. elegans)	0.147792	0.215673
2519	9606	FUCA2	fucosidase, alpha-L- 2, plasma	0.119263	0.0444009
2632	9606	GBE1	glucan (1,4-alpha-), branching enzyme 1	0.103209	0.127532
375790	9606	AGRN	agrin	0.101223	0.500399
11320	9606	MGAT4A	mannosyl (alpha-1,3-)-glycoprotein beta-1,4-N-acetylglucosaminyltransferase, isozyme A	0.0932636	0.0673139
