## Supplemental Table 7 for "Intracellular Cytomatrix, Immobilized Biocatalysis, Matrix Micromechanics and The Warburg Effect: Entanglement of Two Age-Old Mysteries of the Normal and Malignant Cell"

### Sheet: Sheet1
		Table S7. Mass-spectrometry proteome, related to Figure 2F.
GeneID	TaxonID	GeneSymbol	GeneDescription	iBAQ_MED_CMX1	iBAQ_MED_CMX2
506	9606	ATP5B	ATP synthase, H+ transporting, mitochondrial F1 complex, beta polypeptide	1861.43	1240.72		Selected group	members
498	9606	ATP5A1	ATP synthase, H+ transporting, mitochondrial F1 complex, alpha subunit 1, cardiac muscle	1057.78	817.984		solute carrier family	61
10476	9606	ATP5H	ATP synthase, H+ transporting, mitochondrial Fo complex, subunit d	838.507	633.686		RAB member	37
7416	9606	VDAC1	voltage-dependent anion channel 1	749.594	662.225		binding proteins	29
539	9606	ATP5O	ATP synthase, H+ transporting, mitochondrial F1 complex, O subunit	650.389	550.952		SEC homolog	18
10632	9606	ATP5L	ATP synthase, H+ transporting, mitochondrial Fo complex, subunit G	606.402	561.626		adaptor-related complex	16
292	9606	SLC25A5	solute carrier family 25 (mitochondrial carrier; adenine nucleotide translocator), member 5	597.528	437.805		ATP-binding cassette	14
7417	9606	VDAC2	voltage-dependent anion channel 2	558.371	351.552		kinesin family	14
6281	9606	S100A10	S100 calcium binding protein A10	479.992	839.423		syntaxin	12
10189	9606	ALYREF	Aly/REF export factor	455.373	508.364		sorting nexin	12
521	9606	ATP5I	ATP synthase, H+ transporting, mitochondrial Fo complex, subunit E	440.125	481.658		export	10
94081	9606	SFXN1	sideroflexin 1	427.978	322.905		import	10
821	9606	CANX	calnexin	388.054	184.946		transmembrane	9
5250	9606	SLC25A3	solute carrier family 25 (mitochondrial carrier; phosphate carrier), member 3	356.903	355.53		exosome component	8
293	9606	SLC25A6	solute carrier family 25 (mitochondrial carrier; adenine nucleotide translocator), member 6	346.581	354.285		Ca binding/modulating	7
9551	9606	ATP5J2	ATP synthase, H+ transporting, mitochondrial Fo complex, subunit F2	343.674	256.357		chaperonin TCP1 subunit	7
7419	9606	VDAC3	voltage-dependent anion channel 3	287.102	210.75		calmodulin	6
84324	9606	SARNP	SAP domain containing ribonucleoprotein	271.425	264.027		sectreory membrane protein	6
376267	9606	RAB15	RAB15, member RAS oncogene family	215.059	115.571		voltage dependent channel	5
5870	9606	RAB6A	RAB6A, member RAS oncogene family	200.245	126.01		sideroflexin	4
9218	9606	VAPA	VAMP (vesicle-associated membrane protein)-associated protein A, 33kDa	197.573	217.55		Cl channel	4
476	9606	ATP1A1	ATPase, Na+/K+ transporting, alpha 1 polypeptide	197.523	175.501		dynein	3
522	9606	ATP5J	ATP synthase, H+ transporting, mitochondrial Fo complex, subunit F6	180.535	100.637		fatty acid transport	3
2171	9606	FABP5	fatty acid binding protein 5 (psoriasis-associated)	179.614	193.447		transferrin	3
8655	9606	DYNLL1	dynein, light chain, LC8-type 1	179.166	258.313		Mg transporter	3
9217	9606	VAPB	VAMP (vesicle-associated membrane protein)-associated protein B and C	173.13	103.509		RAN binding protein	3
3838	9606	KPNA2	karyopherin alpha 2 (RAG cohort 1, importin alpha 1)	166.373	134.424		clathrin	3
515	9606	ATP5F1	ATP synthase, H+ transporting, mitochondrial Fo complex, subunit B1	163.549	145.968		VPS retromer complex	3
5037	9606	PEBP1	phosphatidylethanolamine binding protein 1	162.497	224.593		VAMP/vesicle associated	2
11021	9606	RAB35	RAB35, member RAS oncogene family	156.798	162.583		Na/K transporting	2
514	9606	ATP5E	ATP synthase, H+ transporting, mitochondrial F1 complex, epsilon subunit	144.828	144.051		calnexin	1
9341	9606	VAMP3	vesicle-associated membrane protein 3	138.308	91.5056		calreticulin	1
54205	9606	CYCS	cytochrome c, somatic	134.245	95.9845		lectin, mannose-binding	1
7879	9606	RAB7A	RAB7A, member RAS oncogene family	134.069	93.0158			317
83452	9606	RAB33B	RAB33B, member RAS oncogene family	129.34	70.6037
481	9606	ATP1B1	ATPase, Na+/K+ transporting, beta 1 polypeptide	127.78	103.054
1537	9606	CYC1	cytochrome c-1	126.072	77.0364
6520	9606	SLC3A2	solute carrier family 3 (amino acid transporter heavy chain), member 2	122.038	111.464
9554	9606	SEC22B	SEC22 homolog B, vesicle trafficking protein (gene/pseudogene)	121.016	126.412
3837	9606	KPNB1	karyopherin (importin) beta 1	120.87	84.2566
8402	9606	SLC25A11	solute carrier family 25 (mitochondrial carrier; oxoglutarate carrier), member 11	120.391	103.272
5861	9606	RAB1A	RAB1A, member RAS oncogene family	117.405	176.741
10890	9606	RAB10	RAB10, member RAS oncogene family	109.103	169.357
513	9606	ATP5D	ATP synthase, H+ transporting, mitochondrial F1 complex, delta subunit	108.355	115.628
509	9606	ATP5C1	ATP synthase, H+ transporting, mitochondrial F1 complex, gamma polypeptide 1	106.95	62.2645
488	9606	ATP2A2	ATPase, Ca++ transporting, cardiac muscle, slow twitch 2	105.003	99.9734
5862	9606	RAB2A	RAB2A, member RAS oncogene family	102.657	92.9868
51552	9606	RAB14	RAB14, member RAS oncogene family	98.4396	99.0286
8480	9606	RAE1	ribonucleic acid export 1	97.928	64.0875
7037	9606	TFRC	transferrin receptor	95.3999	70.2251
6576	9606	SLC25A1	solute carrier family 25 (mitochondrial carrier; citrate transporter), member 1	90.1346	55.2301
93380	9606	MMGT1	membrane magnesium transporter 1	89.8111	54.3271
22931	9606	RAB18	RAB18, member RAS oncogene family	87.162	49.8671
483	9606	ATP1B3	ATPase, Na+/K+ transporting, beta 3 polypeptide	86.3446	87.3823
1192	9606	CLIC1	chloride intracellular channel 1	85.2048	99.0807
6844	9606	VAMP2	vesicle-associated membrane protein 2 (synaptobrevin 2)	84.0196	114.712
291	9606	SLC25A4	solute carrier family 25 (mitochondrial carrier; adenine nucleotide translocator), member 4	78.2873	54.1407
29957	9606	SLC25A24	solute carrier family 25 (mitochondrial carrier; phosphate carrier), member 24	77.7435	59.4349
115827	9606	RAB3C	RAB3C, member RAS oncogene family	76.2205	42.4131
5902	9606	RANBP1	RAN binding protein 1	75.7032	61.7313
79751	9606	SLC25A22	solute carrier family 25 (mitochondrial carrier: glutamate), member 22	75.439	54.6356
1468	9606	SLC25A10	solute carrier family 25 (mitochondrial carrier; dicarboxylate transporter), member 10	75.0312	51.161
811	9606	CALR	calreticulin	73.8793	65.3504
808	9606	CALM3	calmodulin 3 (phosphorylase kinase, delta)	73.6072	63.6519
10165	9606	SLC25A13	solute carrier family 25 (aspartate/glutamate carrier), member 13	73.0271	55.6024
6510	9606	SLC1A5	solute carrier family 1 (neutral amino acid transporter), member 5	72.8214	63.6183
5865	9606	RAB3B	RAB3B, member RAS oncogene family	70.7762	39.3836
10972	9606	TMED10	transmembrane p24 trafficking protein 10	70.3413	48.9793
10952	9606	SEC61B	Sec61 translocon beta subunit	67.8191	82.6727
5905	9606	RANGAP1	Ran GTPase activating protein 1	67.6486	61.0847
801	9606	CALM1	calmodulin 1 (phosphorylase kinase, delta)	67.0351	57.9687
805	9606	CALM2	calmodulin 2 (phosphorylase kinase, delta)	64.7235	55.9697
10694	9606	CCT8	chaperonin containing TCP1, subunit 8 (theta)	64.4655	55.6803
79135	9606	APOO	apolipoprotein O	64.4007	37.8233
81855	9606	SFXN3	sideroflexin 3	64.0922	33.5597
81876	9606	RAB1B	RAB1B, member RAS oncogene family	63.4392	126.802
8766	9606	RAB11A	RAB11A, member RAS oncogene family	59.388	52.1902
7203	9606	CCT3	chaperonin containing TCP1, subunit 3 (gamma)	58.5738	54.2808
5903	9606	RANBP2	RAN binding protein 2	56.8933	50.793
6277	9606	S100A6	S100 calcium binding protein A6	54.4317	74.0652
9230	9606	RAB11B	RAB11B, member RAS oncogene family	54.0549	49.9593
51762	9606	RAB8B	RAB8B, member RAS oncogene family	53.4778	140.511
23	9606	ABCF1	ATP-binding cassette, sub-family F (GCN20), member 1	53.0922	42.385
139322	9606	APOOL	apolipoprotein O-like	52.7986	38.926
6282	9606	S100A11	S100 calcium binding protein A11	51.7918	43.583
222068	9606	TMED4	transmembrane p24 trafficking protein 4	51.5412	34.4715
10574	9606	CCT7	chaperonin containing TCP1, subunit 7 (eta)	51.2823	38.2175
6284	9606	S100A13	S100 calcium binding protein A13	50.4652	51.9829
51010	9606	EXOSC3	exosome component 3	49.2541	37.355
377	9606	ARF3	ADP-ribosylation factor 3	48.7354	66.05
6396	9606	SEC13	SEC13 homolog, nuclear pore and COPII coat complex component	47.958	40.5128
54732	9606	TMED9	transmembrane p24 trafficking protein 9	47.1774	38.1829
10575	9606	CCT4	chaperonin containing TCP1, subunit 4 (delta)	45.8064	28.2407
4928	9606	NUP98	nucleoporin 98kDa	45.4259	37.6944
10482	9606	NXF1	nuclear RNA export factor 1	45.1998	37.1241
3835	9606	KIF22	kinesin family member 22	43.7843	30.0322
8604	9606	SLC25A12	solute carrier family 25 (aspartate/glutamate carrier), member 12	43.0196	25.7602
79228	9606	THOC6	THO complex 6	42.6217	35.8312
6558	9606	SLC12A2	solute carrier family 12 (sodium/potassium/chloride transporter), member 2	42.2696	40.6683
10576	9606	CCT2	chaperonin containing TCP1, subunit 2 (beta)	42.1335	39.4589
9984	9606	THOC1	THO complex 1	41.3524	39.1729
6513	9606	SLC2A1	solute carrier family 2 (facilitated glucose transporter), member 1	40.657	34.4314
10651	9606	MTX2	metaxin 2	38.3358	25.0701
100287932	9606	TIMM23	translocase of inner mitochondrial membrane 23 homolog (yeast)	38.0344	19.2015
10960	9606	LMAN2	lectin, mannose-binding 2	36.9533	24.3852
22948	9606	CCT5	chaperonin containing TCP1, subunit 5 (epsilon)	36.6988	34.2468
6566	9606	SLC16A1	solute carrier family 16 (monocarboxylate transporter), member 1	36.2019	24.8755
1213	9606	CLTC	clathrin, heavy chain (Hc)	35.7055	23.3171
6059	9606	ABCE1	ATP-binding cassette, sub-family E (OABP), member 1	34.0967	21.6054
4927	9606	NUP88	nucleoporin 88kDa	33.149	31.747
10845	9606	CLPX	caseinolytic mitochondrial matrix peptidase chaperone subunit	32.1876	28.4138
118460	9606	EXOSC6	exosome component 6	31.6805	31.4247
5825	9606	ABCD3	ATP-binding cassette, sub-family D (ALD), member 3	30.4595	24.006
653489	9606	RGPD3	RANBP2-like and GRIP domain containing 3	30.2983	27.5994
80145	9606	THOC7	THO complex 7	30.214	25.6784
3839	9606	KPNA3	karyopherin alpha 3 (importin alpha 4)	29.0862	14.7478
10067	9606	SCAMP3	secretory carrier membrane protein 3	28.6566	18.5603
23480	9606	SEC61G	Sec61 translocon gamma subunit	28.4289	62.1142
2108	9606	ETFA	electron-transfer-flavoprotein, alpha polypeptide	28.4171	22.9447
51013	9606	EXOSC1	exosome component 1	27.4434	25.3506
11231	9606	SEC63	SEC63 homolog, protein translocation regulator	27.3706	18.985
140735	9606	DYNLL2	dynein, light chain, LC8-type 2	25.9471	51.4182
8192	9606	CLPP	caseinolytic mitochondrial matrix peptidase proteolytic subunit	25.8416	22.6719
23633	9606	KPNA6	karyopherin alpha 6 (importin alpha 7)	25.7746	25.9357
3842	9606	TNPO1	transportin 1	25.6035	20.5354
813	9606	CALU	calumenin	25.5686	17.5861
2109	9606	ETFB	electron-transfer-flavoprotein, beta polypeptide	24.3228	23.3366
378	9606	ARF4	ADP-ribosylation factor 4	23.6586	35.3129
6515	9606	SLC2A3	solute carrier family 2 (facilitated glucose transporter), member 3	23.593	12.9065
8563	9606	THOC5	THO complex 5	23.4515	22.0728
817	9606	CAMK2D	calcium/calmodulin-dependent protein kinase II delta	22.9663	13.8308
727851	9606	RGPD8	RANBP2-like and GRIP domain containing 8	22.6811	1.54088
6813	9606	STXBP2	syntaxin binding protein 2	22.4721	12.2074
11001	9606	SLC27A2	solute carrier family 27 (fatty acid transporter), member 2	21.3727	19.4577
5243	9606	ABCB1	ATP-binding cassette, sub-family B (MDR/TAP), member 1	21.0306	16.6783
54512	9606	EXOSC4	exosome component 4	20.9586	18.3253
23478	9606	SEC11A	SEC11 homolog A, signal peptidase complex subunit	20.9368	14.7544
84522	9606	JAGN1	jagunal homolog 1	20.5015	16.8197
3836	9606	KPNA1	karyopherin alpha 1 (importin alpha 5)	20.2848	20.1631
10204	9606	NUTF2	nuclear transport factor 2	20.1685	16.6364
9368	9606	SLC9A3R1	solute carrier family 9, subfamily A (NHE3, cation proton antiporter 3), member 3 regulator 1	19.3522	19.9532
6810	9606	STX4	syntaxin 4	19.1717	25.5976
51014	9606	TMED7	transmembrane p24 trafficking protein 7	19.1495	13.6823
84061	9606	MAGT1	magnesium transporter 1	18.9359	9.58868
1211	9606	CLTA	clathrin, light chain A	18.8919	23.7606
3069	9606	HDLBP	high density lipoprotein binding protein	18.8697	17.4707
6509	9606	SLC1A4	solute carrier family 1 (glutamate/neutral amino acid transporter), member 4	18.776	11.4867
3843	9606	IPO5	importin 5	18.4106	15.7605
1528	9606	CYB5A	cytochrome b5 type A (microsomal)	18.3344	24.1365
11340	9606	EXOSC8	exosome component 8	18.2451	20.0038
8417	9606	STX7	syntaxin 7	18.0162	15.0538
3840	9606	KPNA4	karyopherin alpha 4 (importin alpha 3)	17.9116	11.5453
5872	9606	RAB13	RAB13, member RAS oncogene family	17.8131	16.891
706	9606	TSPO	translocator protein (18kDa)	17.4273	18.5748
10166	9606	SLC25A15	solute carrier family 25 (mitochondrial carrier; ornithine transporter) member 15	17.2679	6.01103
10959	9606	TMED2	transmembrane p24 trafficking protein 2	17.0195	10.4621
3301	9606	DNAJA1	DnaJ (Hsp40) homolog, subfamily A, member 1	16.627	15.7045
57187	9606	THOC2	THO complex 2	16.4077	15.3943
5954	9606	RCN1	reticulocalbin 1, EF-hand calcium binding domain	16.0993	16.5594
29927	9606	SEC61A1	Sec61 translocon alpha 1 subunit	15.8763	17.7558
8775	9606	NAPA	N-ethylmaleimide-sensitive factor attachment protein, alpha	15.8728	14.9797
10493	9606	VAT1	vesicle amine transport 1	15.5035	11.0634
57111	9606	RAB25	RAB25, member RAS oncogene family	15.2575	13.0569
10257	9606	ABCC4	ATP-binding cassette, sub-family C (CFTR/MRP), member 4	15.1269	8.77994
213	9606	ALB	albumin	14.7398	20.1561
51699	9606	VPS29	VPS29 retromer complex component	14.7061	11.2295
2653	9606	GCSH	glycine cleavage system protein H (aminomethyl carrier)	14.5068	11.2949
23404	9606	EXOSC2	exosome component 2	14.317	3.43758
90459	9606	ERI1	exoribonuclease 1	13.661	8.32918
25932	9606	CLIC4	chloride intracellular channel 4	13.6372	13.2497
9559	9606	VPS26A	VPS26 retromer complex component A	13.6126	6.13596
9522	9606	SCAMP1	secretory carrier membrane protein 1	13.3882	17.2268
118980	9606	SFXN2	sideroflexin 2	12.4274	7.85468
8140	9606	SLC7A5	solute carrier family 7 (amino acid transporter light chain, L system), member 5	12.4189	10.8998
51510	9606	CHMP5	charged multivesicular body protein 5	12.2048	10.4485
79643	9606	CHMP6	charged multivesicular body protein 6	12.1835	7.53828
23673	9606	STX12	syntaxin 12	12.1507	9.98357
84220	9606	RGPD5	RANBP2-like and GRIP domain containing 5	11.7149	10.2505
9550	9606	ATP6V1G1	ATPase, H+ transporting, lysosomal 13kDa, V1 subunit G1	11.6469	9.58822
729540	9606	RGPD6	RANBP2-like and GRIP domain containing 6	11.5692	10.1231
258010	9606	SVIP	small VCP/p97-interacting protein	11.5184	14.458
8673	9606	VAMP8	vesicle-associated membrane protein 8	11.5042	9.83097
55737	9606	VPS35	VPS35 retromer complex component	11.2503	8.84755
347734	9606	SLC35B2	solute carrier family 35 (adenosine 3'-phospho 5'-phosphosulfate transporter), member B2	10.7355	13.285
151188	9606	ARL6IP6	ADP-ribosylation factor-like 6 interacting protein 6	10.6108	15.5849
114882	9606	OSBPL8	oxysterol binding protein-like 8	10.4521	6.78673
113178	9606	SCAMP4	secretory carrier membrane protein 4	10.4315	13.0401
5869	9606	RAB5B	RAB5B, member RAS oncogene family	10.3618	5.87789
9798	9606	IST1	increased sodium tolerance 1 homolog (yeast)	10.1479	11.1317
8724	9606	SNX3	sorting nexin 3	10.1282	5.52064
51715	9606	RAB23	RAB23, member RAS oncogene family	10.032	12.403
29985	9606	SLC39A3	solute carrier family 39 (zinc transporter), member 3	9.86917	16.9777
9144	9606	SYNGR2	synaptogyrin 2	9.84943	7.58672
23016	9606	EXOSC7	exosome component 7	9.83155	11.4598
5955	9606	RCN2	reticulocalbin 2, EF-hand calcium binding domain	9.73099	7.14084
57130	9606	ATP13A1	ATPase type 13A1	9.68564	7.47104
381	9606	ARF5	ADP-ribosylation factor 5	9.46989	15.4226
526	9606	ATP6V1B2	ATPase, H+ transporting, lysosomal 56/58kDa, V1 subunit B2	9.421	10.2839
80223	9606	RAB11FIP1	RAB11 family interacting protein 1 (class I)	9.40826	10.8058
345778	9606	MTX3	metaxin 3	9.36511	10.1475
7220	9606	TRPC1	transient receptor potential cation channel, subfamily C, member 1	9.15686	0.772011
148867	9606	SLC30A7	solute carrier family 30 (zinc transporter), member 7	9.14841	5.52535
3799	9606	KIF5B	kinesin family member 5B	9.04313	10.2492
9493	9606	KIF23	kinesin family member 23	9.0327	6.17892
23456	9606	ABCB10	ATP-binding cassette, sub-family B (MDR/TAP), member 10	9.02955	5.29725
128866	9606	CHMP4B	charged multivesicular body protein 4B	8.99495	8.51285
382	9606	ARF6	ADP-ribosylation factor 6	8.92002	7.30116
163	9606	AP2B1	adaptor-related protein complex 2, beta 1 subunit	8.90383	7.07444
10550	9606	ARL6IP5	ADP-ribosylation factor-like 6 interacting protein 5	8.90041	6.26276
51329	9606	ARL6IP4	ADP-ribosylation factor-like 6 interacting protein 4	8.8952	9.04333
3833	9606	KIFC1	kinesin family member C1	8.78616	9.86381
1314	9606	COPA	coatomer protein complex, subunit alpha	8.75772	8.06088
4363	9606	ABCC1	ATP-binding cassette, sub-family C (CFTR/MRP), member 1	8.65346	5.80523
50999	9606	TMED5	transmembrane p24 trafficking protein 5	8.64011	10.9033
5868	9606	RAB5A	RAB5A, member RAS oncogene family	8.57088	2.56456
56681	9606	SAR1A	secretion associated, Ras related GTPase 1A	8.5576	3.97954
400966	9606	RGPD1	RANBP2-like and GRIP domain containing 1	8.52406	8.56272
6809	9606	STX3	syntaxin 3	8.50995	5.43762
818	9606	CAMK2G	calcium/calmodulin-dependent protein kinase II gamma	8.49395	3.36131
7514	9606	XPO1	exportin 1	8.41428	5.74014
55968	9606	NSFL1C	NSFL1 (p97) cofactor (p47)	8.37264	10.1242
729857	9606	RGPD2	RANBP2-like and GRIP domain containing 2	8.21548	8.25274
5007	9606	OSBP	oxysterol binding protein	8.1548	6.5166
2495	9606	FTH1	ferritin, heavy polypeptide 1	8.00425	5.94555
10483	9606	SEC23B	Sec23 homolog B, COPII coat complex component	7.99906	7.88711
84321	9606	THOC3	THO complex 3	7.98409	11.0845
22	9606	ABCB7	ATP-binding cassette, sub-family B (MDR/TAP), member 7	7.94006	4.96864
119559	9606	SFXN4	sideroflexin 4	7.81686	4.13722
6814	9606	STXBP3	syntaxin binding protein 3	7.76523	6.55866
23344	9606	ESYT1	extended synaptotagmin-like protein 1	7.69529	5.34715
10527	9606	IPO7	importin 7	7.53489	8.13445
60386	9606	SLC25A19	solute carrier family 25 (mitochondrial thiamine pyrophosphate carrier), member 19	7.29993	4.04789
1174	9606	AP1S1	adaptor-related protein complex 1, sigma 1 subunit	7.24028	4.4229
27243	9606	CHMP2A	charged multivesicular body protein 2A	7.22243	4.42696
7779	9606	SLC30A1	solute carrier family 30 (zinc transporter), member 1	7.18069	3.77021
6944	9606	VPS72	vacuolar protein sorting 72 homolog (S. cerevisiae)	7.13117	15.3881
6890	9606	TAP1	transporter 1, ATP-binding cassette, sub-family B (MDR/TAP)	7.01902	4.1614
9367	9606	RAB9A	RAB9A, member RAS oncogene family	6.98571	5.74101
10112	9606	KIF20A	kinesin family member 20A	6.98495	7.97443
55341	9606	LSG1	large 60S subunit nuclear export GTPase 1	6.78188	4.88289
51429	9606	SNX9	sorting nexin 9	6.77555	6.91692
27133	9606	KCNH5	potassium channel, voltage gated eag related subfamily H, member 5	6.69389	0.195619
9632	9606	SEC24C	SEC24 homolog C, COPII coat complex component	6.65092	7.01038
7922	9606	SLC39A7	solute carrier family 39 (zinc transporter), member 7	6.62669	7.8653
9482	9606	STX8	syntaxin 8	6.43633	4.01648
10791	9606	VAMP5	vesicle-associated membrane protein 5	6.40378	12.2305
523	9606	ATP6V1A	ATPase, H+ transporting, lysosomal 70kDa, V1 subunit A	6.34673	7.13918
5824	9606	PEX19	peroxisomal biogenesis factor 19	6.28988	3.98739
11018	9606	TMED1	transmembrane p24 trafficking protein 1	6.2689	5.46636
8774	9606	NAPG	N-ethylmaleimide-sensitive factor attachment protein, gamma	6.2289	5.257
55972	9606	SLC25A40	solute carrier family 25, member 40	6.17684	2.78359
3241	9606	HPCAL1	hippocalcin-like 1	6.15414	2.52679
128240	9606	APOA1BP	apolipoprotein A-I binding protein	6.00197	4.52269
80273	9606	GRPEL1	GrpE-like 1, mitochondrial (E. coli)	5.99751	7.36289
8615	9606	USO1	USO1 vesicle transport factor	5.98078	4.83952
5867	9606	RAB4A	RAB4A, member RAS oncogene family	5.89234	95.4663
23420	9606	NOMO1	NODAL modulator 1	5.77831	4.19207
23593	9606	HEBP2	heme binding protein 2	5.66423	3.52137
7411	9606	VBP1	von Hippel-Lindau binding protein 1	5.65812	2.5935
3796	9606	KIF2A	kinesin heavy chain member 2A	5.6579	8.13813
10061	9606	ABCF2	ATP-binding cassette, sub-family F (GCN20), member 2	5.45152	5.67013
2235	9606	FECH	ferrochelatase	5.44842	5.12591
788	9606	SLC25A20	solute carrier family 25 (carnitine/acylcarnitine translocase), member 20	5.37851	3.33431
11004	9606	KIF2C	kinesin family member 2C	5.24309	5.60995
56915	9606	EXOSC5	exosome component 5	5.17073	3.09226
9585	9606	KIF20B	kinesin family member 20B	5.15901	4.10198
51534	9606	VTA1	vesicle (multivesicular body) trafficking 1	5.15767	5.21951
23011	9606	RAB21	RAB21, member RAS oncogene family	5.11226	2.18074
439	9606	ASNA1	arsA arsenite transporter, ATP-binding, homolog 1 (bacterial)	5.08517	3.43794
130535	9606	KCTD18	potassium channel tetramerization domain containing 18	5.03246	7.36763
55014	9606	STX17	syntaxin 17	4.92842	2.72989
10066	9606	SCAMP2	secretory carrier membrane protein 2	4.78656	2.96459
55207	9606	ARL8B	ADP-ribosylation factor-like 8B	4.63251	2.92592
529	9606	ATP6V1E1	ATPase, H+ transporting, lysosomal 31kDa, V1 subunit E1	4.58257	3.5118
1315	9606	COPB1	coatomer protein complex, subunit beta 1	4.52419	3.46252
9805	9606	SCRN1	secernin 1	4.45598	3.89159
8411	9606	EEA1	early endosome antigen 1	4.44912	3.96175
10484	9606	SEC23A	Sec23 homolog A, COPII coat complex component	4.44778	1.24984
27032	9606	ATP2C1	ATPase, Ca++ transporting, type 2C, member 1	4.31411	2.21852
54407	9606	SLC38A2	solute carrier family 38, member 2	4.29096	5.79232
90701	9606	SEC11C	SEC11 homolog C, signal peptidase complex subunit	4.27631	1.43546
8987	9606	STBD1	starch binding domain 1	4.24915	3.66831
475	9606	ATOX1	antioxidant 1 copper chaperone	4.24659	1.73807
23256	9606	SCFD1	sec1 family domain containing 1	4.23635	3.20684
55184	9606	DZANK1	double zinc ribbon and ankyrin repeat domains 1	4.21742	3.15332
146909	9606	KIF18B	kinesin family member 18B	4.19868	4.42069
3831	9606	KLC1	kinesin light chain 1	4.18377	4.01446
27131	9606	SNX5	sorting nexin 5	4.13339	4.30924
537	9606	ATP6AP1	ATPase, H+ transporting, lysosomal accessory protein 1	3.9938	0.657614
285282	9606	RABL3	RAB, member of RAS oncogene family-like 3	3.98627	6.05642
8677	9606	STX10	syntaxin 10	3.92507	3.63734
23423	9606	TMED3	transmembrane p24 trafficking protein 3	3.84858	3.04808
1212	9606	CLTB	clathrin, light chain B	3.81654	8.6593
51128	9606	SAR1B	secretion associated, Ras related GTPase 1B	3.78501	4.5785
51160	9606	VPS28	vacuolar protein sorting 28 homolog (S. cerevisiae)	3.77933	6.27988
1595	9606	CYP51A1	cytochrome P450, family 51, subfamily A, polypeptide 1	3.76409	3.38603
23534	9606	TNPO3	transportin 3	3.76333	1.88747
10228	9606	STX6	syntaxin 6	3.74283	2.00267
50865	9606	HEBP1	heme binding protein 1	3.74011	2.79429
84932	9606	RAB2B	RAB2B, member RAS oncogene family	3.64813	3.01755
65109	9606	UPF3B	UPF3 regulator of nonsense transcripts homolog B (yeast)	3.60427	1.89677
64837	9606	KLC2	kinesin light chain 2	3.54498	2.53045
9497	9606	SLC4A7	solute carrier family 4, sodium bicarbonate cotransporter, member 7	3.52055	1.75141
490	9606	ATP2B1	ATPase, Ca++ transporting, plasma membrane 1	3.51539	2.7171
2030	9606	SLC29A1	solute carrier family 29 (equilibrative nucleoside transporter), member 1	3.49975	3.19571
7355	9606	SLC35A2	solute carrier family 35 (UDP-galactose transporter), member A2	3.46331	2.71121
54733	9606	SLC35F2	solute carrier family 35, member F2	3.3945	2.48923
283820	9606	NOMO2	NODAL modulator 2	3.36333	2.36982
160	9606	AP2A1	adaptor-related protein complex 2, alpha 1 subunit	3.33683	3.43201
57132	9606	CHMP1B	charged multivesicular body protein 1B	3.31868	3.21547
127829	9606	ARL8A	ADP-ribosylation factor-like 8A	3.29267	1.20636
55726	9606	ASUN	asunder spermatogenesis regulator	3.24069	3.08565
57181	9606	SLC39A10	solute carrier family 39 (zinc transporter), member 10	3.20698	2.48813
10490	9606	VTI1B	vesicle transport through interaction with t-SNAREs 1B	3.15047	2.29653
8934	9606	RAB29	RAB29, member RAS oncogene family	3.11879	2.11413
10999	9606	SLC27A4	solute carrier family 27 (fatty acid transporter), member 4	3.10636	1.98235
29082	9606	CHMP4A	charged multivesicular body protein 4A	3.06972	3.09647
403	9606	ARL3	ADP-ribosylation factor-like 3	3.04854	3.6008
535	9606	ATP6V0A1	ATPase, H+ transporting, lysosomal V0 subunit a1	3.03209	1.72483
10427	9606	SEC24B	SEC24 homolog B, COPII coat complex component	3.02907	1.77919
9882	9606	TBC1D4	TBC1 domain family, member 4	2.92369	2.78041
9114	9606	ATP6V0D1	ATPase, H+ transporting, lysosomal 38kDa, V0 subunit d1	2.92215	4.01063
9057	9606	SLC7A6	solute carrier family 7 (amino acid transporter light chain, y+L system), member 6	2.82433	5.78676
55647	9606	RAB20	RAB20, member RAS oncogene family	2.81405	1.4645
408050	9606	NOMO3	NODAL modulator 3	2.8109	1.98057
6575	9606	SLC20A2	solute carrier family 20 (phosphate transporter), member 2	2.76465	1.14431
55684	9606	RABL6	RAB, member RAS oncogene family-like 6	2.76063	2.99296
26000	9606	TBC1D10B	TBC1 domain family, member 10B	2.75757	3.24848
10802	9606	SEC24A	SEC24 homolog A, COPII coat complex component	2.74562	1.97759
1175	9606	AP2S1	adaptor-related protein complex 2, sigma 1 subunit	2.72055	1.03064
6812	9606	STXBP1	syntaxin binding protein 1	2.70946	1.8282
79711	9606	IPO4	importin 4	2.68618	2.41895
51614	9606	ERGIC3	ERGIC and golgi 3	2.59238	1.94914
51068	9606	NMD3	NMD3 ribosome export adaptor	2.53751	4.29456
81570	9606	CLPB	ClpB homolog, mitochondrial AAA ATPase chaperonin	2.5081	1.55614
4925	9606	NUCB2	nucleobindin 2	2.49621	1.61904
10456	9606	HAX1	HCLS1 associated protein X-1	2.49578	1.35273
162	9606	AP1B1	adaptor-related protein complex 1, beta 1 subunit	2.48623	2.60916
2110	9606	ETFDH	electron-transferring-flavoprotein dehydrogenase	2.47927	2.13393
58533	9606	SNX6	sorting nexin 6	2.47332	1.46346
9919	9606	SEC16A	SEC16 homolog A, endoplasmic reticulum export factor	2.42599	2.70035
4057	9606	LTF	lactotransferrin	2.41707	0.535446
1207	9606	CLNS1A	chloride channel, nucleotide-sensitive, 1A	2.39078	9.83449
51143	9606	DYNC1LI1	dynein, cytoplasmic 1, light intermediate chain 1	2.36762	2.51147
10043	9606	TOM1	target of myb1 membrane trafficking protein	2.3524	0.51769
6891	9606	TAP2	transporter 2, ATP-binding cassette, sub-family B (MDR/TAP)	2.3061	2.18993
5002	9606	SLC22A18	solute carrier family 22, member 18	2.30028	2.21195
57488	9606	ESYT2	extended synaptotagmin-like protein 2	2.29045	2.10797
57465	9606	TBC1D24	TBC1 domain family, member 24	2.28288	1.99352
10652	9606	YKT6	YKT6 v-SNARE homolog (S. cerevisiae)	2.19631	1.9825
81034	9606	SLC25A32	solute carrier family 25 (mitochondrial folate carrier), member 32	2.17203	1.34443
10040	9606	TOM1L1	target of myb1 like 1 membrane trafficking protein	2.1437	1.68746
1173	9606	AP2M1	adaptor-related protein complex 2, mu 1 subunit	2.08682	2.27691
84364	9606	ARFGAP2	ADP-ribosylation factor GTPase activating protein 2	2.04641	1.14911
29934	9606	SNX12	sorting nexin 12	2.03941	3.41656
51808	9606	PHAX	phosphorylated adaptor for RNA export	2.03464	1.74956
8884	9606	SLC5A6	solute carrier family 5 (sodium/multivitamin and iodide cotransporter), member 6	2.02902	1.6218
2232	9606	FDXR	ferredoxin reductase	2.01149	1.92971
57380	9606	MRS2	MRS2 magnesium transporter	1.97602	1.32321
27236	9606	ARFIP1	ADP-ribosylation factor interacting protein 1	1.932	2.39001
6801	9606	STRN	striatin, calmodulin binding protein	1.90583	1.91396
11311	9606	VPS45	vacuolar protein sorting 45 homolog (S. cerevisiae)	1.89863	0.849217
64786	9606	TBC1D15	TBC1 domain family, member 15	1.88837	1.40655
55317	9606	AP5S1	adaptor-related protein complex 5, sigma 1 subunit	1.87664	2.7214
11267	9606	SNF8	SNF8, ESCRT-II complex subunit	1.86014	1.36602
10463	9606	SLC30A9	solute carrier family 30 (zinc transporter), member 9	1.8507	1.55109
9351	9606	SLC9A3R2	solute carrier family 9, subfamily A (NHE3, cation proton antiporter 3), member 3 regulator 2	1.83968	0.541713
23647	9606	ARFIP2	ADP-ribosylation factor interacting protein 2	1.82851	0.749715
6548	9606	SLC9A1	solute carrier family 9, subfamily A (NHE1, cation proton antiporter 1), member 1	1.81785	2.44627
24137	9606	KIF4A	kinesin family member 4A	1.81612	2.033
26985	9606	AP3M1	adaptor-related protein complex 3, mu 1 subunit	1.7933	0.761455
6541	9606	SLC7A1	solute carrier family 7 (cationic amino acid transporter, y+ system), member 1	1.78627	2.24731
10282	9606	BET1	Bet1 golgi vesicular membrane trafficking protein	1.78257	2.49091
51606	9606	ATP6V1H	ATPase, H+ transporting, lysosomal 50/57kDa, V1 subunit H	1.77797	1.78523
493	9606	ATP2B4	ATPase, Ca++ transporting, plasma membrane 4	1.73655	0.0625625
23039	9606	XPO7	exportin 7	1.72175	2.60128
55676	9606	SLC30A6	solute carrier family 30 (zinc transporter), member 6	1.71704	2.75812
3267	9606	AGFG1	ArfGAP with FG repeats 1	1.6925	2.46938
5874	9606	RAB27B	RAB27B, member RAS oncogene family	1.68363	0.940683
201475	9606	RAB12	RAB12, member RAS oncogene family	1.64329	65.7802
1317	9606	SLC31A1	solute carrier family 31 (copper transporter), member 1	1.61806	0.513437
92714	9606	ARRDC1	arrestin domain containing 1	1.57957	4.60192
9525	9606	VPS4B	vacuolar protein sorting 4 homolog B (S. cerevisiae)	1.56791	1.36354
201294	9606	UNC13D	unc-13 homolog D (C. elegans)	1.56009	0.179547
9197	9606	SLC33A1	solute carrier family 33 (acetyl-CoA transporter), member 1	1.54748	1.72846
10227	9606	MFSD10	major facilitator superfamily domain containing 10	1.54125	1.36206
1535	9606	CYBA	cytochrome b-245, alpha polypeptide	1.51256	1.30301
1080	9606	CFTR	cystic fibrosis transmembrane conductance regulator (ATP-binding cassette sub-family C, member 7)	1.51133	1.96479
10139	9606	ARFRP1	ADP-ribosylation factor related protein 1	1.50505	0.675612
55898	9606	UNC45A	unc-45 myosin chaperone A	1.49481	1.45418
8498	9606	RANBP3	RAN binding protein 3	1.48698	2.02939
8943	9606	AP3D1	adaptor-related protein complex 3, delta 1 subunit	1.48338	1.02646
8546	9606	AP3B1	adaptor-related protein complex 3, beta 1 subunit	1.47606	1.38519
89953	9606	KLC4	kinesin light chain 4	1.46372	0.0275792
6573	9606	SLC19A1	solute carrier family 19 (folate transporter), member 1	1.431	0.702631
25978	9606	CHMP2B	charged multivesicular body protein 2B	1.40127	2.43284
8675	9606	STX16	syntaxin 16	1.38063	0.472445
4924	9606	NUCB1	nucleobindin 1	1.36906	1.99741
124565	9606	SLC38A10	solute carrier family 38, member 10	1.35942	1.702
54842	9606	MFSD6	major facilitator superfamily domain containing 6	1.35435	1.24256
23167	9606	EFR3A	EFR3 homolog A	1.33968	1.40813
528	9606	ATP6V1C1	ATPase, H+ transporting, lysosomal 42kDa, V1 subunit C1	1.33926	0.323805
54795	9606	TRPM4	transient receptor potential cation channel, subfamily M, member 4	1.33217	2.3873
51382	9606	ATP6V1D	ATPase, H+ transporting, lysosomal 34kDa, V1 subunit D	1.32715	1.57501
81671	9606	VMP1	vacuole membrane protein 1	1.32436	0.874748
23204	9606	ARL6IP1	ADP-ribosylation factor-like 6 interacting protein 1	1.31978	0.530454
57403	9606	RAB22A	RAB22A, member RAS oncogene family	1.29922	1.43039
81609	9606	SNX27	sorting nexin family member 27	1.28202	1.614
5864	9606	RAB3A	RAB3A, member RAS oncogene family	1.25805	73.392
23516	9606	SLC39A14	solute carrier family 39 (zinc transporter), member 14	1.2405	1.38037
123096	9606	SLC25A29	solute carrier family 25 (mitochondrial carnitine/acylcarnitine carrier), member 29	1.22063	0.18444
51399	9606	TRAPPC4	trafficking protein particle complex 4	1.21613	4.03134
51076	9606	CUTC	cutC copper transporter	1.19767	0.600744
83985	9606	SPNS1	spinster homolog 1 (Drosophila)	1.18857	0.47816
79778	9606	MICALL2	MICAL-like 2	1.16946	0.10641
6522	9606	SLC4A2	solute carrier family 4 (anion exchanger), member 2	1.1534	1.40506
117247	9606	SLC16A10	solute carrier family 16 (aromatic amino acid transporter), member 10	1.15133	0.993274
2395	9606	FXN	frataxin	1.14914	0.408453
25972	9606	UNC50	unc-50 homolog (C. elegans)	1.13693	0.751083
819	9606	CAMLG	calcium modulating ligand	1.13564	1.01874
25800	9606	SLC39A6	solute carrier family 39 (zinc transporter), member 6	1.13413	0.55468
2512	9606	FTL	ferritin, light polypeptide	1.12279	0.825791
54978	9606	SLC35F6	solute carrier family 35, member F6	1.10812	1.44532
84747	9606	UNC119B	unc-119 lipid binding chaperone B	1.09426	0.632958
347732	9606	CATSPER3	cation channel, sperm associated 3	1.07829	0.0827798
55705	9606	IPO9	importin 9	1.07819	0.487486
55324	9606	ABCF3	ATP-binding cassette, sub-family F (GCN20), member 3	1.06286	1.14112
25977	9606	NECAP1	NECAP endocytosis associated 1	1.04877	1.15548
90203	9606	SNX21	sorting nexin family member 21	1.0366	0.0680293
10809	9606	STARD10	StAR-related lipid transfer (START) domain containing 10	1.036	0.764957
26984	9606	SEC22A	SEC22 homolog A, vesicle trafficking protein	1.03343	1.63164
9056	9606	SLC7A7	solute carrier family 7 (amino acid transporter light chain, y+L system), member 7	1.02963	1.36367
9545	9606	RAB3D	RAB3D, member RAS oncogene family	1.01704	68.3539
91137	9606	SLC25A46	solute carrier family 25, member 46	0.996914	1.73197
55435	9606	AP1AR	adaptor-related protein complex 1 associated regulatory protein	0.980862	0.479345
1176	9606	AP3S1	adaptor-related protein complex 3, sigma 1 subunit	0.974903	4.79825
51652	9606	CHMP3	charged multivesicular body protein 3	0.968925	2.26238
64924	9606	SLC30A5	solute carrier family 30 (zinc transporter), member 5	0.953093	0.96156
23265	9606	EXOC7	exocyst complex component 7	0.93814	0.745928
57510	9606	XPO5	exportin 5	0.896923	0.792924
26019	9606	UPF2	UPF2 regulator of nonsense transcripts homolog (yeast)	0.894742	1.52079
57410	9606	SCYL1	SCY1-like, kinase-like 1	0.88361	1.69369
64284	9606	RAB17	RAB17, member RAS oncogene family	0.878916	0.207944
11194	9606	ABCB8	ATP-binding cassette, sub-family B (MDR/TAP), member 8	0.866481	0.499409
402	9606	ARL2	ADP-ribosylation factor-like 2	0.863041	0.925268
10053	9606	AP1M2	adaptor-related protein complex 1, mu 2 subunit	0.860998	1.32124
55850	9606	USE1	unconventional SNARE in the ER 1 homolog (S. cerevisiae)	0.860731	0.837045
114885	9606	OSBPL11	oxysterol binding protein-like 11	0.853831	0.780443
11159	9606	RABL2A	RAB, member of RAS oncogene family-like 2A	0.843299	2.33951
143187	9606	VTI1A	vesicle transport through interaction with t-SNAREs 1A	0.826499	2.06186
9871	9606	SEC24D	SEC24 homolog D, COPII coat complex component	0.819617	0.637313
164	9606	AP1G1	adaptor-related protein complex 1, gamma 1 subunit	0.809096	0.295328
5827	9606	PXMP2	peroxisomal membrane protein 2, 22kDa	0.806918	0.426933
400	9606	ARL1	ADP-ribosylation factor-like 1	0.803389	17.7019
6845	9606	VAMP7	vesicle-associated membrane protein 7	0.790307	0.443165
79939	9606	SLC35E1	solute carrier family 35, member E1	0.777172	0.464883
286410	9606	ATP11C	ATPase, class VI, type 11C	0.765068	0.201387
84826	9606	SFT2D3	SFT2 domain containing 3	0.763672	1.54461
5830	9606	PEX5	peroxisomal biogenesis factor 5	0.760601	0.866451
114883	9606	OSBPL9	oxysterol binding protein-like 9	0.73721	0.803296
90410	9606	IFT20	intraflagellar transport 20	0.726828	0.743457
10749	9606	KIF1C	kinesin family member 1C	0.71378	0.946882
84313	9606	VPS25	vacuolar protein sorting 25 homolog (S. cerevisiae)	0.70308	0.449489
11196	9606	SEC23IP	SEC23 interacting protein	0.698308	1.23304
