## Supplemental Table 10 for "Intracellular Cytomatrix, Immobilized Biocatalysis, Matrix Micromechanics and The Warburg Effect: Entanglement of Two Age-Old Mysteries of the Normal and Malignant Cell"

### Sheet: CMX RiboUpDn
KEGG Search Interactive.			Table S10 KEGG, related to Figure 3A - 3D
GeneSet	-log10(pValue) CMX_over_Cyt_Ribo_UNIQUE.UP_genes		GeneSet	-log10(pValue) CMX_over_Cyt_Ribo_UNIQUE.DOWN_genes		GeneSet	-log10(pValue) CMX_over_CMX.inhib_Ribo_UNIQUE.UP_genes		GeneSet	-log10(pValue) CMX_over_CMX.inhib_Ribo_UNIQUE.DOWN_genes		GeneSet	-log10(pValue) Cyt_over_Cyt.inhib_Ribo_UNIQUE.UP_genes		GeneSet	-log10(pValue) Cyt_over_Cyt.inhib_Ribo_UNIQUE.DOWN_genes
KEGG_PATHWAYS_IN_CANCER	6.721		KEGG_SPLICEOSOME	13.314		KEGG_OXIDATIVE_PHOSPHORYLATION	8.9		KEGG_PATHWAYS_IN_CANCER	10.73		KEGG_RIBOSOME	64.48		KEGG_PATHWAYS_IN_CANCER	11.665
KEGG_TGF_BETA_SIGNALING_PATHWAY	5.177		KEGG_RNA_DEGRADATION	13.314		KEGG_PURINE_METABOLISM	3.925		KEGG_REGULATION_OF_ACTIN_CYTOSKELETON	7.152		KEGG_OXIDATIVE_PHOSPHORYLATION	18.2		KEGG_FOCAL_ADHESION	11.187
KEGG_PHOSPHATIDYLINOSITOL_SIGNALING_SYSTEM	4.679		KEGG_CELL_CYCLE	12.687		KEGG_GLYCEROPHOSPHOLIPID_METABOLISM	3.3		KEGG_FOCAL_ADHESION	6.681		KEGG_PROTEASOME	11.19		KEGG_REGULATION_OF_ACTIN_CYTOSKELETON	6.458
KEGG_INOSITOL_PHOSPHATE_METABOLISM	4.428		KEGG_PYRIMIDINE_METABOLISM	6.575		KEGG_GLUTATHIONE_METABOLISM	2.415		KEGG_MAPK_SIGNALING_PATHWAY	5.395		KEGG_SPLICEOSOME	7.288		KEGG_ADHERENS_JUNCTION	4.548
KEGG_ENDOCYTOSIS	4.334		KEGG_PURINE_METABOLISM	6.481		KEGG_ETHER_LIPID_METABOLISM	2.255		KEGG_ADHERENS_JUNCTION	5.395		KEGG_PENTOSE_PHOSPHATE_PATHWAY	7.157		KEGG_ECM_RECEPTOR_INTERACTION	4.548
KEGG_CALCIUM_SIGNALING_PATHWAY	4.022		KEGG_DNA_REPLICATION	5.144		KEGG_PEROXISOME	2.252		KEGG_TIGHT_JUNCTION	4.906		KEGG_DNA_REPLICATION	6.965		KEGG_TIGHT_JUNCTION	4.168
KEGG_GLYCOSAMINOGLYCAN_BIOSYNTHESIS_HEPARAN_SULFATE	3.425		KEGG_MISMATCH_REPAIR	4.538		KEGG_NOTCH_SIGNALING_PATHWAY	2.088		KEGG_COLORECTAL_CANCER	4.783		KEGG_RNA_DEGRADATION	6.481		KEGG_WNT_SIGNALING_PATHWAY	4.024
KEGG_WNT_SIGNALING_PATHWAY	3.24		KEGG_PROTEASOME	3.466		KEGG_PYRIMIDINE_METABOLISM	2.035		KEGG_WNT_SIGNALING_PATHWAY	4.783		KEGG_PURINE_METABOLISM	6.481		KEGG_MAPK_SIGNALING_PATHWAY	3.982
KEGG_HEDGEHOG_SIGNALING_PATHWAY	3.105		KEGG_BASE_EXCISION_REPAIR	3.419		KEGG_ERBB_SIGNALING_PATHWAY	1.993		KEGG_ENDOCYTOSIS	4.237		KEGG_GLYCOLYSIS_GLUCONEOGENESIS	6.273		KEGG_COLORECTAL_CANCER	3.982
KEGG_SPHINGOLIPID_METABOLISM	3.052		KEGG_ONE_CARBON_POOL_BY_FOLATE	3.222		KEGG_PHOSPHATIDYLINOSITOL_SIGNALING_SYSTEM	1.957		KEGG_CELL_CYCLE	3.591		KEGG_CITRATE_CYCLE_TCA_CYCLE	4.449		KEGG_TGF_BETA_SIGNALING_PATHWAY	3.394
KEGG_N_GLYCAN_BIOSYNTHESIS	2.562		KEGG_CYTOSOLIC_DNA_SENSING_PATHWAY	3.095		KEGG_LYSOSOME	1.844		KEGG_NOD_LIKE_RECEPTOR_SIGNALING_PATHWAY	3.367		KEGG_CYSTEINE_AND_METHIONINE_METABOLISM	4.155		KEGG_ENDOCYTOSIS	3.266
KEGG_TIGHT_JUNCTION	2.323		KEGG_AMINOACYL_TRNA_BIOSYNTHESIS	3.095		KEGG_MAPK_SIGNALING_PATHWAY	1.844		KEGG_ECM_RECEPTOR_INTERACTION	2.98		KEGG_GALACTOSE_METABOLISM	4.03		KEGG_LYSOSOME	3.208
KEGG_REGULATION_OF_ACTIN_CYTOSKELETON	2.05		KEGG_RNA_POLYMERASE	3.095		KEGG_INSULIN_SIGNALING_PATHWAY	1.844		KEGG_RIG_I_LIKE_RECEPTOR_SIGNALING_PATHWAY	2.97		KEGG_AMINOACYL_TRNA_BIOSYNTHESIS	3.597		KEGG_CELL_ADHESION_MOLECULES_CAMS	2.814
KEGG_FOCAL_ADHESION	2.05		KEGG_OXIDATIVE_PHOSPHORYLATION	2.758		KEGG_VALINE_LEUCINE_AND_ISOLEUCINE_DEGRADATION	1.844		KEGG_TGF_BETA_SIGNALING_PATHWAY	2.95		KEGG_PYRIMIDINE_METABOLISM	3.434		KEGG_SPHINGOLIPID_METABOLISM	2.652
KEGG_NOTCH_SIGNALING_PATHWAY	2.002		KEGG_FRUCTOSE_AND_MANNOSE_METABOLISM	2.758		KEGG_PROPANOATE_METABOLISM	1.844		KEGG_ERBB_SIGNALING_PATHWAY	2.939		KEGG_MISMATCH_REPAIR	3.434		KEGG_OXIDATIVE_PHOSPHORYLATION	2.43
KEGG_SNARE_INTERACTIONS_IN_VESICULAR_TRANSPORT	1.953		KEGG_UBIQUITIN_MEDIATED_PROTEOLYSIS	2.705		KEGG_BETA_ALANINE_METABOLISM	1.844		KEGG_TOLL_LIKE_RECEPTOR_SIGNALING_PATHWAY	2.415		KEGG_AMINO_SUGAR_AND_NUCLEOTIDE_SUGAR_METABOLISM	3.434		KEGG_HEDGEHOG_SIGNALING_PATHWAY	1.906
KEGG_MAPK_SIGNALING_PATHWAY	1.93		KEGG_NUCLEOTIDE_EXCISION_REPAIR	2.184		KEGG_ABC_TRANSPORTERS	1.844		KEGG_NON_HOMOLOGOUS_END_JOINING	2.409		KEGG_PROPANOATE_METABOLISM	2.531		KEGG_ERBB_SIGNALING_PATHWAY	1.905
KEGG_BIOSYNTHESIS_OF_UNSATURATED_FATTY_ACIDS	1.795		KEGG_CITRATE_CYCLE_TCA_CYCLE	2.129		KEGG_PROTEASOME	1.785		KEGG_APOPTOSIS	1.912		KEGG_FRUCTOSE_AND_MANNOSE_METABOLISM	2.478		KEGG_NOTCH_SIGNALING_PATHWAY	1.739
KEGG_GLYCOSAMINOGLYCAN_BIOSYNTHESIS_CHONDROITIN_SULFATE	1.795		KEGG_GLUTATHIONE_METABOLISM	1.953		KEGG_ARACHIDONIC_ACID_METABOLISM	1.785		KEGG_GAP_JUNCTION	1.853		KEGG_PEROXISOME	2.402		KEGG_GLYCOSAMINOGLYCAN_DEGRADATION	1.739
KEGG_GLYCEROPHOSPHOLIPID_METABOLISM	1.787		KEGG_P53_SIGNALING_PATHWAY	1.936		KEGG_GLYCOSYLPHOSPHATIDYLINOSITOL_GPI_ANCHOR_BIOSYNTHESIS	1.761		KEGG_ALANINE_ASPARTATE_AND_GLUTAMATE_METABOLISM	1.788		KEGG_PATHWAYS_IN_CANCER	2.103		KEGG_GLYCEROLIPID_METABOLISM	1.665
KEGG_GAP_JUNCTION	1.786		KEGG_METABOLISM_OF_XENOBIOTICS_BY_CYTOCHROME_P450	1.887		KEGG_ENDOCYTOSIS	1.72		KEGG_CYTOSOLIC_DNA_SENSING_PATHWAY	1.444		KEGG_HOMOLOGOUS_RECOMBINATION	2.098		KEGG_CELL_CYCLE	1.465
KEGG_GLYCOSPHINGOLIPID_BIOSYNTHESIS_GANGLIO_SERIES	1.699		KEGG_RIG_I_LIKE_RECEPTOR_SIGNALING_PATHWAY	1.881		KEGG_CELL_ADHESION_MOLECULES_CAMS	1.72		KEGG_AMINOACYL_TRNA_BIOSYNTHESIS	1.407		KEGG_NUCLEOTIDE_EXCISION_REPAIR	1.946		KEGG_GAP_JUNCTION	1.438
KEGG_GLYCOSAMINOGLYCAN_BIOSYNTHESIS_KERATAN_SULFATE	1.699		KEGG_DRUG_METABOLISM_CYTOCHROME_P450	1.862		KEGG_GLYCOLYSIS_GLUCONEOGENESIS	1.72		KEGG_JAK_STAT_SIGNALING_PATHWAY	1.302		KEGG_BUTANOATE_METABOLISM	1.746
KEGG_GLYCOSPHINGOLIPID_BIOSYNTHESIS_LACTO_AND_NEOLACTO_SERIES	1.559		KEGG_GALACTOSE_METABOLISM	1.71		KEGG_VEGF_SIGNALING_PATHWAY	1.709					KEGG_BASE_EXCISION_REPAIR	1.706
KEGG_ADHERENS_JUNCTION	1.544		KEGG_PENTOSE_PHOSPHATE_PATHWAY	1.664		KEGG_FC_EPSILON_RI_SIGNALING_PATHWAY	1.609					KEGG_CELL_CYCLE	1.589
KEGG_RIBOSOME	1.499		KEGG_ALANINE_ASPARTATE_AND_GLUTAMATE_METABOLISM	1.413		KEGG_PYRUVATE_METABOLISM	1.6					KEGG_VALINE_LEUCINE_AND_ISOLEUCINE_DEGRADATION	1.353
KEGG_CELL_ADHESION_MOLECULES_CAMS	1.435					KEGG_SPLICEOSOME	1.571					KEGG_LYSINE_DEGRADATION	1.353
						KEGG_P53_SIGNALING_PATHWAY	1.571					KEGG_GLYOXYLATE_AND_DICARBOXYLATE_METABOLISM	1.335
						KEGG_INOSITOL_PHOSPHATE_METABOLISM	1.571
						KEGG_ALPHA_LINOLENIC_ACID_METABOLISM	1.571
						KEGG_RNA_DEGRADATION	1.413
						KEGG_N_GLYCAN_BIOSYNTHESIS	1.41
						KEGG_GLYCOSAMINOGLYCAN_BIOSYNTHESIS_CHONDROITIN_SULFATE	1.41
						KEGG_BIOSYNTHESIS_OF_UNSATURATED_FATTY_ACIDS	1.41
						KEGG_GLYCEROLIPID_METABOLISM	1.307
						KEGG_NICOTINATE_AND_NICOTINAMIDE_METABOLISM	1.301

### Sheet: Category
KEGG Pathways	CMX UP	CMX pp242 DWN	Cyt DWN
MAPK SIGNALING PATHWAY	1.93	5.395	3.982
PATHWAYS IN CANCER	6.721	10.73	11.665
TGF BETA SIGNALING PATHWAY	5.177	2.95	3.394
WNT SIGNALING PATHWAY	3.24	4.783	4.024
HEDGEHOG SIGNALING PATHWAY	3.105		1.906
NOTCH SIGNALING PATHWAY	2.002		1.739
CYTOSOLIC DNA SENSING PATHWAY		1.444
JAK STAT SIGNALING PATHWAY		1.302
NOD LIKE RECEPTOR SIGNALING PATHWAY		3.367
RIG I LIKE RECEPTOR SIGNALING PATHWAY		2.97
TOLL LIKE RECEPTOR SIGNALING PATHWAY		2.415
COLORECTAL CANCER		4.783	3.982
ERBB SIGNALING PATHWAY		2.939	1.905
CALCIUM SIGNALING PATHWAY	4.022
PHOSPHATIDYLINOSITOL SIGNALING SYSTEM	4.679
KEGG Pathways	CMX UP	CMX pp242 DWN	Cyt DWN
ADHERENS JUNCTION	1.544	5.395	4.548
ENDOCYTOSIS	4.334	4.237	3.266
FOCAL ADHESION	2.05	6.681	11.187
GAP JUNCTION	1.786	1.853	1.438
REGULATION OF ACTIN CYTOSKELETON	2.05	7.152	6.458
TIGHT JUNCTION	2.323	4.906	4.168
CELL ADHESION MOLECULES CAMS	1.435		2.814
SPHINGOLIPID METABOLISM	3.052		2.652
CELL CYCLE		3.591	1.465
ECM RECEPTOR INTERACTION		2.98	4.548
APOPTOSIS		1.912
KEGG Pathways	CMX DWN	CMX pp242 UP	Cyt UP
AMINOACYL TRNA BIOSYNTHESIS	3.095		3.597
CELL CYCLE	12.687		1.589
CITRATE CYCLE TCA CYCLE	2.129		4.449
FRUCTOSE AND MANNOSE METABOLISM	2.758		2.478
GALACTOSE METABOLISM	1.71		4.03
PENTOSE PHOSPHATE PATHWAY	1.664		7.157
PROTEASOME	3.466		11.19
RNA DEGRADATION	13.314	1.413	6.481
OXIDATIVE PHOSPHORYLATION	2.758	8.9	18.2
PURINE METABOLISM	6.481	3.925	6.481
PYRIMIDINE METABOLISM	6.575	2.035	3.434
PEROXISOME		2.252	2.402
VALINE LEUCINE AND ISOLEUCINE DEGRADATION		1.844	1.353
GLYCOLYSIS GLUCONEOGENESIS		1.72	6.273
KEGG pathways	CMX DWN	CMX pp242 UP	Cyt UP
DRUG METABOLISM CYTOCHROME P450	1.862
RIG I LIKE RECEPTOR SIGNALING PATHWAY	1.881
P53 SIGNALING PATHWAY	1.936	1.571
ERBB SIGNALING PATHWAY		1.993
FC EPSILON RI SIGNALING PATHWAY		1.609
INSULIN SIGNALING PATHWAY		1.844
MAPK SIGNALING PATHWAY		1.844
NOTCH SIGNALING PATHWAY		2.088
PHOSPHATIDYLINOSITOL SIGNALING SYSTEM		1.957
VEGF SIGNALING PATHWAY		1.709
