## Supplemental Table 11 for "Intracellular Cytomatrix, Immobilized Biocatalysis, Matrix Micromechanics and The Warburg Effect: Entanglement of Two Age-Old Mysteries of the Normal and Malignant Cell"

### Sheet: Hallmark.ORA-combined
Table S11. Hallmark, related to Figure 3E and 3F
GeneSet	-log10(pValue) CMX_over_Cyt_Ribo_UNIQUE.UP_genes		GeneSet	-log10(pValue) CMX_over_Cyt_Ribo_UNIQUE.DOWN_genes		GeneSet	-log10(pValue) CMX_over_CMX.inhib_Ribo_UNIQUE.UP_genes		GeneSet	-log10(pValue) CMX_over_CMX.inhib_Ribo_UNIQUE.DOWN_genes		GeneSet	-log10(pValue) Cyt_over_Cyt.inhib_Ribo_UNIQUE.UP_genes		GeneSet	-log10(pValue) Cyt_over_Cyt.inhib_Ribo_UNIQUE.DOWN_genes
HALLMARK_ESTROGEN_RESPONSE_EARLY	5.696		HALLMARK_E2F_TARGETS	21.733		HALLMARK_OXIDATIVE_PHOSPHORYLATION	14.869		HALLMARK_TNFA_SIGNALING_VIA_NFKB	13.408		HALLMARK_MYC_TARGETS_V1	38.068		HALLMARK_TNFA_SIGNALING_VIA_NFKB	19.547
HALLMARK_UV_RESPONSE_DN	5.696		HALLMARK_G2M_CHECKPOINT	15.487		HALLMARK_P53_PATHWAY	10.026		HALLMARK_UV_RESPONSE_DN	13.408		HALLMARK_OXIDATIVE_PHOSPHORYLATION	32.83		HALLMARK_UV_RESPONSE_DN	10.691
HALLMARK_KRAS_SIGNALING_DN	5.454		HALLMARK_OXIDATIVE_PHOSPHORYLATION	10.653		HALLMARK_ESTROGEN_RESPONSE_EARLY	7.591		HALLMARK_MITOTIC_SPINDLE	10.576		HALLMARK_MTORC1_SIGNALING	15.538		HALLMARK_APICAL_JUNCTION	9.537
HALLMARK_BILE_ACID_METABOLISM	4.914		HALLMARK_MYC_TARGETS_V2	10.603		HALLMARK_INTERFERON_ALPHA_RESPONSE	7.413		HALLMARK_HYPOXIA	9.205		HALLMARK_E2F_TARGETS	11.7		HALLMARK_HYPOXIA	9.06
HALLMARK_MTORC1_SIGNALING	4.234		HALLMARK_MYC_TARGETS_V1	9.343		HALLMARK_INTERFERON_GAMMA_RESPONSE	4.929		HALLMARK_ESTROGEN_RESPONSE_EARLY	7.278		HALLMARK_FATTY_ACID_METABOLISM	8.891		HALLMARK_INFLAMMATORY_RESPONSE	9.06
HALLMARK_P53_PATHWAY	4.234		HALLMARK_FATTY_ACID_METABOLISM	9.314		HALLMARK_UV_RESPONSE_UP	4.595		HALLMARK_APICAL_JUNCTION	6.786		HALLMARK_INTERFERON_ALPHA_RESPONSE	8.114		HALLMARK_ESTROGEN_RESPONSE_EARLY	8.458
HALLMARK_ESTROGEN_RESPONSE_LATE	4.234		HALLMARK_MTORC1_SIGNALING	8.752		HALLMARK_UNFOLDED_PROTEIN_RESPONSE	3.426		HALLMARK_G2M_CHECKPOINT	6.786		HALLMARK_UNFOLDED_PROTEIN_RESPONSE	6.299		HALLMARK_MITOTIC_SPINDLE	7.262
HALLMARK_KRAS_SIGNALING_UP	2.57		HALLMARK_DNA_REPAIR	7.521		HALLMARK_BILE_ACID_METABOLISM	3.426		HALLMARK_MYC_TARGETS_V2	6.448		HALLMARK_DNA_REPAIR	5.884		HALLMARK_P53_PATHWAY	6.698
HALLMARK_WNT_BETA_CATENIN_SIGNALING	2.516		HALLMARK_MITOTIC_SPINDLE	7.487		HALLMARK_APICAL_JUNCTION	3.305		HALLMARK_TGF_BETA_SIGNALING	5.946		HALLMARK_GLYCOLYSIS	5.814		HALLMARK_EPITHELIAL_MESENCHYMAL_TRANSITION	6.698
HALLMARK_ANDROGEN_RESPONSE	2.473		HALLMARK_INTERFERON_ALPHA_RESPONSE	6.582		HALLMARK_GLYCOLYSIS	2.971		HALLMARK_ANDROGEN_RESPONSE	5.186		HALLMARK_INTERFERON_GAMMA_RESPONSE	5.814		HALLMARK_ESTROGEN_RESPONSE_LATE	6.136
HALLMARK_TGF_BETA_SIGNALING	2.473		HALLMARK_INTERFERON_GAMMA_RESPONSE	6.238		HALLMARK_ESTROGEN_RESPONSE_LATE	2.971		HALLMARK_INFLAMMATORY_RESPONSE	5.186		HALLMARK_UV_RESPONSE_UP	5.02		HALLMARK_CHOLESTEROL_HOMEOSTASIS	5.213
HALLMARK_TNFA_SIGNALING_VIA_NFKB	2.386		HALLMARK_UNFOLDED_PROTEIN_RESPONSE	4.347		HALLMARK_FATTY_ACID_METABOLISM	2.932		HALLMARK_MTORC1_SIGNALING	4.669		HALLMARK_HYPOXIA	3.65		HALLMARK_APOPTOSIS	4.28
HALLMARK_INFLAMMATORY_RESPONSE	2.386		HALLMARK_GLYCOLYSIS	3.947		HALLMARK_APOPTOSIS	2.865		HALLMARK_ESTROGEN_RESPONSE_LATE	4.231		HALLMARK_P53_PATHWAY	3.183		HALLMARK_ANDROGEN_RESPONSE	3.81
HALLMARK_IL2_STAT5_SIGNALING	2.386		HALLMARK_HYPOXIA	3.947		HALLMARK_MTORC1_SIGNALING	2.664		HALLMARK_E2F_TARGETS	4.231		HALLMARK_MYC_TARGETS_V2	2.883		HALLMARK_MTORC1_SIGNALING	3.642
HALLMARK_APOPTOSIS	2.319		HALLMARK_ESTROGEN_RESPONSE_LATE	3.441		HALLMARK_XENOBIOTIC_METABOLISM	2.664		HALLMARK_EPITHELIAL_MESENCHYMAL_TRANSITION	4.231		HALLMARK_BILE_ACID_METABOLISM	2.105		HALLMARK_KRAS_SIGNALING_UP	3.642
HALLMARK_UNFOLDED_PROTEIN_RESPONSE	2.141		HALLMARK_UV_RESPONSE_UP	2.966		HALLMARK_DNA_REPAIR	2.38		HALLMARK_APOPTOSIS	3.939		HALLMARK_PEROXISOME	1.863		HALLMARK_APICAL_SURFACE	3.479
HALLMARK_XENOBIOTIC_METABOLISM	2.116		HALLMARK_CHOLESTEROL_HOMEOSTASIS	2.647		HALLMARK_NOTCH_SIGNALING	2.348		HALLMARK_KRAS_SIGNALING_UP	3.286		HALLMARK_PI3K_AKT_MTOR_SIGNALING	1.859		HALLMARK_IL2_STAT5_SIGNALING	3.241
HALLMARK_PI3K_AKT_MTOR_SIGNALING	2.029		HALLMARK_PROTEIN_SECRETION	2.555		HALLMARK_REACTIVE_OXYGEN_SPECIES_PATHWAY	2.033		HALLMARK_UNFOLDED_PROTEIN_RESPONSE	2.915		HALLMARK_MITOTIC_SPINDLE	1.675		HALLMARK_TGF_BETA_SIGNALING	2.89
HALLMARK_PEROXISOME	1.646		HALLMARK_ANDROGEN_RESPONSE	2.472		HALLMARK_MITOTIC_SPINDLE	2.01		HALLMARK_MYC_TARGETS_V1	2.915		HALLMARK_ESTROGEN_RESPONSE_EARLY	1.675		HALLMARK_GLYCOLYSIS	2.844
HALLMARK_GLYCOLYSIS	1.567		HALLMARK_APOPTOSIS	2.472		HALLMARK_KRAS_SIGNALING_DN	2.007		HALLMARK_COAGULATION	2.253		HALLMARK_ESTROGEN_RESPONSE_LATE	1.675		HALLMARK_XENOBIOTIC_METABOLISM	2.844
HALLMARK_HYPOXIA	1.567		HALLMARK_KRAS_SIGNALING_UP	1.773		HALLMARK_APICAL_SURFACE	1.722		HALLMARK_P53_PATHWAY	2.16		HALLMARK_G2M_CHECKPOINT	1.355		HALLMARK_KRAS_SIGNALING_DN	2.844
HALLMARK_MITOTIC_SPINDLE	1.567		HALLMARK_IL2_STAT5_SIGNALING	1.773		HALLMARK_HEDGEHOG_SIGNALING	1.511		HALLMARK_GLYCOLYSIS	2.16		HALLMARK_XENOBIOTIC_METABOLISM	1.355		HALLMARK_IL6_JAK_STAT3_SIGNALING	2.743
HALLMARK_HEDGEHOG_SIGNALING	1.325		HALLMARK_ESTROGEN_RESPONSE_EARLY	1.443		HALLMARK_ANDROGEN_RESPONSE	1.35		HALLMARK_REACTIVE_OXYGEN_SPECIES_PATHWAY	1.949		HALLMARK_CHOLESTEROL_HOMEOSTASIS	1.301		HALLMARK_COAGULATION	2.669
HALLMARK_INTERFERON_GAMMA_RESPONSE	1.319		HALLMARK_P53_PATHWAY	1.443					HALLMARK_ANGIOGENESIS	1.902					HALLMARK_G2M_CHECKPOINT	2.488
HALLMARK_EPITHELIAL_MESENCHYMAL_TRANSITION	1.319		HALLMARK_TNFA_SIGNALING_VIA_NFKB	1.443											HALLMARK_PI3K_AKT_MTOR_SIGNALING	2.195
															HALLMARK_HEDGEHOG_SIGNALING	1.882
															HALLMARK_UV_RESPONSE_UP	1.812
															HALLMARK_MYC_TARGETS_V2	1.633
															HALLMARK_WNT_BETA_CATENIN_SIGNALING	1.633
															HALLMARK_DNA_REPAIR	1.623
															HALLMARK_NOTCH_SIGNALING	1.458

### Sheet: CMX UP
Hallmark pathway	CMX UP	CMXpp242 DWN	Cyt DWN
ANDROGEN RESPONSE	2.473	5.186	3.81
APOPTOSIS	2.319	3.939	4.28
EPITHELIAL MESENCHYMAL TRANSITION	1.319	4.231	6.698
ESTROGEN RESPONSE EARLY	5.696	7.278	8.458
ESTROGEN RESPONSE LATE	4.234	4.231	6.136
HYPOXIA	1.567	9.205	9.06
INFLAMMATORY RESPONSE	2.386	5.186	9.06
KRAS SIGNALING UP	2.57	3.286	3.642
MTORC1 SIGNALING	4.234	4.669	3.642
P53 PATHWAY	4.234	2.16	6.698
TGF BETA SIGNALING	2.473	5.946	2.89
TNFA SIGNALING VIA NFKB	2.386	13.408	19.547
WNT BETA CATENIN SIGNALING	2.516		1.633
XENOBIOTIC METABOLISM	2.116		2.844
HEDGEHOG SIGNALING	1.325		1.882
KRAS SIGNALING DN	5.454		2.844
PI3K AKT MTOR SIGNALING	2.029		2.195
IL2 STAT5 SIGNALING	2.386
INTERFERON GAMMA RESPONSE	1.319
	CMX UP	CMXpp242 DWN	Cyt DWN
INTERFERON GAMMA RESPONSE	1.319
IL2 STAT5 SIGNALING	2.386
TNFA SIGNALING VIA NFKB	2.386	13.408	19.547
INFLAMMATORY RESPONSE	2.386	5.186	9.06
APOPTOSIS	2.319	3.939	4.28
P53 PATHWAY	4.234	2.16	6.698
XENOBIOTIC METABOLISM	2.116		2.844
PI3K AKT MTOR SIGNALING	2.029		2.195
MTORC1 SIGNALING	4.234	4.669	3.642
ANDROGEN RESPONSE	2.473	5.186	3.81
ESTROGEN RESPONSE EARLY	5.696	7.278	8.458
ESTROGEN RESPONSE LATE	4.234	4.231	6.136
TGF BETA SIGNALING	2.473	5.946	2.89
KRAS SIGNALING DN	5.454		2.844
KRAS SIGNALING UP	2.57	3.286	3.642
WNT BETA CATENIN SIGNALING	2.516		1.633
HYPOXIA	1.567	9.205	9.06
HEDGEHOG SIGNALING	1.325		1.882
EPITHELIAL MESENCHYMAL TRANSITION	1.319	4.231	6.698

### Sheet: CMX DWN
Hallmark pathway	CMX DOWN	CMX pp242 UP	Cyt UP
ESTROGEN RESPONSE EARLY	1.443	7.591	1.675
ESTROGEN RESPONSE LATE	3.441	2.971	1.675
FATTY ACID METABOLISM	9.314	2.932	8.891
GLYCOLYSIS	3.947	2.971	5.814
INTERFERON ALPHA RESPONSE	6.582	7.413	8.114
INTERFERON GAMMA RESPONSE	6.238	4.929	5.814
MTORC1 SIGNALING	8.752	2.664	15.538
OXIDATIVE PHOSPHORYLATION	10.653	14.869	32.83
P53 PATHWAY	1.443	10.026	3.183
UNFOLDED PROTEIN RESPONSE	4.347	3.426	6.299
PROTEIN SECRETION	2.555
KRAS SIGNALING UP	1.773
TNFA SIGNALING VIA NFKB	1.443
IL2 STAT5 SIGNALING	1.773
CHOLESTEROL HOMEOSTASIS	2.647		1.301
E2F TARGETS	21.733		11.7
G2M CHECKPOINT	15.487		1.355
HYPOXIA	3.947		3.65
MYC TARGETS V1	9.343		38.068
MYC TARGETS V2	10.603		2.883
